# Deciphering BRCAness Phenotype in Cancer: A Graph Convolutional Neural Network Approach with Layer-wise Relevance Propagation Analysis

**DOI:** 10.1101/2024.06.26.600328

**Authors:** Jingyu Yang, Hryhorii Chereda, Jürgen Dönitz, Annalen Bleckmann, Tim Beißbarth

## Abstract

**Background:** Cancer variability among patients underscores the need for personalized therapy based on genomic understanding. BRCAness, characterized by vulnerabilities similar to BRCA mutations, particularly in homologous recombination repair, shows potential sensitivity to DNA-damaging agents like PARP inhibitors, highlighting it’s clinical significance.

**Methods:** We employed Graph Convolutional Neural Networks (GCNNs) with Layer-wise Relevance Propagation (LRP) to analyze gene expression data from the TCGA Pan-Cancer dataset. The study compared the efficacy of GCNNs against traditional machine learning models and differential gene expression analysis, focusing on their ability to elucidate complex genomic interactions defining BRCAness.

**Results:** Differential Gene Expression (DGE) analysis proved limited in capturing the nuances of BRCAness. In contrast, GLRP significantly identified genes related to transcription regulation and cancer processes, emphasizing the phenotype’s complexity. Gene Set Enrichment Analysis (GSEA) highlighted crucial pathways like Nuclear Receptors signaling, Cellular Senescence, and ESR-mediated signaling, underscoring their roles in BRCAness and therapeutic potential.

**Conclusion:** GLRP outperformed traditional approaches in analyzing BRCAness, providing deep insights into transcriptional and oncogenic processes critical to the BRCAness phenotype. Our findings suggest new directions for developing targeted and personalized cancer treatments, leveraging intricate molecular interactions associated with BRCAness.
