## Supplemental File S1 for "Deciphering BRCAness Phenotype in Cancer: A Graph Convolutional Neural Network Approach with Layer-wise Relevance Propagation Analysis": ALL_Pathway_result.csv

ID	Description	GeneRatio	BgRatio	pvalue	p.adjust	qvalue	geneID	Count	GeneSymbols	GenePathwayRatio	GenePathwayFreq
R-HSA-187037	Signaling by NTRK1 (TRKA)	6/19	115/10955	2.84881015364441e-08	8.63189476554255e-06	4.70803362233865e-06	2353/1958/3726/6774/6938/387	6	FOS/EGR1/JUNB/STAT3/TCF12/RHOA	6/115	0.0521739130434783
R-HSA-166520	Signaling by NTRKs	6/19	134/10955	7.12727060553903e-08	1.07978149673916e-05	5.88937623720857e-06	2353/1958/3726/6774/6938/387	6	FOS/EGR1/JUNB/STAT3/TCF12/RHOA	6/134	0.0447761194029851
R-HSA-9031628	NGF-stimulated transcription	4/19	39/10955	5.11505744924766e-07	5.1437929605796e-05	2.80554279941288e-05	2353/1958/3726/6938	4	FOS/EGR1/JUNB/TCF12	4/39	0.102564102564103
R-HSA-2559583	Cellular Senescence	6/19	196/10955	6.79048575654072e-07	5.1437929605796e-05	2.80554279941288e-05	1869/2353/6667/4790/6774/2113	6	E2F1/FOS/SP1/NFKB1/STAT3/ETS1	6/196	0.0306122448979592
R-HSA-198725	Nuclear Events (kinase and transcription factor activation)	4/19	61/10955	3.16788516276347e-06	0.000191973840863466	0.000104706941169235	2353/1958/3726/6938	4	FOS/EGR1/JUNB/TCF12	4/61	0.0655737704918033
R-HSA-5625900	RHO GTPases activate CIT	3/19	20/10955	4.94957337417383e-06	0.000214245818910667	0.000116854589435382	388/389/387	3	RHOB/RHOC/RHOA	3/20	0.15
R-HSA-5627117	RHO GTPases Activate ROCKs	3/19	20/10955	4.94957337417383e-06	0.000214245818910667	0.000116854589435382	388/389/387	3	RHOB/RHOC/RHOA	3/20	0.15
R-HSA-416572	Sema4D induced cell migration and growth-cone collapse	3/19	21/10955	5.76817524345111e-06	0.000218469637345711	0.000119158357002872	388/389/387	3	RHOB/RHOC/RHOA	3/21	0.142857142857143
R-HSA-400685	Sema4D in semaphorin signaling	3/19	25/10955	9.93139382706795e-06	0.000334356925511288	0.000182365945128616	388/389/387	3	RHOB/RHOC/RHOA	3/25	0.12
R-HSA-2559585	Oncogene Induced Senescence	3/19	33/10955	2.3353279369944e-05	0.000707604364909304	0.000385943669587496	1869/6667/2113	3	E2F1/SP1/ETS1	3/33	0.0909090909090909
R-HSA-9701898	STAT3 nuclear events downstream of ALK signaling	2/19	10/10955	0.000127191301265623	0.00350354220758943	0.00191091237308161	6774/3066	2	STAT3/HDAC2	2/10	0.2
R-HSA-373755	Semaphorin interactions	3/19	65/10955	0.00018051825819763	0.00455808601949015	0.00248608478394981	388/389/387	3	RHOB/RHOC/RHOA	3/65	0.0461538461538462
R-HSA-416482	G alpha (12/13) signalling events	3/19	80/10955	0.000334008760161684	0.00778497340992233	0.00424610326683275	388/389/387	3	RHOB/RHOC/RHOA	3/80	0.0375
R-HSA-9725371	Nuclear events stimulated by ALK signaling in cancer	2/19	19/10955	0.00047884782610902	0.00956475315357825	0.00521683600872602	3726/6774	2	JUNB/STAT3	2/19	0.105263157894737
R-HSA-8939211	ESR-mediated signaling	4/19	222/10955	0.00050078798147727	0.00956475315357825	0.00521683600872602	2353/6667/2771/5885	4	FOS/SP1/GNAI2/RAD21	4/222	0.018018018018018
R-HSA-170834	Signaling by TGF-beta Receptor Complex	3/19	93/10955	0.000520079387896492	0.00956475315357825	0.00521683600872602	3726/6667/387	3	JUNB/SP1/RHOA	3/93	0.032258064516129
R-HSA-5625740	RHO GTPases activate PKNs	3/19	94/10955	0.000536636315547294	0.00956475315357825	0.00521683600872602	388/389/387	3	RHOB/RHOC/RHOA	3/94	0.0319148936170213
R-HSA-193704	p75 NTR receptor-mediated signalling	3/19	97/10955	0.000588328489426919	0.00990352957201981	0.00540161244678517	4790/3066/387	3	NFKB1/HDAC2/RHOA	3/97	0.0309278350515464
R-HSA-6785807	Interleukin-4 and Interleukin-13 signaling	3/19	108/10955	0.000804878596181897	0.0128356955075324	0.00700088308036331	2353/3726/6774	3	FOS/JUNB/STAT3	3/108	0.0277777777777778
R-HSA-2559582	Senescence-Associated Secretory Phenotype (SASP)	3/19	111/10955	0.000871627830867103	0.0132051616376366	0.00720239839190185	2353/4790/6774	3	FOS/NFKB1/STAT3	3/111	0.027027027027027
R-HSA-76002	Platelet activation, signaling and aggregation	4/19	263/10955	0.000946801512928994	0.0134256758872648	0.00732267192739474	388/2771/408/387	4	RHOB/GNAI2/ARRB1/RHOA	4/263	0.0152091254752852
R-HSA-201556	Signaling by ALK	2/19	27/10955	0.000974801549570382	0.0134256758872648	0.00732267192739474	6774/3066	2	STAT3/HDAC2	2/27	0.0740740740740741
R-HSA-69205	G1/S-Specific Transcription	2/19	28/10955	0.00104870172165079	0.0138155052895735	0.00753529383520248	1869/1876	2	E2F1/E2F6	2/28	0.0714285714285714
R-HSA-9006936	Signaling by TGFB family members	3/19	122/10955	0.00114624992631577	0.0144714053197366	0.00789303677331471	3726/6667/387	3	JUNB/SP1/RHOA	3/122	0.0245901639344262
R-HSA-9006931	Signaling by Nuclear Receptors	4/19	298/10955	0.00150549943878412	0.0181115270885523	0.00987844277541328	2353/6667/2771/5885	4	FOS/SP1/GNAI2/RAD21	4/298	0.0134228187919463
R-HSA-114604	GPVI-mediated activation cascade	2/19	35/10955	0.00163883617928799	0.0181115270885523	0.00987844277541328	388/387	2	RHOB/RHOA	2/35	0.0571428571428571
R-HSA-8953750	Transcriptional Regulation by E2F6	2/19	35/10955	0.00163883617928799	0.0181115270885523	0.00987844277541328	1869/1876	2	E2F1/E2F6	2/35	0.0571428571428571
R-HSA-5663220	RHO GTPases Activate Formins	3/19	140/10955	0.00170375537215589	0.0181115270885523	0.00987844277541328	388/389/387	3	RHOB/RHOC/RHOA	3/140	0.0214285714285714
R-HSA-2173796	SMAD2/SMAD3:SMAD4 heterotrimer regulates transcription	2/19	36/10955	0.00173344648702316	0.0181115270885523	0.00987844277541328	3726/6667	2	JUNB/SP1	2/36	0.0555555555555556
R-HSA-9018519	Estrogen-dependent gene expression	3/19	149/10955	0.00203641894208583	0.0205678313150669	0.0112181675055254	2353/6667/5885	3	FOS/SP1/RAD21	3/149	0.0201342281879195
R-HSA-73887	Death Receptor Signaling	3/19	154/10955	0.002237576582245	0.0218705065942011	0.0119286765165523	4790/3066/387	3	NFKB1/HDAC2/RHOA	3/154	0.0194805194805195
R-HSA-2173793	Transcriptional activity of SMAD2/SMAD3:SMAD4 heterotrimer	2/19	51/10955	0.00345424531430665	0.032707385319841	0.0178393590245442	3726/6667	2	JUNB/SP1	2/51	0.0392156862745098
R-HSA-8848021	Signaling by PTK6	2/19	54/10955	0.00386489784883351	0.0328108589314092	0.0178957959083941	6774/387	2	STAT3/RHOA	2/54	0.037037037037037
R-HSA-9006927	Signaling by Non-Receptor Tyrosine Kinases	2/19	54/10955	0.00386489784883351	0.0328108589314092	0.0178957959083941	6774/387	2	STAT3/RHOA	2/54	0.037037037037037
R-HSA-109606	Intrinsic Pathway for Apoptosis	2/19	55/10955	0.00400660653617868	0.0328108589314092	0.0178957959083941	1869/6774	2	E2F1/STAT3	2/55	0.0363636363636364
R-HSA-9700206	Signaling by ALK in cancer	2/19	55/10955	0.00400660653617868	0.0328108589314092	0.0178957959083941	3726/6774	2	JUNB/STAT3	2/55	0.0363636363636364
R-HSA-9725370	Signaling by ALK fusions and activated point mutants	2/19	55/10955	0.00400660653617868	0.0328108589314092	0.0178957959083941	3726/6774	2	JUNB/STAT3	2/55	0.0363636363636364
R-HSA-8943724	Regulation of PTEN gene transcription	2/19	61/10955	0.0049069662510837	0.0391265993178516	0.0213405457457103	1958/3066	2	EGR1/HDAC2	2/61	0.0327868852459016
R-HSA-450294	MAP kinase activation	2/19	64/10955	0.00538900727950816	0.0418684411715634	0.022836009254596	2353/4790	2	FOS/NFKB1	2/64	0.03125
R-HSA-5663202	Diseases of signal transduction by growth factor receptors and second messengers	4/19	433/10955	0.00581571220155423	0.0440540199267733	0.0240280740958951	3726/6774/3066/408	4	JUNB/STAT3/HDAC2/ARRB1	4/433	0.0092378752886836
R-HSA-448424	Interleukin-17 signaling	2/19	72/10955	0.00677636936692278	0.0488866647185143	0.0266639095390195	2353/4790	2	FOS/NFKB1	2/72	0.0277777777777778
R-HSA-909733	Interferon alpha/beta signaling	2/19	72/10955	0.00677636936692278	0.0488866647185143	0.0266639095390195	1958/10410	2	EGR1/IFITM3	2/72	0.0277777777777778
R-HSA-1980143	Signaling by NOTCH1	2/19	74/10955	0.0071460424614128	0.0492102469501836	0.0268403987187036	3066/408	2	HDAC2/ARRB1	2/74	0.027027027027027
R-HSA-9013106	RHOC GTPase cycle	2/19	74/10955	0.0071460424614128	0.0492102469501836	0.0268403987187036	389/387	2	RHOC/RHOA	2/74	0.027027027027027
R-HSA-157118	Signaling by NOTCH	3/19	235/10955	0.00732524224805022	0.0493232978035381	0.0269020592501493	1869/3066/408	3	E2F1/HDAC2/ARRB1	3/235	0.0127659574468085
