## Supplemental File S1 for "Deciphering BRCAness Phenotype in Cancer: A Graph Convolutional Neural Network Approach with Layer-wise Relevance Propagation Analysis": BLCA_Pathway_result.csv

ID	Description	GeneRatio	BgRatio	pvalue	p.adjust	qvalue	geneID	Count	GeneSymbols	GenePathwayRatio	GenePathwayFreq
R-HSA-9006931	Signaling by Nuclear Receptors	9/20	298/10955	9.33912072350655e-10	2.79239709632846e-07	1.37629147504307e-07	1387/7391/2033/6256/2773/2353/3169/7392/6667	9	CREBBP/USF1/EP300/RXRA/GNAI3/FOS/FOXA1/USF2/SP1	9/298	0.0302013422818792
R-HSA-8939211	ESR-mediated signaling	8/20	222/10955	2.56221421126747e-09	3.83051024584487e-07	1.88794731356551e-07	1387/7391/2033/2773/2353/3169/7392/6667	8	CREBBP/USF1/EP300/GNAI3/FOS/FOXA1/USF2/SP1	8/222	0.036036036036036
R-HSA-9018519	Estrogen-dependent gene expression	7/20	149/10955	4.99738659529589e-09	4.98072863997824e-07	2.45485657312781e-07	1387/7391/2033/2353/3169/7392/6667	7	CREBBP/USF1/EP300/FOS/FOXA1/USF2/SP1	7/149	0.0469798657718121
R-HSA-1368082	RORA activates gene expression	3/20	18/10955	4.17291942027479e-06	0.000311925726665541	0.00015373913653644	1387/2033/6256	3	CREBBP/EP300/RXRA	3/18	0.166666666666667
R-HSA-1980143	Signaling by NOTCH1	4/20	74/10955	8.56328207363964e-06	0.00051208426800365	0.000252391471644116	1387/2033/409/408	4	CREBBP/EP300/ARRB2/ARRB1	4/74	0.0540540540540541
R-HSA-2173796	SMAD2/SMAD3:SMAD4 heterotrimer regulates transcription	3/20	36/10955	3.57555260942344e-05	0.00119850398277881	0.000590707824640146	3726/2033/6667	3	JUNB/EP300/SP1	3/36	0.0833333333333333
R-HSA-6802948	Signaling by high-kinase activity BRAF mutants	3/20	36/10955	3.57555260942344e-05	0.00119850398277881	0.000590707824640146	409/60/408	3	ARRB2/ACTB/ARRB1	3/36	0.0833333333333333
R-HSA-9031628	NGF-stimulated transcription	3/20	39/10955	4.56064479901035e-05	0.00119850398277881	0.000590707824640146	3726/2033/2353	3	JUNB/EP300/FOS	3/39	0.0769230769230769
R-HSA-5674135	MAP2K and MAPK activation	3/20	40/10955	4.92468805281894e-05	0.00119850398277881	0.000590707824640146	409/60/408	3	ARRB2/ACTB/ARRB1	3/40	0.075
R-HSA-157118	Signaling by NOTCH	5/20	235/10955	5.18606994324684e-05	0.00119850398277881	0.000590707824640146	1869/1387/2033/409/408	5	E2F1/CREBBP/EP300/ARRB2/ARRB1	5/235	0.0212765957446809
R-HSA-1989781	PPARA activates gene expression	4/20	117/10955	5.24624210320065e-05	0.00119850398277881	0.000590707824640146	1387/2033/6256/6667	4	CREBBP/EP300/RXRA/SP1	4/117	0.0341880341880342
R-HSA-400206	Regulation of lipid metabolism by PPARalpha	4/20	119/10955	5.60603422852547e-05	0.00119850398277881	0.000590707824640146	1387/2033/6256/6667	4	CREBBP/EP300/RXRA/SP1	4/119	0.0336134453781513
R-HSA-2426168	Activation of gene expression by SREBF (SREBP)	3/20	42/10955	5.70889556043224e-05	0.00119850398277881	0.000590707824640146	1387/6256/6667	3	CREBBP/RXRA/SP1	3/42	0.0714285714285714
R-HSA-9656223	Signaling by RAF1 mutants	3/20	43/10955	6.12991964014712e-05	0.00119850398277881	0.000590707824640146	409/60/408	3	ARRB2/ACTB/ARRB1	3/43	0.0697674418604651
R-HSA-3899300	SUMOylation of transcription cofactors	3/20	45/10955	7.03194186344545e-05	0.00119850398277881	0.000590707824640146	1387/2033/10155	3	CREBBP/EP300/TRIM28	3/45	0.0666666666666667
R-HSA-6802946	Signaling by moderate kinase activity BRAF mutants	3/20	47/10955	8.0167490486877e-05	0.00119850398277881	0.000590707824640146	409/60/408	3	ARRB2/ACTB/ARRB1	3/47	0.0638297872340425
R-HSA-6802949	Signaling by RAS mutants	3/20	47/10955	8.0167490486877e-05	0.00119850398277881	0.000590707824640146	409/60/408	3	ARRB2/ACTB/ARRB1	3/47	0.0638297872340425
R-HSA-6802955	Paradoxical activation of RAF signaling by kinase inactive BRAF	3/20	47/10955	8.0167490486877e-05	0.00119850398277881	0.000590707824640146	409/60/408	3	ARRB2/ACTB/ARRB1	3/47	0.0638297872340425
R-HSA-9649948	Signaling downstream of RAS mutants	3/20	47/10955	8.0167490486877e-05	0.00119850398277881	0.000590707824640146	409/60/408	3	ARRB2/ACTB/ARRB1	3/47	0.0638297872340425
R-HSA-9707616	Heme signaling	3/20	47/10955	8.0167490486877e-05	0.00119850398277881	0.000590707824640146	1387/2033/6256	3	CREBBP/EP300/RXRA	3/47	0.0638297872340425
R-HSA-5663202	Diseases of signal transduction by growth factor receptors and second messengers	6/20	433/10955	8.89829154894302e-05	0.00126694722530189	0.000624441512206528	3726/1387/2033/409/60/408	6	JUNB/CREBBP/EP300/ARRB2/ACTB/ARRB1	6/433	0.0138568129330254
R-HSA-2173793	Transcriptional activity of SMAD2/SMAD3:SMAD4 heterotrimer	3/20	51/10955	0.000102480988089987	0.00139280979267755	0.000686475518306135	3726/2033/6667	3	JUNB/EP300/SP1	3/51	0.0588235294117647
R-HSA-9758941	Gastrulation	3/20	52/10955	0.000108628758314156	0.00141217385808402	0.000696019504072394	1387/2033/3169	3	CREBBP/EP300/FOXA1	3/52	0.0576923076923077
R-HSA-1655829	Regulation of cholesterol biosynthesis by SREBP (SREBF)	3/20	55/10955	0.000128503919099318	0.00160094465877901	0.000789059152364235	1387/6256/6667	3	CREBBP/RXRA/SP1	3/55	0.0545454545454545
R-HSA-9617629	Regulation of FOXO transcriptional activity by acetylation	2/20	10/10955	0.000141254844776547	0.0016894079435275	0.00083266013763017	1387/2033	2	CREBBP/EP300	2/10	0.2
R-HSA-1234158	Regulation of gene expression by Hypoxia-inducible Factor	2/20	11/10955	0.00017245576654577	0.0019386088525703	0.000955484032247289	1387/2033	2	CREBBP/EP300	2/11	0.181818181818182
R-HSA-198725	Nuclear Events (kinase and transcription factor activation)	3/20	61/10955	0.000175058324479592	0.0019386088525703	0.000955484032247289	3726/2033/2353	3	JUNB/EP300/FOS	3/61	0.0491803278688525
R-HSA-8866907	Activation of the TFAP2 (AP-2) family of transcription factors	2/20	12/10955	0.000206720331455819	0.00220747782518892	0.00108800174450431	1387/2033	2	CREBBP/EP300	2/12	0.166666666666667
R-HSA-6802952	Signaling by BRAF and RAF1 fusions	3/20	67/10955	0.000231391555897074	0.00238572673149052	0.00117585545646426	409/60/408	3	ARRB2/ACTB/ARRB1	3/67	0.0447761194029851
R-HSA-400253	Circadian Clock	3/20	70/10955	0.000263484076183848	0.00262605795929902	0.0012943077426575	1387/2033/6256	3	CREBBP/EP300/RXRA	3/70	0.0428571428571429
R-HSA-3371568	Attenuation phase	2/20	14/10955	0.000284399743282917	0.00262721729196539	0.00129487914407729	1387/2033	2	CREBBP/EP300	2/14	0.142857142857143
R-HSA-8941856	RUNX3 regulates NOTCH signaling	2/20	14/10955	0.000284399743282917	0.00262721729196539	0.00129487914407729	1387/2033	2	CREBBP/EP300	2/14	0.142857142857143
R-HSA-3108232	SUMO E3 ligases SUMOylate target proteins	4/20	182/10955	0.000289960436905879	0.00262721729196539	0.00129487914407729	1387/2033/6256/10155	4	CREBBP/EP300/RXRA/TRIM28	4/182	0.021978021978022
R-HSA-918233	TRAF3-dependent IRF activation pathway	2/20	15/10955	0.000327794325858205	0.00272555226039189	0.0013433455956869	1387/2033	2	CREBBP/EP300	2/15	0.133333333333333
R-HSA-9735871	SARS-CoV-1 targets host intracellular signalling and regulatory pathways	2/20	15/10955	0.000327794325858205	0.00272555226039189	0.0013433455956869	2033/6667	2	EP300/SP1	2/15	0.133333333333333
R-HSA-2990846	SUMOylation	4/20	188/10955	0.000328160138374944	0.00272555226039189	0.0013433455956869	1387/2033/6256/10155	4	CREBBP/EP300/RXRA/TRIM28	4/188	0.0212765957446809
R-HSA-210744	Regulation of gene expression in late stage (branching morphogenesis) pancreatic bud precursor cells	2/20	16/10955	0.00037421202279807	0.00294445775833218	0.00145123776154376	1387/2033	2	CREBBP/EP300	2/16	0.125
R-HSA-9614657	FOXO-mediated transcription of cell death genes	2/20	16/10955	0.00037421202279807	0.00294445775833218	0.00145123776154376	1387/2033	2	CREBBP/EP300	2/16	0.125
R-HSA-9818027	NFE2L2 regulating anti-oxidant/detoxification enzymes	2/20	17/10955	0.000423642761089101	0.00324792783501644	0.00160080935364303	1387/2033	2	CREBBP/EP300	2/17	0.117647058823529
R-HSA-381340	Transcriptional regulation of white adipocyte differentiation	3/20	84/10955	0.000451222024052244	0.00329061915101514	0.00162185066411589	1387/2033/6256	3	CREBBP/EP300/RXRA	3/84	0.0357142857142857
R-HSA-6802957	Oncogenic MAPK signaling	3/20	84/10955	0.000451222024052244	0.00329061915101514	0.00162185066411589	409/60/408	3	ARRB2/ACTB/ARRB1	3/84	0.0357142857142857
R-HSA-5635838	Activation of SMO	2/20	18/10955	0.000476076491297705	0.00338921121185747	0.00167044382911476	409/408	2	ARRB2/ARRB1	2/18	0.111111111111111
R-HSA-9616222	Transcriptional regulation of granulopoiesis	3/20	89/10955	0.000534666362041233	0.00371779633140299	0.00183239389683654	1869/2033/6256	3	E2F1/EP300/RXRA	3/89	0.0337078651685393
R-HSA-201722	Formation of the beta-catenin:TCF transactivating complex	3/20	90/10955	0.000552459574951497	0.00375421392978403	0.00185034307400023	1387/2033/6597	3	CREBBP/EP300/SMARCA4	3/90	0.0333333333333333
R-HSA-1912408	Pre-NOTCH Transcription and Translation	3/20	92/10955	0.000589177062256593	0.0038344335078129	0.00188988097551067	1869/1387/2033	3	E2F1/CREBBP/EP300	3/92	0.0326086956521739
R-HSA-9013695	NOTCH4 Intracellular Domain Regulates Transcription	2/20	20/10955	0.000589912847355831	0.0038344335078129	0.00188988097551067	1387/2033	2	CREBBP/EP300	2/20	0.1
R-HSA-170834	Signaling by TGF-beta Receptor Complex	3/20	93/10955	0.00060810793194429	0.00386860152449665	0.00190672139915343	3726/2033/6667	3	JUNB/EP300/SP1	3/93	0.032258064516129
R-HSA-5621575	CD209 (DC-SIGN) signaling	2/20	21/10955	0.000651295491822807	0.0040570281678129	0.001999591422263	1387/2033	2	CREBBP/EP300	2/21	0.0952380952380952
R-HSA-9768919	NPAS4 regulates expression of target genes	2/20	22/10955	0.000715641165350482	0.00436687160081212	0.00215230425669318	1387/2353	2	CREBBP/FOS	2/22	0.0909090909090909
R-HSA-9793380	Formation of paraxial mesoderm	2/20	23/10955	0.000782939935714562	0.00468198081557308	0.00230761244210608	1387/2033	2	CREBBP/EP300	2/23	0.0869565217391304
R-HSA-3371571	HSF1-dependent transactivation	2/20	24/10955	0.000853181893995223	0.00500198796675631	0.00246533467821117	1387/2033	2	CREBBP/EP300	2/24	0.0833333333333333
R-HSA-9013508	NOTCH3 Intracellular Domain Regulates Transcription	2/20	25/10955	0.00092635715453149	0.00530388008976172	0.00261412854274473	1387/2033	2	CREBBP/EP300	2/25	0.08
R-HSA-1912422	Pre-NOTCH Expression and Processing	3/20	108/10955	0.000940152658051408	0.00530388008976172	0.00261412854274473	1869/1387/2033	3	E2F1/CREBBP/EP300	3/108	0.0277777777777778
R-HSA-1368108	BMAL1:CLOCK,NPAS2 activates circadian gene expression	2/20	27/10955	0.00108146815574806	0.00598812923275312	0.00295137508391282	1387/6256	2	CREBBP/RXRA	2/27	0.0740740740740741
R-HSA-187037	Signaling by NTRK1 (TRKA)	3/20	115/10955	0.00112778800965467	0.00613106572521356	0.00302182433208906	3726/2033/2353	3	JUNB/EP300/FOS	3/115	0.0260869565217391
R-HSA-5617472	Activation of anterior HOX genes in hindbrain development during early embryogenesis	3/20	121/10955	0.00130625200579929	0.00655655514435523	0.0032315357162814	1387/2033/6256	3	CREBBP/EP300/RXRA	3/121	0.0247933884297521
R-HSA-5619507	Activation of HOX genes during differentiation	3/20	121/10955	0.00130625200579929	0.00655655514435523	0.0032315357162814	1387/2033/6256	3	CREBBP/EP300/RXRA	3/121	0.0247933884297521
R-HSA-3247509	Chromatin modifying enzymes	4/20	272/10955	0.00131567978560446	0.00655655514435523	0.0032315357162814	1387/2033/60/6597	4	CREBBP/EP300/ACTB/SMARCA4	4/272	0.0147058823529412
R-HSA-4839726	Chromatin organization	4/20	272/10955	0.00131567978560446	0.00655655514435523	0.0032315357162814	1387/2033/60/6597	4	CREBBP/EP300/ACTB/SMARCA4	4/272	0.0147058823529412
R-HSA-933541	TRAF6 mediated IRF7 activation	2/20	30/10955	0.00133588861530128	0.00655655514435523	0.0032315357162814	1387/2033	2	CREBBP/EP300	2/30	0.0666666666666667
R-HSA-9006936	Signaling by TGFB family members	3/20	122/10955	0.00133762496256077	0.00655655514435523	0.0032315357162814	3726/2033/6667	3	JUNB/EP300/SP1	3/122	0.0245901639344262
R-HSA-2122948	Activated NOTCH1 Transmits Signal to the Nucleus	2/20	31/10955	0.00142645738725857	0.00687920578694052	0.00339056085256706	409/408	2	ARRB2/ARRB1	2/31	0.0645161290322581
R-HSA-456926	Thrombin signalling through proteinase activated receptors (PARs)	2/20	32/10955	0.00151989090927722	0.00721345050593473	0.00355530037257829	409/408	2	ARRB2/ARRB1	2/32	0.0625
R-HSA-2559585	Oncogene Induced Senescence	2/20	33/10955	0.00161617948013429	0.00755058850875241	0.00372146590820397	1869/6667	2	E2F1/SP1	2/33	0.0606060606060606
R-HSA-9634815	Transcriptional Regulation by NPAS4	2/20	34/10955	0.0017153134214587	0.00789044173871001	0.00388896970047316	1387/2353	2	CREBBP/FOS	2/34	0.0588235294117647
R-HSA-166520	Signaling by NTRKs	3/20	134/10955	0.00175175337235537	0.00793597361112511	0.00391141103875203	3726/2033/2353	3	JUNB/EP300/FOS	3/134	0.0223880597014925
R-HSA-5688426	Deubiquitination	4/20	298/10955	0.00184198478201504	0.00822020074361934	0.00405149834221689	2033/409/60/408	4	EP300/ARRB2/ACTB/ARRB1	4/298	0.0134228187919463
R-HSA-9029569	NR1H3 & NR1H2 regulate gene expression linked to cholesterol transport and efflux	2/20	37/10955	0.0020296910263612	0.0089246708365	0.00439871120264038	2033/6256	2	EP300/RXRA	2/37	0.0540540540540541
R-HSA-3214847	HATs acetylate histones	3/20	142/10955	0.002067925671939	0.00896101124506898	0.00441662233518626	1387/2033/60	3	CREBBP/EP300/ACTB	3/142	0.0211267605633803
R-HSA-8864260	Transcriptional regulation by the AP-2 (TFAP2) family of transcription factors	2/20	38/10955	0.00214011012131276	0.00901257642637345	0.00444203731629038	1387/2033	2	CREBBP/EP300	2/38	0.0526315789473684
R-HSA-8939243	RUNX1 interacts with co-factors whose precise effect on RUNX1 targets is not known	2/20	38/10955	0.00214011012131276	0.00901257642637345	0.00444203731629038	2033/6597	2	EP300/SMARCA4	2/38	0.0526315789473684
R-HSA-8856828	Clathrin-mediated endocytosis	3/20	146/10955	0.0022385217760628	0.00929608348670525	0.00458176971708761	409/60/408	3	ARRB2/ACTB/ARRB1	3/146	0.0205479452054795
R-HSA-186712	Regulation of beta-cell development	2/20	41/10955	0.00248811317884683	0.0101910389106192	0.00502286726803974	1387/2033	2	CREBBP/EP300	2/41	0.0487804878048781
R-HSA-8957322	Metabolism of steroids	3/20	154/10955	0.00260549980324038	0.0105276275833632	0.00518876205481726	1387/6256/6667	3	CREBBP/RXRA/SP1	3/154	0.0194805194805195
R-HSA-195721	Signaling by WNT	4/20	331/10955	0.00270224528245115	0.0107729511927052	0.00530967494095664	1387/2033/409/6597	4	CREBBP/EP300/ARRB2/SMARCA4	4/331	0.0120845921450151
R-HSA-418555	G alpha (s) signalling events	3/20	158/10955	0.00280217617204997	0.0110243509926703	0.00543358260508305	2773/409/408	3	GNAI3/ARRB2/ARRB1	3/158	0.0189873417721519
R-HSA-9024446	NR1H2 and NR1H3-mediated signaling	2/20	47/10955	0.00325862102618094	0.0126536063224429	0.00623659526541806	2033/6256	2	EP300/RXRA	2/47	0.0425531914893617
R-HSA-2122947	NOTCH1 Intracellular Domain Regulates Transcription	2/20	48/10955	0.00339658661587062	0.012855435419561	0.00633607096897918	1387/2033	2	CREBBP/EP300	2/48	0.0416666666666667
R-HSA-6791312	TP53 Regulates Transcription of Cell Cycle Genes	2/20	48/10955	0.00339658661587062	0.012855435419561	0.00633607096897918	1869/2033	2	E2F1/EP300	2/48	0.0416666666666667
R-HSA-9012852	Signaling by NOTCH3	2/20	49/10955	0.00353725511237451	0.0132204909824997	0.00651599625963726	1387/2033	2	CREBBP/EP300	2/49	0.0408163265306122
R-HSA-3700989	Transcriptional Regulation by TP53	4/20	362/10955	0.0037329532848743	0.0137796670639187	0.00679159791919952	1869/1387/2033/2353	4	E2F1/CREBBP/EP300/FOS	4/362	0.0110497237569061
R-HSA-2151201	Transcriptional activation of mitochondrial biogenesis	2/20	56/10955	0.00459683597967814	0.0167616336332166	0.00826132268491579	1387/6256	2	CREBBP/RXRA	2/56	0.0357142857142857
R-HSA-2644602	Signaling by NOTCH1 PEST Domain Mutants in Cancer	2/20	58/10955	0.00492337206054887	0.0169205545529208	0.00833965019330722	1387/2033	2	CREBBP/EP300	2/58	0.0344827586206897
R-HSA-2644603	Signaling by NOTCH1 in Cancer	2/20	58/10955	0.00492337206054887	0.0169205545529208	0.00833965019330722	1387/2033	2	CREBBP/EP300	2/58	0.0344827586206897
R-HSA-2644606	Constitutive Signaling by NOTCH1 PEST Domain Mutants	2/20	58/10955	0.00492337206054887	0.0169205545529208	0.00833965019330722	1387/2033	2	CREBBP/EP300	2/58	0.0344827586206897
R-HSA-2894858	Signaling by NOTCH1 HD+PEST Domain Mutants in Cancer	2/20	58/10955	0.00492337206054887	0.0169205545529208	0.00833965019330722	1387/2033	2	CREBBP/EP300	2/58	0.0344827586206897
R-HSA-2894862	Constitutive Signaling by NOTCH1 HD+PEST Domain Mutants	2/20	58/10955	0.00492337206054887	0.0169205545529208	0.00833965019330722	1387/2033	2	CREBBP/EP300	2/58	0.0344827586206897
R-HSA-2559583	Cellular Senescence	3/20	196/10955	0.00513699973730697	0.0174541241074407	0.00860263113903081	1869/2353/6667	3	E2F1/FOS/SP1	3/196	0.0153061224489796
R-HSA-9711123	Cellular response to chemical stress	3/20	199/10955	0.00535903310100103	0.0180039426651608	0.00887362074677876	1387/2033/6256	3	CREBBP/EP300/RXRA	3/199	0.0150753768844221
R-HSA-1834949	Cytosolic sensors of pathogen-associated DNA	2/20	64/10955	0.00596534693173823	0.0196004256328542	0.00966048086111454	1387/2033	2	CREBBP/EP300	2/64	0.03125
R-HSA-9707564	Cytoprotection by HMOX1	2/20	64/10955	0.00596534693173823	0.0196004256328542	0.00966048086111454	1387/6256	2	CREBBP/RXRA	2/64	0.03125
R-HSA-9614085	FOXO-mediated transcription	2/20	65/10955	0.00614800950703187	0.0199810308978536	0.00984807014856364	1387/2033	2	CREBBP/EP300	2/65	0.0307692307692308
R-HSA-1234174	Cellular response to hypoxia	2/20	75/10955	0.00811327621263943	0.0260501301233458	0.0128393529916156	1387/2033	2	CREBBP/EP300	2/75	0.0266666666666667
R-HSA-201681	TCF dependent signaling in response to WNT	3/20	232/10955	0.00818967301536624	0.0260501301233458	0.0128393529916156	1387/2033/6597	3	CREBBP/EP300/SMARCA4	3/232	0.0129310344827586
R-HSA-9009391	Extra-nuclear estrogen signaling	2/20	77/10955	0.00853611839484125	0.0268663094742898	0.0132416241028008	2773/2353	2	GNAI3/FOS	2/77	0.025974025974026
R-HSA-8878171	Transcriptional regulation by RUNX1	3/20	237/10955	0.0086824619614631	0.0270422513174736	0.0133283407303162	1387/2033/6597	3	CREBBP/EP300/SMARCA4	3/237	0.0126582278481013
R-HSA-9759194	Nuclear events mediated by NFE2L2	2/20	79/10955	0.00896872650700507	0.0276458683050981	0.0136258460225796	1387/2033	2	CREBBP/EP300	2/79	0.0253164556962025
R-HSA-168928	DDX58/IFIH1-mediated induction of interferon-alpha/beta	2/20	82/10955	0.00963579789987548	0.0291020562834623	0.0143435588089587	1387/2033	2	CREBBP/EP300	2/82	0.024390243902439
R-HSA-9013694	Signaling by NOTCH4	2/20	82/10955	0.00963579789987548	0.0291020562834623	0.0143435588089587	1387/2033	2	CREBBP/EP300	2/82	0.024390243902439
R-HSA-5632684	Hedgehog 'on' state	2/20	85/10955	0.010324453298528	0.0308701153625986	0.015214983808357	409/408	2	ARRB2/ARRB1	2/85	0.0235294117647059
R-HSA-3371556	Cellular response to heat stress	2/20	89/10955	0.0112758358888705	0.0333809399086365	0.01645249634645	1387/2033	2	CREBBP/EP300	2/89	0.0224719101123595
R-HSA-5250924	B-WICH complex positively regulates rRNA expression	2/20	90/10955	0.0115195489869142	0.0334598400093011	0.0164913839158674	2033/60	2	EP300/ACTB	2/90	0.0222222222222222
R-HSA-76002	Platelet activation, signaling and aggregation	3/20	263/10955	0.0115262994011974	0.0334598400093011	0.0164913839158674	2773/409/408	3	GNAI3/ARRB2/ARRB1	3/263	0.0114068441064639
R-HSA-1592230	Mitochondrial biogenesis	2/20	95/10955	0.01277289705245	0.0367220790257937	0.0180992468354554	1387/6256	2	CREBBP/RXRA	2/95	0.0210526315789474
R-HSA-8878159	Transcriptional regulation by RUNX3	2/20	96/10955	0.013030464474226	0.0367557441301279	0.0181158393881989	1387/2033	2	CREBBP/EP300	2/96	0.0208333333333333
R-HSA-9692914	SARS-CoV-1-host interactions	2/20	96/10955	0.013030464474226	0.0367557441301279	0.0181158393881989	2033/6667	2	EP300/SP1	2/96	0.0208333333333333
R-HSA-5673001	RAF/MAP kinase cascade	3/20	280/10955	0.0136465275378219	0.0381337545215771	0.0187950207112156	409/60/408	3	ARRB2/ACTB/ARRB1	3/280	0.0107142857142857
R-HSA-5684996	MAPK1/MAPK3 signaling	3/20	286/10955	0.0144450034058636	0.0399912594291966	0.0197105309631668	409/60/408	3	ARRB2/ACTB/ARRB1	3/286	0.0104895104895105
R-HSA-5250913	Positive epigenetic regulation of rRNA expression	2/20	105/10955	0.015450169565063	0.0423816577977415	0.0208886889339335	2033/60	2	EP300/ACTB	2/105	0.019047619047619
R-HSA-8856825	Cargo recognition for clathrin-mediated endocytosis	2/20	106/10955	0.0157301635796206	0.0427574446391505	0.0210739033602572	409/408	2	ARRB2/ARRB1	2/106	0.0188679245283019
R-HSA-9755511	KEAP1-NFE2L2 pathway	2/20	107/10955	0.0160123552305495	0.0431323803057144	0.0212586982672065	1387/2033	2	CREBBP/EP300	2/107	0.0186915887850467
R-HSA-6785807	Interleukin-4 and Interleukin-13 signaling	2/20	108/10955	0.0162967364111627	0.0435064659548004	0.021443074225214	3726/2353	2	JUNB/FOS	2/108	0.0185185185185185
R-HSA-5696398	Nucleotide Excision Repair	2/20	111/10955	0.0171629363594333	0.0454134333758457	0.0223829631143052	2033/60	2	EP300/ACTB	2/111	0.018018018018018
R-HSA-390450	Folding of actin by CCT/TriC	1/20	10/10955	0.0181146279376264	0.0466920151150888	0.0230131389407232	60	1	ACTB	1/10	0.1
R-HSA-450341	Activation of the AP-1 family of transcription factors	1/20	10/10955	0.0181146279376264	0.0466920151150888	0.0230131389407232	2353	1	FOS	1/10	0.1
R-HSA-9701898	STAT3 nuclear events downstream of ALK signaling	1/20	10/10955	0.0181146279376264	0.0466920151150888	0.0230131389407232	2033	1	EP300	1/10	0.1
