## Supplemental File S1 for "Deciphering BRCAness Phenotype in Cancer: A Graph Convolutional Neural Network Approach with Layer-wise Relevance Propagation Analysis": BRCA_Pathway_result.csv

ID	Description	GeneRatio	BgRatio	pvalue	p.adjust	qvalue	geneID	Count	GeneSymbols	GenePathwayRatio	GenePathwayFreq
R-HSA-157118	Signaling by NOTCH	5/20	235/10955	5.18606994324684e-05	0.0117457448446048	0.00721229946598539	1869/3066/6772/408/409	5	E2F1/HDAC2/STAT1/ARRB1/ARRB2	5/235	0.0212765957446809
R-HSA-5663202	Diseases of signal transduction by growth factor receptors and second messengers	6/20	433/10955	8.89829154894302e-05	0.0117457448446048	0.00721229946598539	53335/1051/3066/6772/408/409	6	BCL11A/CEBPB/HDAC2/STAT1/ARRB1/ARRB2	6/433	0.0138568129330254
R-HSA-9006931	Signaling by Nuclear Receptors	5/20	298/10955	0.000159558065860471	0.0140411097957215	0.00862173408509214	5885/3169/157506/2353/6720	5	RAD21/FOXA1/RDH10/FOS/SREBF1	5/298	0.0167785234899329
R-HSA-1980143	Signaling by NOTCH1	3/20	74/10955	0.000310572274147229	0.0191046677601357	0.0117309363439429	3066/408/409	3	HDAC2/ARRB1/ARRB2	3/74	0.0405405405405405
R-HSA-5635838	Activation of SMO	2/20	18/10955	0.000476076491297705	0.0191046677601357	0.0117309363439429	408/409	2	ARRB1/ARRB2	2/18	0.111111111111111
R-HSA-1362277	Transcription of E2F targets under negative control by DREAM complex	2/20	19/10955	0.000531503187524002	0.0191046677601357	0.0117309363439429	1869/4149	2	E2F1/MAX	2/19	0.105263157894737
R-HSA-5625900	RHO GTPases activate CIT	2/20	20/10955	0.000589912847355831	0.0191046677601357	0.0117309363439429	388/389	2	RHOB/RHOC	2/20	0.1
R-HSA-5627117	RHO GTPases Activate ROCKs	2/20	20/10955	0.000589912847355831	0.0191046677601357	0.0117309363439429	388/389	2	RHOB/RHOC	2/20	0.1
R-HSA-416572	Sema4D induced cell migration and growth-cone collapse	2/20	21/10955	0.000651295491822807	0.0191046677601357	0.0117309363439429	388/389	2	RHOB/RHOC	2/21	0.0952380952380952
R-HSA-400685	Sema4D in semaphorin signaling	2/20	25/10955	0.00092635715453149	0.0244558288796313	0.0150167370313526	388/389	2	RHOB/RHOC	2/25	0.08
R-HSA-1538133	G0 and Early G1	2/20	27/10955	0.00108146815574806	0.0259552357379533	0.0159374254531292	1869/4149	2	E2F1/MAX	2/27	0.0740740740740741
R-HSA-9615017	FOXO-mediated transcription of oxidative stress, metabolic and neuronal genes	2/20	29/10955	0.00124819431752503	0.0274602749855506	0.0168615723595486	3066/6720	2	HDAC2/SREBF1	2/29	0.0689655172413793
R-HSA-2122948	Activated NOTCH1 Transmits Signal to the Nucleus	2/20	31/10955	0.00142645738725857	0.0286608000035132	0.0175987368442625	408/409	2	ARRB1/ARRB2	2/31	0.0645161290322581
R-HSA-456926	Thrombin signalling through proteinase activated receptors (PARs)	2/20	32/10955	0.00151989090927722	0.0286608000035132	0.0175987368442625	408/409	2	ARRB1/ARRB2	2/32	0.0625
R-HSA-8953750	Transcriptional Regulation by E2F6	2/20	35/10955	0.00181728307768631	0.0313113060571978	0.0192262405614372	1869/4149	2	E2F1/MAX	2/35	0.0571428571428571
R-HSA-6802948	Signaling by high-kinase activity BRAF mutants	2/20	36/10955	0.00192207881601526	0.0313113060571978	0.0192262405614372	408/409	2	ARRB1/ARRB2	2/36	0.0555555555555556
R-HSA-9031628	NGF-stimulated transcription	2/20	39/10955	0.00225332653608696	0.0313113060571978	0.0192262405614372	2353/1958	2	FOS/EGR1	2/39	0.0512820512820513
R-HSA-5674135	MAP2K and MAPK activation	2/20	40/10955	0.00236933072848479	0.0313113060571978	0.0192262405614372	408/409	2	ARRB1/ARRB2	2/40	0.05
R-HSA-5358351	Signaling by Hedgehog	3/20	149/10955	0.0023720686406968	0.0313113060571978	0.0192262405614372	408/2778/409	3	ARRB1/GNAS/ARRB2	3/149	0.0201342281879195
R-HSA-9018519	Estrogen-dependent gene expression	3/20	149/10955	0.0023720686406968	0.0313113060571978	0.0192262405614372	5885/3169/2353	3	RAD21/FOXA1/FOS	3/149	0.0201342281879195
R-HSA-9656223	Signaling by RAF1 mutants	2/20	43/10955	0.0027339748872581	0.0318620722559914	0.0195644303326263	408/409	2	ARRB1/ARRB2	2/43	0.0465116279069767
R-HSA-418555	G alpha (s) signalling events	3/20	158/10955	0.00280217617204997	0.0318620722559914	0.0195644303326263	408/2778/409	3	ARRB1/GNAS/ARRB2	3/158	0.0189873417721519
R-HSA-69242	S Phase	3/20	163/10955	0.00306066788093119	0.0318620722559914	0.0195644303326263	1869/5885/4149	3	E2F1/RAD21/MAX	3/163	0.0184049079754601
R-HSA-6802946	Signaling by moderate kinase activity BRAF mutants	2/20	47/10955	0.00325862102618094	0.0318620722559914	0.0195644303326263	408/409	2	ARRB1/ARRB2	2/47	0.0425531914893617
R-HSA-6802949	Signaling by RAS mutants	2/20	47/10955	0.00325862102618094	0.0318620722559914	0.0195644303326263	408/409	2	ARRB1/ARRB2	2/47	0.0425531914893617
R-HSA-6802955	Paradoxical activation of RAF signaling by kinase inactive BRAF	2/20	47/10955	0.00325862102618094	0.0318620722559914	0.0195644303326263	408/409	2	ARRB1/ARRB2	2/47	0.0425531914893617
R-HSA-9649948	Signaling downstream of RAS mutants	2/20	47/10955	0.00325862102618094	0.0318620722559914	0.0195644303326263	408/409	2	ARRB1/ARRB2	2/47	0.0425531914893617
R-HSA-9700206	Signaling by ALK in cancer	2/20	55/10955	0.00443750682696527	0.0403966138730632	0.024804938343109	53335/1051	2	BCL11A/CEBPB	2/55	0.0363636363636364
R-HSA-9725370	Signaling by ALK fusions and activated point mutants	2/20	55/10955	0.00443750682696527	0.0403966138730632	0.024804938343109	53335/1051	2	BCL11A/CEBPB	2/55	0.0363636363636364
R-HSA-2559583	Cellular Senescence	3/20	196/10955	0.00513699973730697	0.0448200538374943	0.0275210856896895	1869/1051/2353	3	E2F1/CEBPB/FOS	3/196	0.0153061224489796
R-HSA-198725	Nuclear Events (kinase and transcription factor activation)	2/20	61/10955	0.00543273379848416	0.0448200538374943	0.0275210856896895	2353/1958	2	FOS/EGR1	2/61	0.0327868852459016
R-HSA-8943724	Regulation of PTEN gene transcription	2/20	61/10955	0.00543273379848416	0.0448200538374943	0.0275210856896895	3066/1958	2	HDAC2/EGR1	2/61	0.0327868852459016
R-HSA-373755	Semaphorin interactions	2/20	65/10955	0.00614800950703187	0.0477374855840122	0.0293124911480777	388/389	2	RHOB/RHOC	2/65	0.0307692307692308
R-HSA-9614085	FOXO-mediated transcription	2/20	65/10955	0.00614800950703187	0.0477374855840122	0.0293124911480777	3066/6720	2	HDAC2/SREBF1	2/65	0.0307692307692308
R-HSA-6802952	Signaling by BRAF and RAF1 fusions	2/20	67/10955	0.00652096809946663	0.0491867308074054	0.0302023785659507	408/409	2	ARRB1/ARRB2	2/67	0.0298507462686567
