## Supplemental File S1 for "Deciphering BRCAness Phenotype in Cancer: A Graph Convolutional Neural Network Approach with Layer-wise Relevance Propagation Analysis": CESC_Pathway_result.csv

ID	Description	GeneRatio	BgRatio	pvalue	p.adjust	qvalue	geneID	Count	GeneSymbols	GenePathwayRatio	GenePathwayFreq
R-HSA-9031628	NGF-stimulated transcription	5/20	39/10955	6.53612470173379e-09	1.82357879178373e-06	9.1505745824273e-07	3726/6938/6722/1385/1958	5	JUNB/TCF12/SRF/CREB1/EGR1	5/39	0.128205128205128
R-HSA-198725	Nuclear Events (kinase and transcription factor activation)	5/20	61/10955	6.58567904044369e-08	9.18702226141894e-06	4.60997532831058e-06	3726/6938/6722/1385/1958	5	JUNB/TCF12/SRF/CREB1/EGR1	5/61	0.0819672131147541
R-HSA-187037	Signaling by NTRK1 (TRKA)	5/20	115/10955	1.59698129285198e-06	0.000148519260235234	7.45257936664259e-05	3726/6938/6722/1385/1958	5	JUNB/TCF12/SRF/CREB1/EGR1	5/115	0.0434782608695652
R-HSA-166520	Signaling by NTRKs	5/20	134/10955	3.39896813427303e-06	0.000183367739897174	9.20124859699081e-05	3726/6938/6722/1385/1958	5	JUNB/TCF12/SRF/CREB1/EGR1	5/134	0.0373134328358209
R-HSA-9022699	MECP2 regulates neuronal receptors and channels	3/20	17/10955	3.48148561532619e-06	0.000183367739897174	9.20124859699081e-05	3066/1385/25942	3	HDAC2/CREB1/SIN3A	3/17	0.176470588235294
R-HSA-8943724	Regulation of PTEN gene transcription	4/20	61/10955	3.94339225585321e-06	0.000183367739897174	9.20124859699081e-05	3725/3066/23512/1958	4	JUN/HDAC2/SUZ12/EGR1	4/61	0.0655737704918033
R-HSA-9006931	Signaling by Nuclear Receptors	6/20	298/10955	1.08240821583275e-05	0.000431416988881912	0.000216481643166551	3725/6667/2773/6720/6722/1385	6	JUN/SP1/GNAI3/SREBF1/SRF/CREB1	6/298	0.0201342281879195
R-HSA-9615017	FOXO-mediated transcription of oxidative stress, metabolic and neuronal genes	3/20	29/10955	1.84482077847657e-05	0.000643381246493703	0.000322843636233399	3066/6720/25942	3	HDAC2/SREBF1/SIN3A	3/29	0.103448275862069
R-HSA-9022692	Regulation of MECP2 expression and activity	3/20	33/10955	2.74180609925076e-05	0.000849959890767735	0.000426503170994563	3066/1385/25942	3	HDAC2/CREB1/SIN3A	3/33	0.0909090909090909
R-HSA-8939211	ESR-mediated signaling	5/20	222/10955	3.95075567118285e-05	0.00110226083226002	0.000553105793965599	3725/6667/2773/6722/1385	5	JUN/SP1/GNAI3/SRF/CREB1	5/222	0.0225225225225225
R-HSA-157118	Signaling by NOTCH	5/20	235/10955	5.18606994324684e-05	0.00131537592196897	0.000660045265504144	1869/23462/3725/3066/1385	5	E2F1/HEY1/JUN/HDAC2/CREB1	5/235	0.0212765957446809
R-HSA-1257604	PIP3 activates AKT signaling	5/20	267/10955	9.51152232146313e-05	0.00221142893974018	0.0011096776041707	3725/3066/23512/1385/1958	5	JUN/HDAC2/SUZ12/CREB1/EGR1	5/267	0.0187265917602996
R-HSA-6807070	PTEN Regulation	4/20	140/10955	0.000105590373709025	0.00226613186652445	0.0011371271014818	3725/3066/23512/1958	4	JUN/HDAC2/SUZ12/EGR1	4/140	0.0285714285714286
R-HSA-9701898	STAT3 nuclear events downstream of ALK signaling	2/20	10/10955	0.000141254844776547	0.00281500726376118	0.00141254844776547	3066/25942	2	HDAC2/SIN3A	2/10	0.2
R-HSA-8986944	Transcriptional Regulation by MECP2	3/20	62/10955	0.000183745506279857	0.0030154305344776	0.00151311926461242	3066/1385/25942	3	HDAC2/CREB1/SIN3A	3/62	0.0483870967741935
R-HSA-9006925	Intracellular signaling by second messengers	5/20	309/10955	0.000189071160988713	0.0030154305344776	0.00151311926461242	3725/3066/23512/1385/1958	5	JUN/HDAC2/SUZ12/CREB1/EGR1	5/309	0.0161812297734628
R-HSA-9658195	Leishmania infection	4/20	164/10955	0.000194543905450168	0.0030154305344776	0.00151311926461242	998/3725/2773/1385	4	CDC42/JUN/GNAI3/CREB1	4/164	0.024390243902439
R-HSA-9824443	Parasitic Infection Pathways	4/20	164/10955	0.000194543905450168	0.0030154305344776	0.00151311926461242	998/3725/2773/1385	4	CDC42/JUN/GNAI3/CREB1	4/164	0.024390243902439
R-HSA-9614085	FOXO-mediated transcription	3/20	65/10955	0.000211475809988521	0.0031053553150946	0.00155824281044173	3066/6720/25942	3	HDAC2/SREBF1/SIN3A	3/65	0.0461538461538462
R-HSA-3108232	SUMO E3 ligases SUMOylate target proteins	4/20	182/10955	0.000289960436905879	0.00404494809483702	0.00202972305834116	3066/23512/10155/25942	4	HDAC2/SUZ12/TRIM28/SIN3A	4/182	0.021978021978022
R-HSA-2990846	SUMOylation	4/20	188/10955	0.000328160138374944	0.00435984183840997	0.00218773425583296	3066/23512/10155/25942	4	HDAC2/SUZ12/TRIM28/SIN3A	4/188	0.0212765957446809
R-HSA-9009391	Extra-nuclear estrogen signaling	3/20	77/10955	0.000349240163266812	0.0044290002523382	0.00222243740260698	2773/6722/1385	3	GNAI3/SRF/CREB1	3/77	0.038961038961039
R-HSA-2559583	Cellular Senescence	4/20	196/10955	0.000384564052272064	0.004664929155822	0.00234082466600387	1869/3725/6667/23512	4	E2F1/JUN/SP1/SUZ12	4/196	0.0204081632653061
R-HSA-9634638	Estrogen-dependent nuclear events downstream of ESR-membrane signaling	2/20	24/10955	0.000853181893995223	0.00991823951769447	0.0049768943816388	6722/1385	2	SRF/CREB1	2/24	0.0833333333333333
R-HSA-5663202	Diseases of signal transduction by growth factor receptors and second messengers	5/20	433/10955	0.00089296454478561	0.0099654843198074	0.00500060145079941	3726/23462/6934/3066/1385	5	JUNB/HEY1/TCF7L2/HDAC2/CREB1	5/433	0.0115473441108545
R-HSA-201556	Signaling by ALK	2/20	27/10955	0.00108146815574806	0.011604985209758	0.00582329006941261	3066/25942	2	HDAC2/SIN3A	2/27	0.0740740740740741
R-HSA-9619665	EGR2 and SOX10-mediated initiation of Schwann cell myelination	2/20	28/10955	0.00116338424099122	0.0120216371569092	0.00603236273106556	6597/3066	2	SMARCA4/HDAC2	2/28	0.0714285714285714
R-HSA-400206	Regulation of lipid metabolism by PPARalpha	3/20	119/10955	0.00124491352824681	0.0124046740850308	0.00622456764123407	6667/6720/25942	3	SP1/SREBF1/SIN3A	3/119	0.0252100840336134
R-HSA-449147	Signaling by Interleukins	5/20	473/10955	0.00132839284092241	0.0124237641223019	0.00623414687140598	998/3726/3725/6597/1385	5	CDC42/JUNB/JUN/SMARCA4/CREB1	5/473	0.0105708245243129
R-HSA-525793	Myogenesis	2/20	30/10955	0.00133588861530128	0.0124237641223019	0.00623414687140598	998/6938	2	CDC42/TCF12	2/30	0.0666666666666667
R-HSA-2559580	Oxidative Stress Induced Senescence	3/20	124/10955	0.00140179210534374	0.0124369253451606	0.00624075106925624	1869/3725/23512	3	E2F1/JUN/SUZ12	3/124	0.0241935483870968
R-HSA-450282	MAPK targets/ Nuclear events mediated by MAP kinases	2/20	31/10955	0.00142645738725857	0.0124369253451606	0.00624075106925624	3725/1385	2	JUN/CREB1	2/31	0.0645161290322581
R-HSA-2559585	Oncogene Induced Senescence	2/20	33/10955	0.00161617948013429	0.013664062877499	0.00685651900663034	1869/6667	2	E2F1/SP1	2/33	0.0606060606060606
R-HSA-9609690	HCMV Early Events	3/20	135/10955	0.00178948221786356	0.0144863422478423	0.00726913231074525	23512/10155/1385	3	SUZ12/TRIM28/CREB1	3/135	0.0222222222222222
R-HSA-8953750	Transcriptional Regulation by E2F6	2/20	35/10955	0.00181728307768631	0.0144863422478423	0.00726913231074525	1869/23512	2	E2F1/SUZ12	2/35	0.0571428571428571
R-HSA-2173796	SMAD2/SMAD3:SMAD4 heterotrimer regulates transcription	2/20	36/10955	0.00192207881601526	0.0148961108241183	0.00747475095117046	3726/6667	2	JUNB/SP1	2/36	0.0555555555555556
R-HSA-5663220	RHO GTPases Activate Formins	3/20	140/10955	0.00198578448952887	0.014973888448069	0.00751377914956869	998/389/6722	3	CDC42/RHOC/SRF	3/140	0.0214285714285714
R-HSA-2426168	Activation of gene expression by SREBF (SREBP)	2/20	42/10955	0.00260966439000896	0.0191604306529605	0.00961455301582247	6667/6720	2	SP1/SREBF1	2/42	0.0476190476190476
R-HSA-9660821	ADORA2B mediated anti-inflammatory cytokines production	2/20	43/10955	0.0027339748872581	0.0195584357319233	0.00981426882605473	2773/1385	2	GNAI3/CREB1	2/43	0.0465116279069767
R-HSA-9609646	HCMV Infection	3/20	160/10955	0.00290387368279432	0.0202545189374904	0.0101635578897801	23512/10155/1385	3	SUZ12/TRIM28/CREB1	3/160	0.01875
R-HSA-3899300	SUMOylation of transcription cofactors	2/20	45/10955	0.00299083595315574	0.0203522739251329	0.0102126105717513	10155/25942	2	TRIM28/SIN3A	2/45	0.0444444444444444
R-HSA-983231	Factors involved in megakaryocyte development and platelet production	3/20	168/10955	0.00333346041790802	0.0220383178099513	0.0110586540981834	998/3066/25942	3	CDC42/HDAC2/SIN3A	3/168	0.0178571428571429
R-HSA-2122947	NOTCH1 Intracellular Domain Regulates Transcription	2/20	48/10955	0.00339658661587062	0.0220383178099513	0.0110586540981834	23462/3066	2	HEY1/HDAC2	2/48	0.0416666666666667
R-HSA-2173793	Transcriptional activity of SMAD2/SMAD3:SMAD4 heterotrimer	2/20	51/10955	0.00382666357277517	0.0242645258364607	0.0121757477315574	3726/6667	2	JUNB/SP1	2/51	0.0392156862745098
R-HSA-1655829	Regulation of cholesterol biosynthesis by SREBP (SREBF)	2/20	55/10955	0.00443750682696527	0.0264157847094833	0.0132552324707085	6667/6720	2	SP1/SREBF1	2/55	0.0363636363636364
R-HSA-212165	Epigenetic regulation of gene expression	3/20	188/10955	0.00457267455371615	0.0264157847094833	0.0132552324707085	3066/23512/25942	3	HDAC2/SUZ12/SIN3A	3/188	0.0159574468085106
R-HSA-112040	G-protein mediated events	2/20	56/10955	0.00459683597967814	0.0264157847094833	0.0132552324707085	2773/1385	2	GNAI3/CREB1	2/56	0.0357142857142857
R-HSA-2644602	Signaling by NOTCH1 PEST Domain Mutants in Cancer	2/20	58/10955	0.00492337206054887	0.0264157847094833	0.0132552324707085	23462/3066	2	HEY1/HDAC2	2/58	0.0344827586206897
R-HSA-2644603	Signaling by NOTCH1 in Cancer	2/20	58/10955	0.00492337206054887	0.0264157847094833	0.0132552324707085	23462/3066	2	HEY1/HDAC2	2/58	0.0344827586206897
R-HSA-2644606	Constitutive Signaling by NOTCH1 PEST Domain Mutants	2/20	58/10955	0.00492337206054887	0.0264157847094833	0.0132552324707085	23462/3066	2	HEY1/HDAC2	2/58	0.0344827586206897
R-HSA-2894858	Signaling by NOTCH1 HD+PEST Domain Mutants in Cancer	2/20	58/10955	0.00492337206054887	0.0264157847094833	0.0132552324707085	23462/3066	2	HEY1/HDAC2	2/58	0.0344827586206897
R-HSA-2894862	Constitutive Signaling by NOTCH1 HD+PEST Domain Mutants	2/20	58/10955	0.00492337206054887	0.0264157847094833	0.0132552324707085	23462/3066	2	HEY1/HDAC2	2/58	0.0344827586206897
R-HSA-450294	MAP kinase activation	2/20	64/10955	0.00596534693173823	0.0314024866783956	0.0157575201970444	3725/1385	2	JUN/CREB1	2/64	0.03125
R-HSA-400253	Circadian Clock	2/20	70/10955	0.00709935567866821	0.0366800043397857	0.0184057369446954	6720/1385	2	SREBF1/CREB1	2/70	0.0285714285714286
R-HSA-4551638	SUMOylation of chromatin organization proteins	2/20	71/10955	0.00729716922797271	0.0370165493564434	0.0185746125802942	3066/23512	2	HDAC2/SUZ12	2/71	0.028169014084507
R-HSA-448424	Interleukin-17 signaling	2/20	72/10955	0.00749747686683808	0.0373535008187111	0.0187436921670952	3725/1385	2	JUN/CREB1	2/72	0.0277777777777778
R-HSA-1980143	Signaling by NOTCH1	2/20	74/10955	0.00790553914888674	0.0386955337287614	0.0194171136990201	23462/3066	2	HEY1/HDAC2	2/74	0.027027027027027
R-HSA-8878171	Transcriptional regulation by RUNX1	3/20	237/10955	0.0086824619614631	0.0417045782575736	0.0209270285163452	6597/6938/25942	3	SMARCA4/TCF12/SIN3A	3/237	0.0126582278481013
R-HSA-9662851	Anti-inflammatory response favouring Leishmania parasite infection	2/20	79/10955	0.00896872650700507	0.0417045782575736	0.0209270285163452	2773/1385	2	GNAI3/CREB1	2/79	0.0253164556962025
R-HSA-9664433	Leishmania parasite growth and survival	2/20	79/10955	0.00896872650700507	0.0417045782575736	0.0209270285163452	2773/1385	2	GNAI3/CREB1	2/79	0.0253164556962025
