## Supplemental File S1 for "Deciphering BRCAness Phenotype in Cancer: A Graph Convolutional Neural Network Approach with Layer-wise Relevance Propagation Analysis": COAD_Pathway_result.csv

ID	Description	GeneRatio	BgRatio	pvalue	p.adjust	qvalue	geneID	Count	GeneSymbols	GenePathwayRatio	GenePathwayFreq
R-HSA-168142	Toll Like Receptor 10 (TLR10) Cascade	4/19	97/10955	2.02172989303207e-05	0.00135022937782565	0.0008021697659331	3725/351/7316/2353	4	JUN/APP/UBC/FOS	4/97	0.0412371134020619
R-HSA-168176	Toll Like Receptor 5 (TLR5) Cascade	4/19	97/10955	2.02172989303207e-05	0.00135022937782565	0.0008021697659331	3725/351/7316/2353	4	JUN/APP/UBC/FOS	4/97	0.0412371134020619
R-HSA-975871	MyD88 cascade initiated on plasma membrane	4/19	97/10955	2.02172989303207e-05	0.00135022937782565	0.0008021697659331	3725/351/7316/2353	4	JUN/APP/UBC/FOS	4/97	0.0412371134020619
R-HSA-975138	TRAF6 mediated induction of NFkB and MAP kinases upon TLR7/8 or 9 activation	4/19	103/10955	2.56284573854932e-05	0.00135022937782565	0.0008021697659331	3725/351/7316/2353	4	JUN/APP/UBC/FOS	4/103	0.0388349514563107
R-HSA-975155	MyD88 dependent cascade initiated on endosome	4/19	104/10955	2.66243035321777e-05	0.00135022937782565	0.0008021697659331	3725/351/7316/2353	4	JUN/APP/UBC/FOS	4/104	0.0384615384615385
R-HSA-168164	Toll Like Receptor 3 (TLR3) Cascade	4/19	105/10955	2.76483117587583e-05	0.00135022937782565	0.0008021697659331	3725/351/7316/2353	4	JUN/APP/UBC/FOS	4/105	0.0380952380952381
R-HSA-168181	Toll Like Receptor 7/8 (TLR7/8) Cascade	4/19	105/10955	2.76483117587583e-05	0.00135022937782565	0.0008021697659331	3725/351/7316/2353	4	JUN/APP/UBC/FOS	4/105	0.0380952380952381
R-HSA-168138	Toll Like Receptor 9 (TLR9) Cascade	4/19	108/10955	3.08943106347111e-05	0.00135022937782565	0.0008021697659331	3725/351/7316/2353	4	JUN/APP/UBC/FOS	4/108	0.037037037037037
R-HSA-166166	MyD88-independent TLR4 cascade	4/19	110/10955	3.32083485406594e-05	0.00135022937782565	0.0008021697659331	3725/351/7316/2353	4	JUN/APP/UBC/FOS	4/110	0.0363636363636364
R-HSA-937061	TRIF(TICAM1)-mediated TLR4 signaling	4/19	110/10955	3.32083485406594e-05	0.00135022937782565	0.0008021697659331	3725/351/7316/2353	4	JUN/APP/UBC/FOS	4/110	0.0363636363636364
R-HSA-166058	MyD88:MAL(TIRAP) cascade initiated on plasma membrane	4/19	113/10955	3.69147317345258e-05	0.00135022937782565	0.0008021697659331	3725/351/7316/2353	4	JUN/APP/UBC/FOS	4/113	0.0353982300884956
R-HSA-168188	Toll Like Receptor TLR6:TLR2 Cascade	4/19	113/10955	3.69147317345258e-05	0.00135022937782565	0.0008021697659331	3725/351/7316/2353	4	JUN/APP/UBC/FOS	4/113	0.0353982300884956
R-HSA-9031628	NGF-stimulated transcription	3/19	39/10955	3.88611430140852e-05	0.00135022937782565	0.0008021697659331	2353/1958/3727	3	FOS/EGR1/JUND	3/39	0.0769230769230769
R-HSA-187037	Signaling by NTRK1 (TRKA)	4/19	115/10955	3.95486223194165e-05	0.00135022937782565	0.0008021697659331	2353/1958/387/3727	4	FOS/EGR1/RHOA/JUND	4/115	0.0347826086956522
R-HSA-168179	Toll Like Receptor TLR1:TLR2 Cascade	4/19	116/10955	4.09160417522923e-05	0.00135022937782565	0.0008021697659331	3725/351/7316/2353	4	JUN/APP/UBC/FOS	4/116	0.0344827586206897
R-HSA-181438	Toll Like Receptor 2 (TLR2) Cascade	4/19	116/10955	4.09160417522923e-05	0.00135022937782565	0.0008021697659331	3725/351/7316/2353	4	JUN/APP/UBC/FOS	4/116	0.0344827586206897
R-HSA-166520	Signaling by NTRKs	4/19	134/10955	7.19374460659367e-05	0.00223429244251851	0.00132739064567487	2353/1958/387/3727	4	FOS/EGR1/RHOA/JUND	4/134	0.0298507462686567
R-HSA-166016	Toll Like Receptor 4 (TLR4) Cascade	4/19	146/10955	0.000100423702744973	0.00294576194718586	0.00175007388409368	3725/351/7316/2353	4	JUN/APP/UBC/FOS	4/146	0.0273972602739726
R-HSA-9006931	Signaling by Nuclear Receptors	5/19	298/10955	0.000122374569934935	0.00335785035341245	0.00199489514616609	3725/51109/2353/6720/3727	5	JUN/RDH11/FOS/SREBF1/JUND	5/298	0.0167785234899329
R-HSA-450341	Activation of the AP-1 family of transcription factors	2/19	10/10955	0.000127191301265623	0.00335785035341245	0.00199489514616609	3725/2353	2	JUN/FOS	2/10	0.2
R-HSA-198725	Nuclear Events (kinase and transcription factor activation)	3/19	61/10955	0.000149391084646032	0.00375611869967166	0.00223150592604098	2353/1958/3727	3	FOS/EGR1/JUND	3/61	0.0491803278688525
R-HSA-450294	MAP kinase activation	3/19	64/10955	0.000172375503612171	0.00396660384562517	0.00235655491626057	3725/7316/2353	3	JUN/UBC/FOS	3/64	0.046875
R-HSA-168898	Toll-like Receptor Cascades	4/19	168/10955	0.000172787667517763	0.00396660384562517	0.00235655491626057	3725/351/7316/2353	4	JUN/APP/UBC/FOS	4/168	0.0238095238095238
R-HSA-448424	Interleukin-17 signaling	3/19	72/10955	0.000244592763603797	0.00538104079928354	0.00319687033131279	3725/7316/2353	3	JUN/UBC/FOS	3/72	0.0416666666666667
R-HSA-2173791	TGF-beta receptor signaling in EMT (epithelial to mesenchymal transition)	2/19	16/10955	0.000337077865246178	0.00711908451399929	0.00422944016182573	7316/387	2	UBC/RHOA	2/16	0.125
R-HSA-195253	Degradation of beta-catenin by the destruction complex	3/19	83/10955	0.000372301646837706	0.00756058728962726	0.0044917364679205	1499/1488/7316	3	CTNNB1/CTBP2/UBC	3/83	0.036144578313253
R-HSA-5687128	MAPK6/MAPK4 signaling	3/19	89/10955	0.000457144602067897	0.00893971666266109	0.00531107568874204	5567/3725/7316	3	PRKACB/JUN/UBC	3/89	0.0337078651685393
R-HSA-5625900	RHO GTPases activate CIT	2/19	20/10955	0.000531503187524002	0.00935445610042244	0.00555747192568957	389/387	2	RHOC/RHOA	2/20	0.1
R-HSA-5627117	RHO GTPases Activate ROCKs	2/19	20/10955	0.000531503187524002	0.00935445610042244	0.00555747192568957	389/387	2	RHOC/RHOA	2/20	0.1
R-HSA-8876384	Listeria monocytogenes entry into host cells	2/19	20/10955	0.000531503187524002	0.00935445610042244	0.00555747192568957	1499/7316	2	CTNNB1/UBC	2/20	0.1
R-HSA-416572	Sema4D induced cell migration and growth-cone collapse	2/19	21/10955	0.000586843715132483	0.00999527359967584	0.00593818088656978	389/387	2	RHOC/RHOA	2/21	0.0952380952380952
R-HSA-4420097	VEGFA-VEGFR2 Pathway	3/19	99/10955	0.000624502580343587	0.0100143108270642	0.00594949088210749	5567/1499/387	3	PRKACB/CTNNB1/RHOA	3/99	0.0303030303030303
R-HSA-8862803	Deregulated CDK5 triggers multiple neurodegenerative pathways in Alzheimer's disease models	2/19	22/10955	0.00064486092447004	0.0100143108270642	0.00594949088210749	3725/351	2	JUN/APP	2/22	0.0909090909090909
R-HSA-8863678	Neurodegenerative Diseases	2/19	22/10955	0.00064486092447004	0.0100143108270642	0.00594949088210749	3725/351	2	JUN/APP	2/22	0.0909090909090909
R-HSA-194138	Signaling by VEGF	3/19	108/10955	0.000804878596181897	0.0119140785307754	0.00707814075392958	5567/1499/387	3	PRKACB/CTNNB1/RHOA	3/108	0.0277777777777778
R-HSA-400685	Sema4D in semaphorin signaling	2/19	25/10955	0.000834888078861157	0.0119140785307754	0.00707814075392958	389/387	2	RHOC/RHOA	2/25	0.08
R-HSA-9734009	Defective Intrinsic Pathway for Apoptosis	2/19	25/10955	0.000834888078861157	0.0119140785307754	0.00707814075392958	3725/351	2	JUN/APP	2/25	0.08
R-HSA-2559582	Senescence-Associated Secretory Phenotype (SASP)	3/19	111/10955	0.000871627830867103	0.0121110393341534	0.00719515494732401	3725/7316/2353	3	JUN/UBC/FOS	3/111	0.027027027027027
R-HSA-2559580	Oxidative Stress Induced Senescence	3/19	124/10955	0.00120139969267864	0.0162651035316493	0.0096630798493451	3725/7316/2353	3	JUN/UBC/FOS	3/124	0.0241935483870968
R-HSA-450282	MAPK targets/ Nuclear events mediated by MAP kinases	2/19	31/10955	0.00128607579072477	0.016976200437567	0.0100855417272627	3725/2353	2	JUN/FOS	2/31	0.0645161290322581
R-HSA-2871796	FCERI mediated MAPK activation	2/19	32/10955	0.00137039727404738	0.0176480429438297	0.0104846826101699	3725/2353	2	JUN/FOS	2/32	0.0625
R-HSA-2454202	Fc epsilon receptor (FCERI) signaling	3/19	134/10955	0.0015023511763344	0.0188867005024896	0.0112205676828985	3725/7316/2353	3	JUN/UBC/FOS	3/134	0.0223880597014925
R-HSA-4791275	Signaling by WNT in cancer	2/19	34/10955	0.00154678572120721	0.0189930897859862	0.011283773437448	1499/1488	2	CTNNB1/CTBP2	2/34	0.0588235294117647
R-HSA-6807070	PTEN Regulation	3/19	140/10955	0.00170375537215589	0.0201884726673652	0.011993949072717	3725/7316/1958	3	JUN/UBC/EGR1	3/140	0.0214285714285714
R-HSA-9006925	Intracellular signaling by second messengers	4/19	309/10955	0.00172060846596863	0.0201884726673652	0.011993949072717	5567/3725/7316/1958	4	PRKACB/JUN/UBC/EGR1	4/309	0.0129449838187702
R-HSA-3858494	Beta-catenin independent WNT signaling	3/19	146/10955	0.00192137870779174	0.0220540860372617	0.0131023078929506	1499/7316/387	3	CTNNB1/UBC/RHOA	3/146	0.0205479452054795
R-HSA-5689896	Ovarian tumor domain proteases	2/19	39/10955	0.00203255452727727	0.0224006083629441	0.0133081764197714	7316/387	2	UBC/RHOA	2/39	0.0512820512820513
R-HSA-9018519	Estrogen-dependent gene expression	3/19	149/10955	0.00203641894208583	0.0224006083629441	0.0133081764197714	3725/2353/3727	3	JUN/FOS/JUND	3/149	0.0201342281879195
R-HSA-195721	Signaling by WNT	4/19	331/10955	0.00221390143342706	0.0238559174867242	0.0141727739454622	1499/1488/7316/387	4	CTNNB1/CTBP2/UBC/RHOA	4/331	0.0120845921450151
R-HSA-2426168	Activation of gene expression by SREBF (SREBP)	2/19	42/10955	0.00235440684656849	0.0243750355880032	0.0144811814298743	6720/4800	2	SREBF1/NFYA	2/42	0.0476190476190476
R-HSA-3769402	Deactivation of the beta-catenin transactivating complex	2/19	42/10955	0.00235440684656849	0.0243750355880032	0.0144811814298743	1499/7316	2	CTNNB1/UBC	2/42	0.0476190476190476
R-HSA-9658195	Leishmania infection	3/19	164/10955	0.00267614441589771	0.0263881131526575	0.0156771485635804	5567/3725/351	3	PRKACB/JUN/APP	3/164	0.0182926829268293
R-HSA-9824443	Parasitic Infection Pathways	3/19	164/10955	0.00267614441589771	0.0263881131526575	0.0156771485635804	5567/3725/351	3	PRKACB/JUN/APP	3/164	0.0182926829268293
R-HSA-445989	TAK1-dependent IKK and NF-kappa-B activation	2/19	45/10955	0.00269878429970361	0.0263881131526575	0.0156771485635804	351/7316	2	APP/UBC	2/45	0.0444444444444444
R-HSA-1227986	Signaling by ERBB2	2/19	50/10955	0.00332221198557854	0.031893235061554	0.0189477353435867	7316/387	2	UBC/RHOA	2/50	0.04
R-HSA-8848021	Signaling by PTK6	2/19	54/10955	0.00386489784883351	0.0358011590207736	0.0212694286048456	7316/387	2	UBC/RHOA	2/54	0.037037037037037
R-HSA-9006927	Signaling by Non-Receptor Tyrosine Kinases	2/19	54/10955	0.00386489784883351	0.0358011590207736	0.0212694286048456	7316/387	2	UBC/RHOA	2/54	0.037037037037037
R-HSA-1655829	Regulation of cholesterol biosynthesis by SREBP (SREBF)	2/19	55/10955	0.00400660653617868	0.0364739353638335	0.0216691242791515	6720/4800	2	SREBF1/NFYA	2/55	0.0363636363636364
R-HSA-112040	G-protein mediated events	2/19	56/10955	0.0041507143520821	0.0371453758965992	0.0220680263500529	5567/2774	2	PRKACB/GNAL	2/56	0.0357142857142857
R-HSA-168643	Nucleotide-binding domain, leucine rich repeat containing receptor (NLR) signaling pathways	2/19	57/10955	0.00429721344732691	0.0378154783364769	0.0224661334614635	351/7316	2	APP/UBC	2/57	0.0350877192982456
R-HSA-2559583	Cellular Senescence	3/19	196/10955	0.00442413438455174	0.0382941468039888	0.0227505098636138	3725/7316/2353	3	JUN/UBC/FOS	3/196	0.0153061224489796
R-HSA-5610780	Degradation of GLI1 by the proteasome	2/19	60/10955	0.00475098018005296	0.0391955864854369	0.0232860541719701	5567/7316	2	PRKACB/UBC	2/60	0.0333333333333333
R-HSA-5610783	Degradation of GLI2 by the proteasome	2/19	60/10955	0.00475098018005296	0.0391955864854369	0.0232860541719701	5567/7316	2	PRKACB/UBC	2/60	0.0333333333333333
R-HSA-5610785	GLI3 is processed to GLI3R by the proteasome	2/19	60/10955	0.00475098018005296	0.0391955864854369	0.0232860541719701	5567/7316	2	PRKACB/UBC	2/60	0.0333333333333333
R-HSA-8943724	Regulation of PTEN gene transcription	2/19	61/10955	0.0049069662510837	0.0398596643164953	0.0236805820700072	3725/1958	2	JUN/EGR1	2/61	0.0327868852459016
R-HSA-6796648	TP53 Regulates Transcription of DNA Repair Genes	2/19	62/10955	0.00506530461802985	0.0405224369442388	0.024074334548212	3725/2353	2	JUN/FOS	2/62	0.032258064516129
R-HSA-1834949	Cytosolic sensors of pathogen-associated DNA	2/19	64/10955	0.00538900727950816	0.0424685946803031	0.025230544686464	1499/7316	2	CTNNB1/UBC	2/64	0.03125
R-HSA-373755	Semaphorin interactions	2/19	65/10955	0.00555435613732754	0.0425028991378107	0.0252509249263708	389/387	2	RHOC/RHOA	2/65	0.0307692307692308
R-HSA-9614085	FOXO-mediated transcription	2/19	65/10955	0.00555435613732754	0.0425028991378107	0.0252509249263708	6720/4800	2	SREBF1/NFYA	2/65	0.0307692307692308
R-HSA-376176	Signaling by ROBO receptors	3/19	219/10955	0.00602772924413635	0.0454663005843427	0.0270114784173328	5567/7316/387	3	PRKACB/UBC/RHOA	3/219	0.0136986301369863
R-HSA-8939211	ESR-mediated signaling	3/19	222/10955	0.00625942122946228	0.0465489353402266	0.0276546705171202	3725/2353/3727	3	JUN/FOS/JUND	3/222	0.0135135135135135
R-HSA-400253	Circadian Clock	2/19	70/10955	0.00641576851841977	0.0470489691350783	0.0279517400363902	7316/6720	2	UBC/SREBF1	2/70	0.0285714285714286
