## Supplemental File S1 for "Deciphering BRCAness Phenotype in Cancer: A Graph Convolutional Neural Network Approach with Layer-wise Relevance Propagation Analysis": ESCA_Pathway_result.csv

ID	Description	GeneRatio	BgRatio	pvalue	p.adjust	qvalue	geneID	Count	GeneSymbols	GenePathwayRatio	GenePathwayFreq
R-HSA-9006931	Signaling by Nuclear Receptors	7/19	298/10955	3.90952580064666e-07	0.000150516743324896	7.65443998863451e-05	51109/6256/2773/5885/7528/5594/3725	7	RDH11/RXRA/GNAI3/RAD21/YY1/MAPK1/JUN	7/298	0.023489932885906
R-HSA-112040	G-protein mediated events	4/19	56/10955	2.24188492986783e-06	0.000431562848999558	0.000219468735239693	2773/5594/2776/5566	4	GNAI3/MAPK1/GNAQ/PRKACA	4/56	0.0714285714285714
R-HSA-111885	Opioid Signalling	4/19	92/10955	1.63937222900727e-05	0.000787633803731628	0.000400546513996125	2773/5594/2776/5566	4	GNAI3/MAPK1/GNAQ/PRKACA	4/92	0.0434782608695652
R-HSA-450282	MAPK targets/ Nuclear events mediated by MAP kinases	3/19	31/10955	1.92821483627683e-05	0.000787633803731628	0.000400546513996125	4205/5594/3725	3	MEF2A/MAPK1/JUN	3/31	0.0967741935483871
R-HSA-168142	Toll Like Receptor 10 (TLR10) Cascade	4/19	97/10955	2.02172989303207e-05	0.000787633803731628	0.000400546513996125	4205/5594/7157/3725	4	MEF2A/MAPK1/TP53/JUN	4/97	0.0412371134020619
R-HSA-168176	Toll Like Receptor 5 (TLR5) Cascade	4/19	97/10955	2.02172989303207e-05	0.000787633803731628	0.000400546513996125	4205/5594/7157/3725	4	MEF2A/MAPK1/TP53/JUN	4/97	0.0412371134020619
R-HSA-975871	MyD88 cascade initiated on plasma membrane	4/19	97/10955	2.02172989303207e-05	0.000787633803731628	0.000400546513996125	4205/5594/7157/3725	4	MEF2A/MAPK1/TP53/JUN	4/97	0.0412371134020619
R-HSA-456926	Thrombin signalling through proteinase activated receptors (PARs)	3/19	32/10955	2.12535408856678e-05	0.000787633803731628	0.000400546513996125	408/5594/2776	3	ARRB1/MAPK1/GNAQ	3/32	0.09375
R-HSA-975138	TRAF6 mediated induction of NFkB and MAP kinases upon TLR7/8 or 9 activation	4/19	103/10955	2.56284573854932e-05	0.000787633803731628	0.000400546513996125	4205/5594/7157/3725	4	MEF2A/MAPK1/TP53/JUN	4/103	0.0388349514563107
R-HSA-975155	MyD88 dependent cascade initiated on endosome	4/19	104/10955	2.66243035321777e-05	0.000787633803731628	0.000400546513996125	4205/5594/7157/3725	4	MEF2A/MAPK1/TP53/JUN	4/104	0.0384615384615385
R-HSA-168164	Toll Like Receptor 3 (TLR3) Cascade	4/19	105/10955	2.76483117587583e-05	0.000787633803731628	0.000400546513996125	4205/5594/7157/3725	4	MEF2A/MAPK1/TP53/JUN	4/105	0.0380952380952381
R-HSA-168181	Toll Like Receptor 7/8 (TLR7/8) Cascade	4/19	105/10955	2.76483117587583e-05	0.000787633803731628	0.000400546513996125	4205/5594/7157/3725	4	MEF2A/MAPK1/TP53/JUN	4/105	0.0380952380952381
R-HSA-8939211	ESR-mediated signaling	5/19	222/10955	3.01252901883291e-05	0.000787633803731628	0.000400546513996125	2773/5885/7528/5594/3725	5	GNAI3/RAD21/YY1/MAPK1/JUN	5/222	0.0225225225225225
R-HSA-168138	Toll Like Receptor 9 (TLR9) Cascade	4/19	108/10955	3.08943106347111e-05	0.000787633803731628	0.000400546513996125	4205/5594/7157/3725	4	MEF2A/MAPK1/TP53/JUN	4/108	0.037037037037037
R-HSA-166166	MyD88-independent TLR4 cascade	4/19	110/10955	3.32083485406594e-05	0.000787633803731628	0.000400546513996125	4205/5594/7157/3725	4	MEF2A/MAPK1/TP53/JUN	4/110	0.0363636363636364
R-HSA-937061	TRIF(TICAM1)-mediated TLR4 signaling	4/19	110/10955	3.32083485406594e-05	0.000787633803731628	0.000400546513996125	4205/5594/7157/3725	4	MEF2A/MAPK1/TP53/JUN	4/110	0.0363636363636364
R-HSA-166058	MyD88:MAL(TIRAP) cascade initiated on plasma membrane	4/19	113/10955	3.69147317345258e-05	0.000787633803731628	0.000400546513996125	4205/5594/7157/3725	4	MEF2A/MAPK1/TP53/JUN	4/113	0.0353982300884956
R-HSA-168188	Toll Like Receptor TLR6:TLR2 Cascade	4/19	113/10955	3.69147317345258e-05	0.000787633803731628	0.000400546513996125	4205/5594/7157/3725	4	MEF2A/MAPK1/TP53/JUN	4/113	0.0353982300884956
R-HSA-168179	Toll Like Receptor TLR1:TLR2 Cascade	4/19	116/10955	4.09160417522923e-05	0.000787633803731628	0.000400546513996125	4205/5594/7157/3725	4	MEF2A/MAPK1/TP53/JUN	4/116	0.0344827586206897
R-HSA-181438	Toll Like Receptor 2 (TLR2) Cascade	4/19	116/10955	4.09160417522923e-05	0.000787633803731628	0.000400546513996125	4205/5594/7157/3725	4	MEF2A/MAPK1/TP53/JUN	4/116	0.0344827586206897
R-HSA-76002	Platelet activation, signaling and aggregation	5/19	263/10955	6.77392652969079e-05	0.00124188653044331	0.000631554052392224	135228/2773/408/5594/2776	5	CD109/GNAI3/ARRB1/MAPK1/GNAQ	5/263	0.0190114068441065
R-HSA-112043	PLC beta mediated events	3/19	51/10955	8.73954317397884e-05	0.0015294200554463	0.000777777526488069	5594/2776/5566	3	MAPK1/GNAQ/PRKACA	3/51	0.0588235294117647
R-HSA-166016	Toll Like Receptor 4 (TLR4) Cascade	4/19	146/10955	0.000100423702744973	0.00168100545899193	0.000854865387211209	4205/5594/7157/3725	4	MEF2A/MAPK1/TP53/JUN	4/146	0.0273972602739726
R-HSA-450341	Activation of the AP-1 family of transcription factors	2/19	10/10955	0.000127191301265623	0.0020403604578027	0.00103761324716692	5594/3725	2	MAPK1/JUN	2/10	0.2
R-HSA-8943724	Regulation of PTEN gene transcription	3/19	61/10955	0.000149391084646032	0.00224531774901349	0.00114184306580044	5594/7157/3725	3	MAPK1/TP53/JUN	3/61	0.0491803278688525
R-HSA-9658195	Leishmania infection	4/19	164/10955	0.000157463842138609	0.00224531774901349	0.00114184306580044	2773/5594/5566/3725	4	GNAI3/MAPK1/PRKACA/JUN	4/164	0.024390243902439
R-HSA-9824443	Parasitic Infection Pathways	4/19	164/10955	0.000157463842138609	0.00224531774901349	0.00114184306580044	2773/5594/5566/3725	4	GNAI3/MAPK1/PRKACA/JUN	4/164	0.024390243902439
R-HSA-450294	MAP kinase activation	3/19	64/10955	0.000172375503612171	0.00229390524118409	0.00116655194766983	4205/5594/3725	3	MEF2A/MAPK1/JUN	3/64	0.046875
R-HSA-168898	Toll-like Receptor Cascades	4/19	168/10955	0.000172787667517763	0.00229390524118409	0.00116655194766983	4205/5594/7157/3725	4	MEF2A/MAPK1/TP53/JUN	4/168	0.0238095238095238
R-HSA-3108232	SUMO E3 ligases SUMOylate target proteins	4/19	182/10955	0.000235001917690483	0.00281761461501284	0.00143288125329429	6256/5885/25942/7157	4	RXRA/RAD21/SIN3A/TP53	4/182	0.021978021978022
R-HSA-448424	Interleukin-17 signaling	3/19	72/10955	0.000244592763603797	0.00281761461501284	0.00143288125329429	4205/5594/3725	3	MEF2A/MAPK1/JUN	3/72	0.0416666666666667
R-HSA-9005891	Loss of function of MECP2 in Rett syndrome	2/19	14/10955	0.000256146783182985	0.00281761461501284	0.00143288125329429	25942/5566	2	SIN3A/PRKACA	2/14	0.142857142857143
R-HSA-9005895	Pervasive developmental disorders	2/19	14/10955	0.000256146783182985	0.00281761461501284	0.00143288125329429	25942/5566	2	SIN3A/PRKACA	2/14	0.142857142857143
R-HSA-9675151	Disorders of Developmental Biology	2/19	14/10955	0.000256146783182985	0.00281761461501284	0.00143288125329429	25942/5566	2	SIN3A/PRKACA	2/14	0.142857142857143
R-HSA-9697154	Disorders of Nervous System Development	2/19	14/10955	0.000256146783182985	0.00281761461501284	0.00143288125329429	25942/5566	2	SIN3A/PRKACA	2/14	0.142857142857143
R-HSA-2990846	SUMOylation	4/19	188/10955	0.000266077551470246	0.00284555159211235	0.00144708843782064	6256/5885/25942/7157	4	RXRA/RAD21/SIN3A/TP53	4/188	0.0212765957446809
R-HSA-198753	ERK/MAPK targets	2/19	22/10955	0.00064486092447004	0.00671003934921528	0.00341235083787845	4205/5594	2	MEF2A/MAPK1	2/22	0.0909090909090909
R-HSA-9734009	Defective Intrinsic Pathway for Apoptosis	2/19	25/10955	0.000834888078861157	0.00845873448319856	0.00430163940909073	7157/3725	2	TP53/JUN	2/25	0.08
R-HSA-449147	Signaling by Interleukins	5/19	473/10955	0.00103253877978119	0.0101930110311733	0.00518359549363836	4205/5594/5566/7157/3725	5	MEF2A/MAPK1/PRKACA/TP53/JUN	5/473	0.0105708245243129
R-HSA-400206	Regulation of lipid metabolism by PPARalpha	3/19	119/10955	0.00106658555035258	0.0102601541521788	0.00521774073084147	4801/6256/25942	3	NFYB/RXRA/SIN3A	3/119	0.0252100840336134
R-HSA-5617472	Activation of anterior HOX genes in hindbrain development during early embryogenesis	3/19	121/10955	0.00111928954387406	0.0102601541521788	0.00521774073084147	6256/7528/3725	3	RXRA/YY1/JUN	3/121	0.0247933884297521
R-HSA-5619507	Activation of HOX genes during differentiation	3/19	121/10955	0.00111928954387406	0.0102601541521788	0.00521774073084147	6256/7528/3725	3	RXRA/YY1/JUN	3/121	0.0247933884297521
R-HSA-2559580	Oxidative Stress Induced Senescence	3/19	124/10955	0.00120139969267864	0.0107567181786344	0.00547026543055637	5594/7157/3725	3	MAPK1/TP53/JUN	3/124	0.0241935483870968
R-HSA-2871796	FCERI mediated MAPK activation	2/19	32/10955	0.00137039727404738	0.0119374847918031	0.00607073731039063	5594/3725	2	MAPK1/JUN	2/32	0.0625
R-HSA-2559585	Oncogene Induced Senescence	2/19	33/10955	0.00145730333822012	0.0119374847918031	0.00607073731039063	5594/7157	2	MAPK1/TP53	2/33	0.0606060606060606
R-HSA-392518	Signal amplification	2/19	33/10955	0.00145730333822012	0.0119374847918031	0.00607073731039063	2773/2776	2	GNAI3/GNAQ	2/33	0.0606060606060606
R-HSA-9022692	Regulation of MECP2 expression and activity	2/19	33/10955	0.00145730333822012	0.0119374847918031	0.00607073731039063	25942/5566	2	SIN3A/PRKACA	2/33	0.0606060606060606
R-HSA-6807070	PTEN Regulation	3/19	140/10955	0.00170375537215589	0.0133475379500783	0.00678781150708015	5594/7157/3725	3	MAPK1/TP53/JUN	3/140	0.0214285714285714
R-HSA-9006925	Intracellular signaling by second messengers	4/19	309/10955	0.00172060846596863	0.0133475379500783	0.00678781150708015	5594/5566/7157/3725	4	MAPK1/PRKACA/TP53/JUN	4/309	0.0129449838187702
R-HSA-6802948	Signaling by high-kinase activity BRAF mutants	2/19	36/10955	0.00173344648702316	0.0133475379500783	0.00678781150708015	408/5594	2	ARRB1/MAPK1	2/36	0.0555555555555556
R-HSA-418594	G alpha (i) signalling events	4/19	319/10955	0.0019340823937209	0.0144948501094216	0.00737127032222125	2773/5594/2776/5566	4	GNAI3/MAPK1/GNAQ/PRKACA	4/319	0.0125391849529781
R-HSA-111996	Ca-dependent events	2/19	39/10955	0.00203255452727727	0.0144948501094216	0.00737127032222125	5594/5566	2	MAPK1/PRKACA	2/39	0.0512820512820513
R-HSA-8853884	Transcriptional Regulation by VENTX	2/19	39/10955	0.00203255452727727	0.0144948501094216	0.00737127032222125	6934/7157	2	TCF7L2/TP53	2/39	0.0512820512820513
R-HSA-9018519	Estrogen-dependent gene expression	3/19	149/10955	0.00203641894208583	0.0144948501094216	0.00737127032222125	5885/7528/3725	3	RAD21/YY1/JUN	3/149	0.0201342281879195
R-HSA-5683057	MAPK family signaling cascades	4/19	325/10955	0.00207069287277452	0.0144948501094216	0.00737127032222125	408/5594/5566/3725	4	ARRB1/MAPK1/PRKACA/JUN	4/325	0.0123076923076923
R-HSA-5674135	MAP2K and MAPK activation	2/19	40/10955	0.00213732234368913	0.0146940911128628	0.00747259315650711	408/5594	2	ARRB1/MAPK1	2/40	0.05
R-HSA-2426168	Activation of gene expression by SREBF (SREBP)	2/19	42/10955	0.00235440684656849	0.015568562581908	0.00791730045177003	4801/6256	2	NFYB/RXRA	2/42	0.0476190476190476
R-HSA-418555	G alpha (s) signalling events	3/19	158/10955	0.00240713162739673	0.015568562581908	0.00791730045177003	2773/408/5566	3	GNAI3/ARRB1/PRKACA	3/158	0.0189873417721519
R-HSA-5362517	Signaling by Retinoic Acid	2/19	43/10955	0.00246670731817244	0.015568562581908	0.00791730045177003	51109/6256	2	RDH11/RXRA	2/43	0.0465116279069767
R-HSA-9656223	Signaling by RAF1 mutants	2/19	43/10955	0.00246670731817244	0.015568562581908	0.00791730045177003	408/5594	2	ARRB1/MAPK1	2/43	0.0465116279069767
R-HSA-9660821	ADORA2B mediated anti-inflammatory cytokines production	2/19	43/10955	0.00246670731817244	0.015568562581908	0.00791730045177003	2773/5566	2	GNAI3/PRKACA	2/43	0.0465116279069767
R-HSA-9634597	GPER1 signaling	2/19	45/10955	0.00269878429970361	0.0167585799255789	0.00852247673590613	2773/5566	2	GNAI3/PRKACA	2/45	0.0444444444444444
R-HSA-983231	Factors involved in megakaryocyte development and platelet production	3/19	168/10955	0.00286545345911155	0.0168984870739618	0.00859362568901406	25942/5566/7157	3	SIN3A/PRKACA/TP53	3/168	0.0178571428571429
R-HSA-6802946	Signaling by moderate kinase activity BRAF mutants	2/19	47/10955	0.00294077567261153	0.0168984870739618	0.00859362568901406	408/5594	2	ARRB1/MAPK1	2/47	0.0425531914893617
R-HSA-6802949	Signaling by RAS mutants	2/19	47/10955	0.00294077567261153	0.0168984870739618	0.00859362568901406	408/5594	2	ARRB1/MAPK1	2/47	0.0425531914893617
R-HSA-6802955	Paradoxical activation of RAF signaling by kinase inactive BRAF	2/19	47/10955	0.00294077567261153	0.0168984870739618	0.00859362568901406	408/5594	2	ARRB1/MAPK1	2/47	0.0425531914893617
R-HSA-9649948	Signaling downstream of RAS mutants	2/19	47/10955	0.00294077567261153	0.0168984870739618	0.00859362568901406	408/5594	2	ARRB1/MAPK1	2/47	0.0425531914893617
R-HSA-109606	Intrinsic Pathway for Apoptosis	2/19	55/10955	0.00400660653617868	0.0223557031366492	0.0113688606518571	5594/7157	2	MAPK1/TP53	2/55	0.0363636363636364
R-HSA-1655829	Regulation of cholesterol biosynthesis by SREBP (SREBF)	2/19	55/10955	0.00400660653617868	0.0223557031366492	0.0113688606518571	4801/6256	2	NFYB/RXRA	2/55	0.0363636363636364
R-HSA-2559583	Cellular Senescence	3/19	196/10955	0.00442413438455174	0.0243327391150345	0.0123742706094229	5594/7157/3725	3	MAPK1/TP53/JUN	3/196	0.0153061224489796
R-HSA-198725	Nuclear Events (kinase and transcription factor activation)	2/19	61/10955	0.0049069662510837	0.0263532740262364	0.0134018016920847	4205/5594	2	MEF2A/MAPK1	2/61	0.0327868852459016
R-HSA-112314	Neurotransmitter receptors and postsynaptic signal transmission	3/19	205/10955	0.0050157270787253	0.0263532740262364	0.0134018016920847	2773/5594/5566	3	GNAI3/MAPK1/PRKACA	3/205	0.0146341463414634
R-HSA-6796648	TP53 Regulates Transcription of DNA Repair Genes	2/19	62/10955	0.00506530461802985	0.0263532740262364	0.0134018016920847	7157/3725	2	TP53/JUN	2/62	0.032258064516129
R-HSA-8986944	Transcriptional Regulation by MECP2	2/19	62/10955	0.00506530461802985	0.0263532740262364	0.0134018016920847	25942/5566	2	SIN3A/PRKACA	2/62	0.032258064516129
R-HSA-9707564	Cytoprotection by HMOX1	2/19	64/10955	0.00538900727950816	0.0276635707014752	0.0140681453191371	6256/25942	2	RXRA/SIN3A	2/64	0.03125
R-HSA-9614085	FOXO-mediated transcription	2/19	65/10955	0.00555435613732754	0.0281371988535671	0.0143090061155529	4801/25942	2	NFYB/SIN3A	2/65	0.0307692307692308
R-HSA-6802952	Signaling by BRAF and RAF1 fusions	2/19	67/10955	0.00589201044510967	0.0294600522255484	0.0149817353764921	408/5594	2	ARRB1/MAPK1	2/67	0.0298507462686567
R-HSA-157118	Signaling by NOTCH	3/19	235/10955	0.00732524224805022	0.0361566444294786	0.0183872477481422	408/7157/3725	3	ARRB1/TP53/JUN	3/235	0.0127659574468085
R-HSA-9009391	Extra-nuclear estrogen signaling	2/19	77/10955	0.00771743057168379	0.0376102629126362	0.0191264768332203	2773/5594	2	GNAI3/MAPK1	2/77	0.025974025974026
R-HSA-422356	Regulation of insulin secretion	2/19	78/10955	0.00791236416606175	0.0380751888453551	0.019362912167426	2776/5566	2	GNAQ/PRKACA	2/78	0.0256410256410256
R-HSA-9662851	Anti-inflammatory response favouring Leishmania parasite infection	2/19	79/10955	0.00810952074108862	0.0380751888453551	0.019362912167426	2773/5566	2	GNAI3/PRKACA	2/79	0.0253164556962025
R-HSA-9664433	Leishmania parasite growth and survival	2/19	79/10955	0.00810952074108862	0.0380751888453551	0.019362912167426	2773/5566	2	GNAI3/PRKACA	2/79	0.0253164556962025
R-HSA-438064	Post NMDA receptor activation events	2/19	80/10955	0.00830889284316366	0.0385412499351567	0.0195999247790544	5594/5566	2	MAPK1/PRKACA	2/80	0.025
R-HSA-6802957	Oncogenic MAPK signaling	2/19	84/10955	0.00912838803798351	0.0418384451740911	0.0212766939231195	408/5594	2	ARRB1/MAPK1	2/84	0.0238095238095238
R-HSA-5687128	MAPK6/MAPK4 signaling	2/19	89/10955	0.0102017189361876	0.046207785769791	0.023498696249299	5566/3725	2	PRKACA/JUN	2/89	0.0224719101123595
R-HSA-1257604	PIP3 activates AKT signaling	3/19	267/10955	0.0103896795205118	0.0465119373883379	0.023653370756612	5594/7157/3725	3	MAPK1/TP53/JUN	3/267	0.0112359550561798
R-HSA-390466	Chaperonin-mediated protein folding	2/19	91/10955	0.010646095795969	0.0468560555266832	0.0238283700012661	2776/7157	2	GNAQ/TP53	2/91	0.021978021978022
R-HSA-112315	Transmission across Chemical Synapses	3/19	270/10955	0.0107099555489562	0.0468560555266832	0.0238283700012661	2773/5594/5566	3	GNAI3/MAPK1/PRKACA	3/270	0.0111111111111111
R-HSA-1912408	Pre-NOTCH Transcription and Translation	2/19	92/10955	0.0108714789331301	0.0470283077444394	0.0239159678481633	7157/3725	2	TP53/JUN	2/92	0.0217391304347826
R-HSA-442755	Activation of NMDA receptors and postsynaptic events	2/19	93/10955	0.0110989822198386	0.0474789794959761	0.0241451543028067	5594/5566	2	MAPK1/PRKACA	2/93	0.021505376344086
R-HSA-8878159	Transcriptional regulation by RUNX3	2/19	96/10955	0.0117941408497013	0.0498982882102746	0.0253754794452798	6934/7157	2	TCF7L2/TP53	2/96	0.0208333333333333
