## Supplemental File S1 for "Deciphering BRCAness Phenotype in Cancer: A Graph Convolutional Neural Network Approach with Layer-wise Relevance Propagation Analysis": HNSC_Pathway_result.csv

ID	Description	GeneRatio	BgRatio	pvalue	p.adjust	qvalue	geneID	Count	GeneSymbols	GenePathwayRatio	GenePathwayFreq
R-HSA-9658195	Leishmania infection	7/20	164/10955	9.75589778601167e-09	2.33146209325655e-06	1.20227643345472e-06	998/5567/2771/1385/2782/2773/60	7	CDC42/PRKACB/GNAI2/CREB1/GNB1/GNAI3/ACTB	7/164	0.0426829268292683
R-HSA-9824443	Parasitic Infection Pathways	7/20	164/10955	9.75589778601167e-09	2.33146209325655e-06	1.20227643345472e-06	998/5567/2771/1385/2782/2773/60	7	CDC42/PRKACB/GNAI2/CREB1/GNB1/GNAI3/ACTB	7/164	0.0426829268292683
R-HSA-9660821	ADORA2B mediated anti-inflammatory cytokines production	5/20	43/10955	1.08777391598284e-08	2.33146209325655e-06	1.20227643345472e-06	5567/2771/1385/2782/2773	5	PRKACB/GNAI2/CREB1/GNB1/GNAI3	5/43	0.116279069767442
R-HSA-9662851	Anti-inflammatory response favouring Leishmania parasite infection	5/20	79/10955	2.44397526478772e-07	3.14295219051701e-05	1.62074149138554e-05	5567/2771/1385/2782/2773	5	PRKACB/GNAI2/CREB1/GNB1/GNAI3	5/79	0.0632911392405063
R-HSA-9664433	Leishmania parasite growth and survival	5/20	79/10955	2.44397526478772e-07	3.14295219051701e-05	1.62074149138554e-05	5567/2771/1385/2782/2773	5	PRKACB/GNAI2/CREB1/GNB1/GNAI3	5/79	0.0632911392405063
R-HSA-111885	Opioid Signalling	5/20	92/10955	5.25390092861466e-07	5.63043049516538e-05	2.90347156581336e-05	5567/2771/1385/2782/2773	5	PRKACB/GNAI2/CREB1/GNB1/GNAI3	5/92	0.0543478260869565
R-HSA-9634597	GPER1 signaling	4/20	45/10955	1.14717353149927e-06	0.000105376082964861	5.43397988604916e-05	5567/2771/2782/2773	4	PRKACB/GNAI2/GNB1/GNAI3	4/45	0.0888888888888889
R-HSA-8939211	ESR-mediated signaling	6/20	222/10955	1.97849061783095e-06	0.000159021183408163	8.20032295548354e-05	3169/3727/2771/1385/2782/2773	6	FOXA1/JUND/GNAI2/CREB1/GNB1/GNAI3	6/222	0.027027027027027
R-HSA-112040	G-protein mediated events	4/20	56/10955	2.79172417258698e-06	0.000199453182552603	0.000102852995832152	5567/2771/1385/2773	4	PRKACB/GNAI2/CREB1/GNAI3	4/56	0.0714285714285714
R-HSA-392170	ADP signalling through P2Y purinoceptor 12	3/20	22/10955	7.83875654606661e-06	0.000500099586899838	0.000257888794095848	2771/2782/2773	3	GNAI2/GNB1/GNAI3	3/22	0.136363636363636
R-HSA-9009391	Extra-nuclear estrogen signaling	4/20	77/10955	1.00361116869863e-05	0.000500099586899838	0.000257888794095848	2771/1385/2782/2773	4	GNAI2/CREB1/GNB1/GNAI3	4/77	0.051948051948052
R-HSA-983231	Factors involved in megakaryocyte development and platelet production	5/20	168/10955	1.02822338626882e-05	0.000500099586899838	0.000257888794095848	3659/998/5567/7157/60	5	IRF1/CDC42/PRKACB/TP53/ACTB	5/168	0.0297619047619048
R-HSA-9006931	Signaling by Nuclear Receptors	6/20	298/10955	1.08240821583275e-05	0.000500099586899838	0.000257888794095848	3169/3727/2771/1385/2782/2773	6	FOXA1/JUND/GNAI2/CREB1/GNB1/GNAI3	6/298	0.0201342281879195
R-HSA-8854691	Interleukin-20 family signaling	3/20	25/10955	1.16663978281455e-05	0.000500099586899838	0.000257888794095848	6772/6773/6774	3	STAT1/STAT2/STAT3	3/25	0.12
R-HSA-9705462	Inactivation of CSF3 (G-CSF) signaling	3/20	25/10955	1.16663978281455e-05	0.000500099586899838	0.000257888794095848	6772/6774/6233	3	STAT1/STAT3/RPS27A	3/25	0.12
R-HSA-449147	Signaling by Interleukins	7/20	473/10955	1.27071078075923e-05	0.000510666895017616	0.000263338089433656	6772/998/6773/6774/6233/1385/7157	7	STAT1/CDC42/STAT2/STAT3/RPS27A/CREB1/TP53	7/473	0.0147991543340381
R-HSA-390466	Chaperonin-mediated protein folding	4/20	91/10955	1.94983959808314e-05	0.000705192528727295	0.000363650072111153	6774/2782/7157/60	4	STAT3/GNB1/TP53/ACTB	4/91	0.043956043956044
R-HSA-9674555	Signaling by CSF3 (G-CSF)	3/20	30/10955	2.04741486574844e-05	0.000705192528727295	0.000363650072111153	6772/6774/6233	3	STAT1/STAT3/RPS27A	3/30	0.1
R-HSA-9680350	Signaling by CSF1 (M-CSF) in myeloid cells	3/20	31/10955	2.26414219206047e-05	0.000705192528727295	0.000363650072111153	6772/6774/6233	3	STAT1/STAT3/RPS27A	3/31	0.0967741935483871
R-HSA-397795	G-protein beta:gamma signalling	3/20	32/10955	2.49545569788327e-05	0.000705192528727295	0.000363650072111153	998/2782/387	3	CDC42/GNB1/RHOA	3/32	0.09375
R-HSA-391251	Protein folding	4/20	97/10955	2.51004785121313e-05	0.000705192528727295	0.000363650072111153	6774/2782/7157/60	4	STAT3/GNB1/TP53/ACTB	4/97	0.0412371134020619
R-HSA-112314	Neurotransmitter receptors and postsynaptic signal transmission	5/20	205/10955	2.69494832344509e-05	0.000705192528727295	0.000363650072111153	5567/2771/1385/2782/2773	5	PRKACB/GNAI2/CREB1/GNB1/GNAI3	5/205	0.024390243902439
R-HSA-4420097	VEGFA-VEGFR2 Pathway	4/20	99/10955	2.72065494771058e-05	0.000705192528727295	0.000363650072111153	998/5567/60/387	4	CDC42/PRKACB/ACTB/RHOA	4/99	0.0404040404040404
R-HSA-2559585	Oncogene Induced Senescence	3/20	33/10955	2.74180609925076e-05	0.000705192528727295	0.000363650072111153	2113/6233/7157	3	ETS1/RPS27A/TP53	3/33	0.0909090909090909
R-HSA-392518	Signal amplification	3/20	33/10955	2.74180609925076e-05	0.000705192528727295	0.000363650072111153	2771/2782/2773	3	GNAI2/GNB1/GNAI3	3/33	0.0909090909090909
R-HSA-194138	Signaling by VEGF	4/20	108/10955	3.8325578921329e-05	0.000947821047939022	0.000488767504462293	998/5567/60/387	4	CDC42/PRKACB/ACTB/RHOA	4/108	0.037037037037037
R-HSA-5689896	Ovarian tumor domain proteases	3/20	39/10955	4.56064479901035e-05	0.0010861091132458	0.000560079185843376	6233/7157/387	3	RPS27A/TP53/RHOA	3/39	0.0769230769230769
R-HSA-187037	Signaling by NTRK1 (TRKA)	4/20	115/10955	4.90365325760577e-05	0.00112608894451447	0.000580695780505946	3727/6774/1385/387	4	JUND/STAT3/CREB1/RHOA	4/115	0.0347826086956522
R-HSA-3928662	EPHB-mediated forward signaling	3/20	42/10955	5.70889556043224e-05	0.00126579994667515	0.00065274123467737	998/60/387	3	CDC42/ACTB/RHOA	3/42	0.0714285714285714
R-HSA-977444	GABA B receptor activation	3/20	43/10955	6.12991964014712e-05	0.00127146397697245	0.000655662032817094	2771/2782/2773	3	GNAI2/GNB1/GNAI3	3/43	0.0697674418604651
R-HSA-991365	Activation of GABAB receptors	3/20	43/10955	6.12991964014712e-05	0.00127146397697245	0.000655662032817094	2771/2782/2773	3	GNAI2/GNB1/GNAI3	3/43	0.0697674418604651
R-HSA-418597	G alpha (z) signalling events	3/20	48/10955	8.54124633180551e-05	0.00168450994552683	0.00086865946278293	2771/2782/2773	3	GNAI2/GNB1/GNAI3	3/48	0.0625
R-HSA-76002	Platelet activation, signaling and aggregation	5/20	263/10955	8.85583145047271e-05	0.00168450994552683	0.00086865946278293	998/2771/2782/2773/387	5	CDC42/GNAI2/GNB1/GNAI3/RHOA	5/263	0.0190114068441065
R-HSA-166520	Signaling by NTRKs	4/20	134/10955	8.90720655488528e-05	0.00168450994552683	0.00086865946278293	3727/6774/1385/387	4	JUND/STAT3/CREB1/RHOA	4/134	0.0298507462686567
R-HSA-112315	Transmission across Chemical Synapses	5/20	270/10955	0.000100274330636785	0.0018421827028415	0.000949967342874804	5567/2771/1385/2782/2773	5	PRKACB/GNAI2/CREB1/GNB1/GNAI3	5/270	0.0185185185185185
R-HSA-8848021	Signaling by PTK6	3/20	54/10955	0.000121636179131054	0.00211383954543967	0.00109005395238356	6774/6233/387	3	STAT3/RPS27A/RHOA	3/54	0.0555555555555556
R-HSA-9006927	Signaling by Non-Receptor Tyrosine Kinases	3/20	54/10955	0.000121636179131054	0.00211383954543967	0.00109005395238356	6774/6233/387	3	STAT3/RPS27A/RHOA	3/54	0.0555555555555556
R-HSA-9020958	Interleukin-21 signaling	2/20	10/10955	0.000141254844776547	0.00235746100243379	0.00121568341780575	6772/6774	2	STAT1/STAT3	2/10	0.2
R-HSA-447115	Interleukin-12 family signaling	3/20	57/10955	0.000142987525808581	0.00235746100243379	0.00121568341780575	6772/998/6774	3	STAT1/CDC42/STAT3	3/57	0.0526315789473684
R-HSA-5218859	Regulated Necrosis	3/20	60/10955	0.000166642836009573	0.00246420128642067	0.00127072670086357	3659/6233/7157	3	IRF1/RPS27A/TP53	3/60	0.05
R-HSA-977443	GABA receptor activation	3/20	60/10955	0.000166642836009573	0.00246420128642067	0.00127072670086357	2771/2782/2773	3	GNAI2/GNB1/GNAI3	3/60	0.05
R-HSA-418555	G alpha (s) signalling events	4/20	158/10955	0.00016854587436166	0.00246420128642067	0.00127072670086357	5567/2771/2782/2773	4	PRKACB/GNAI2/GNB1/GNAI3	4/158	0.0253164556962025
R-HSA-1059683	Interleukin-6 signaling	2/20	11/10955	0.00017245576654577	0.00246420128642067	0.00127072670086357	6772/6774	2	STAT1/STAT3	2/11	0.181818181818182
R-HSA-5625970	RHO GTPases activate KTN1	2/20	11/10955	0.00017245576654577	0.00246420128642067	0.00127072670086357	998/387	2	CDC42/RHOA	2/11	0.181818181818182
R-HSA-9020956	Interleukin-27 signaling	2/20	11/10955	0.00017245576654577	0.00246420128642067	0.00127072670086357	6772/6774	2	STAT1/STAT3	2/11	0.181818181818182
R-HSA-8984722	Interleukin-35 Signalling	2/20	12/10955	0.000206720331455819	0.00276919110679357	0.00142800228966191	6772/6774	2	STAT1/STAT3	2/12	0.166666666666667
R-HSA-9673767	Signaling by PDGFRA transmembrane, juxtamembrane and kinase domain mutants	2/20	12/10955	0.000206720331455819	0.00276919110679357	0.00142800228966191	6772/6774	2	STAT1/STAT3	2/12	0.166666666666667
R-HSA-9673770	Signaling by PDGFRA extracellular domain mutants	2/20	12/10955	0.000206720331455819	0.00276919110679357	0.00142800228966191	6772/6774	2	STAT1/STAT3	2/12	0.166666666666667
R-HSA-418594	G alpha (i) signalling events	5/20	319/10955	0.000219383009587263	0.00287884235029816	0.00148454668141757	5567/2771/1385/2782/2773	5	PRKACB/GNAI2/CREB1/GNB1/GNAI3	5/319	0.0156739811912226
R-HSA-170670	Adenylate cyclase inhibitory pathway	2/20	14/10955	0.000284399743282917	0.00354146924848985	0.00182624672714137	2771/2773	2	GNAI2/GNAI3	2/14	0.142857142857143
R-HSA-442720	CREB1 phosphorylation through the activation of Adenylate Cyclase	2/20	14/10955	0.000284399743282917	0.00354146924848985	0.00182624672714137	5567/1385	2	PRKACB/CREB1	2/14	0.142857142857143
R-HSA-909733	Interferon alpha/beta signaling	3/20	72/10955	0.000286401867685027	0.00354146924848985	0.00182624672714137	3659/6772/6773	3	IRF1/STAT1/STAT2	3/72	0.0416666666666667
R-HSA-422356	Regulation of insulin secretion	3/20	78/10955	0.00036278712117896	0.00440136073430324	0.00226967116527056	5567/2771/2782	3	PRKACB/GNAI2/GNB1	3/78	0.0384615384615385
R-HSA-2173791	TGF-beta receptor signaling in EMT (epithelial to mesenchymal transition)	2/20	16/10955	0.00037421202279807	0.00445589501220664	0.00229779312244429	6233/387	2	RPS27A/RHOA	2/16	0.125
R-HSA-2559583	Cellular Senescence	4/20	196/10955	0.000384564052272064	0.00449590337474432	0.00231842442996556	2113/6774/6233/7157	4	ETS1/STAT3/RPS27A/TP53	4/196	0.0204081632653061
R-HSA-913531	Interferon Signaling	4/20	200/10955	0.000415232941849372	0.00476776395730618	0.00245861610305549	3659/6772/6773/6233	4	IRF1/STAT1/STAT2/RPS27A	4/200	0.02
R-HSA-1839117	Signaling by cytosolic FGFR1 fusion mutants	2/20	18/10955	0.000476076491297705	0.00527788248111077	0.00272167141123008	6772/6774	2	STAT1/STAT3	2/18	0.111111111111111
R-HSA-9758274	Regulation of NF-kappa B signaling	2/20	18/10955	0.000476076491297705	0.00527788248111077	0.00272167141123008	6233/7157	2	RPS27A/TP53	2/18	0.111111111111111
R-HSA-5357801	Programmed Cell Death	4/20	213/10955	0.000527057327167656	0.00554500759342762	0.00285942112127315	3659/6774/6233/7157	4	IRF1/STAT3/RPS27A/TP53	4/213	0.0187793427230047
R-HSA-6804760	Regulation of TP53 Activity through Methylation	2/20	19/10955	0.000531503187524002	0.00554500759342762	0.00285942112127315	6233/7157	2	RPS27A/TP53	2/19	0.105263157894737
R-HSA-5687128	MAPK6/MAPK4 signaling	3/20	89/10955	0.000534666362041233	0.00554500759342762	0.00285942112127315	998/5567/6233	3	CDC42/PRKACB/RPS27A	3/89	0.0337078651685393
R-HSA-9616222	Transcriptional regulation of granulopoiesis	3/20	89/10955	0.000534666362041233	0.00554500759342762	0.00285942112127315	6688/6774/1385	3	SPI1/STAT3/CREB1	3/89	0.0337078651685393
R-HSA-376176	Signaling by ROBO receptors	4/20	219/10955	0.000585316799085739	0.00557814648308528	0.00287651001419639	998/5567/6233/387	4	CDC42/PRKACB/RPS27A/RHOA	4/219	0.0182648401826484
R-HSA-2682334	EPH-Ephrin signaling	3/20	92/10955	0.000589177062256593	0.00557814648308528	0.00287651001419639	998/60/387	3	CDC42/ACTB/RHOA	3/92	0.0326086956521739
R-HSA-8964616	G beta:gamma signalling through CDC42	2/20	20/10955	0.000589912847355831	0.00557814648308528	0.00287651001419639	998/2782	2	CDC42/GNB1	2/20	0.1
R-HSA-9669938	Signaling by KIT in disease	2/20	20/10955	0.000589912847355831	0.00557814648308528	0.00287651001419639	6772/6774	2	STAT1/STAT3	2/20	0.1
R-HSA-9670439	Signaling by phosphorylated juxtamembrane, extracellular and kinase domain KIT mutants	2/20	20/10955	0.000589912847355831	0.00557814648308528	0.00287651001419639	6772/6774	2	STAT1/STAT3	2/20	0.1
R-HSA-9671555	Signaling by PDGFR in disease	2/20	20/10955	0.000589912847355831	0.00557814648308528	0.00287651001419639	6772/6774	2	STAT1/STAT3	2/20	0.1
R-HSA-170834	Signaling by TGF-beta Receptor Complex	3/20	93/10955	0.00060810793194429	0.00566686087304607	0.00292225779652863	6772/6233/387	3	STAT1/RPS27A/RHOA	3/93	0.032258064516129
R-HSA-168142	Toll Like Receptor 10 (TLR10) Cascade	3/20	97/10955	0.000687721667823646	0.00614117757134388	0.00316685100265748	6233/1385/7157	3	RPS27A/CREB1/TP53	3/97	0.0309278350515464
R-HSA-168176	Toll Like Receptor 5 (TLR5) Cascade	3/20	97/10955	0.000687721667823646	0.00614117757134388	0.00316685100265748	6233/1385/7157	3	RPS27A/CREB1/TP53	3/97	0.0309278350515464
R-HSA-975871	MyD88 cascade initiated on plasma membrane	3/20	97/10955	0.000687721667823646	0.00614117757134388	0.00316685100265748	6233/1385/7157	3	RPS27A/CREB1/TP53	3/97	0.0309278350515464
R-HSA-112316	Neuronal System	5/20	410/10955	0.000697209895346972	0.00614117757134388	0.00316685100265748	5567/2771/1385/2782/2773	5	PRKACB/GNAI2/CREB1/GNB1/GNAI3	5/410	0.0121951219512195
R-HSA-111931	PKA-mediated phosphorylation of CREB	2/20	22/10955	0.000715641165350482	0.00621834147730216	0.00320664249054626	5567/1385	2	PRKACB/CREB1	2/22	0.0909090909090909
R-HSA-157118	Signaling by NOTCH	4/20	235/10955	0.000763013986384305	0.00654157324326811	0.00337332499243587	6772/6233/1385/7157	4	STAT1/RPS27A/CREB1/TP53	4/235	0.0170212765957447
R-HSA-975138	TRAF6 mediated induction of NFkB and MAP kinases upon TLR7/8 or 9 activation	3/20	103/10955	0.000819165180093713	0.00687681631354208	0.00354620142222437	6233/1385/7157	3	RPS27A/CREB1/TP53	3/103	0.029126213592233
R-HSA-975155	MyD88 dependent cascade initiated on endosome	3/20	104/10955	0.000842515488997852	0.00687681631354208	0.00354620142222437	6233/1385/7157	3	RPS27A/CREB1/TP53	3/104	0.0288461538461538
R-HSA-6783589	Interleukin-6 family signaling	2/20	24/10955	0.000853181893995223	0.00687681631354208	0.00354620142222437	6772/6774	2	STAT1/STAT3	2/24	0.0833333333333333
R-HSA-982772	Growth hormone receptor signaling	2/20	24/10955	0.000853181893995223	0.00687681631354208	0.00354620142222437	6772/6774	2	STAT1/STAT3	2/24	0.0833333333333333
R-HSA-168164	Toll Like Receptor 3 (TLR3) Cascade	3/20	105/10955	0.000866286347429096	0.00687681631354208	0.00354620142222437	6233/1385/7157	3	RPS27A/CREB1/TP53	3/105	0.0285714285714286
R-HSA-168181	Toll Like Receptor 7/8 (TLR7/8) Cascade	3/20	105/10955	0.000866286347429096	0.00687681631354208	0.00354620142222437	6233/1385/7157	3	RPS27A/CREB1/TP53	3/105	0.0285714285714286
R-HSA-5663202	Diseases of signal transduction by growth factor receptors and second messengers	5/20	433/10955	0.00089296454478561	0.00700214880850179	0.0036108322414309	6772/6774/6233/1385/60	5	STAT1/STAT3/RPS27A/CREB1/ACTB	5/433	0.0115473441108545
R-HSA-392451	G beta:gamma signalling through PI3Kgamma	2/20	25/10955	0.00092635715453149	0.00702928092008204	0.00362482358979429	2782/387	2	GNB1/RHOA	2/25	0.08
R-HSA-163685	Integration of energy metabolism	3/20	108/10955	0.000940152658051408	0.00702928092008204	0.00362482358979429	5567/2771/2782	3	PRKACB/GNAI2/GNB1	3/108	0.0277777777777778
R-HSA-168138	Toll Like Receptor 9 (TLR9) Cascade	3/20	108/10955	0.000940152658051408	0.00702928092008204	0.00362482358979429	6233/1385/7157	3	RPS27A/CREB1/TP53	3/108	0.0277777777777778
R-HSA-6785807	Interleukin-4 and Interleukin-13 signaling	3/20	108/10955	0.000940152658051408	0.00702928092008204	0.00362482358979429	6772/6774/7157	3	STAT1/STAT3/TP53	3/108	0.0277777777777778
R-HSA-166166	MyD88-independent TLR4 cascade	3/20	110/10955	0.000991555106660372	0.00724246196275369	0.00373475569823592	6233/1385/7157	3	RPS27A/CREB1/TP53	3/110	0.0272727272727273
R-HSA-937061	TRIF(TICAM1)-mediated TLR4 signaling	3/20	110/10955	0.000991555106660372	0.00724246196275369	0.00373475569823592	6233/1385/7157	3	RPS27A/CREB1/TP53	3/110	0.0272727272727273
R-HSA-912694	Regulation of IFNA/IFNB signaling	2/20	26/10955	0.0010024558548757	0.00724246196275369	0.00373475569823592	6772/6773	2	STAT1/STAT2	2/26	0.0769230769230769
R-HSA-166058	MyD88:MAL(TIRAP) cascade initiated on plasma membrane	3/20	113/10955	0.00107195560873363	0.00757436765292007	0.00390591112494037	6233/1385/7157	3	RPS27A/CREB1/TP53	3/113	0.0265486725663717
R-HSA-168188	Toll Like Receptor TLR6:TLR2 Cascade	3/20	113/10955	0.00107195560873363	0.00757436765292007	0.00390591112494037	6233/1385/7157	3	RPS27A/CREB1/TP53	3/113	0.0265486725663717
R-HSA-168179	Toll Like Receptor TLR1:TLR2 Cascade	3/20	116/10955	0.00115638251518096	0.00787427438902475	0.00406056549487239	6233/1385/7157	3	RPS27A/CREB1/TP53	3/116	0.0258620689655172
R-HSA-181438	Toll Like Receptor 2 (TLR2) Cascade	3/20	116/10955	0.00115638251518096	0.00787427438902475	0.00406056549487239	6233/1385/7157	3	RPS27A/CREB1/TP53	3/116	0.0258620689655172
R-HSA-400042	Adrenaline,noradrenaline inhibits insulin secretion	2/20	28/10955	0.00116338424099122	0.00787427438902475	0.00406056549487239	2771/2782	2	GNAI2/GNB1	2/28	0.0714285714285714
R-HSA-5620971	Pyroptosis	2/20	28/10955	0.00116338424099122	0.00787427438902475	0.00406056549487239	3659/7157	2	IRF1/TP53	2/28	0.0714285714285714
R-HSA-186763	Downstream signal transduction	2/20	29/10955	0.00124819431752503	0.0083603015225895	0.00431119747829368	6772/6774	2	STAT1/STAT3	2/29	0.0689655172413793
R-HSA-2173795	Downregulation of SMAD2/3:SMAD4 transcriptional activity	2/20	30/10955	0.00133588861530128	0.00877645766251605	0.00452579874550635	6772/6233	2	STAT1/RPS27A	2/30	0.0666666666666667
R-HSA-9006936	Signaling by TGFB family members	3/20	122/10955	0.00133762496256077	0.00877645766251605	0.00452579874550635	6772/6233/387	3	STAT1/RPS27A/RHOA	3/122	0.0245901639344262
R-HSA-182971	EGFR downregulation	2/20	31/10955	0.00142645738725857	0.0091721210000726	0.00472983238933105	998/6233	2	CDC42/RPS27A	2/31	0.0645161290322581
R-HSA-1839124	FGFR1 mutant receptor activation	2/20	31/10955	0.00142645738725857	0.0091721210000726	0.00472983238933105	6772/6774	2	STAT1/STAT3	2/31	0.0645161290322581
R-HSA-9705671	SARS-CoV-2 activates/modulates innate and adaptive immune responses	3/20	126/10955	0.00146787241569084	0.00934496993355653	0.00481896624223673	6772/6773/6233	3	STAT1/STAT2/RPS27A	3/126	0.0238095238095238
R-HSA-5626467	RHO GTPases activate IQGAPs	2/20	32/10955	0.00151989090927722	0.00958127308495344	0.00494082184130365	998/60	2	CDC42/ACTB	2/32	0.0625
R-HSA-163359	Glucagon signaling in metabolic regulation	2/20	33/10955	0.00161617948013429	0.00999234043967646	0.00515279894982088	5567/2782	2	PRKACB/GNB1	2/33	0.0606060606060606
R-HSA-1980145	Signaling by NOTCH2	2/20	33/10955	0.00161617948013429	0.00999234043967646	0.00515279894982088	6233/1385	2	RPS27A/CREB1	2/33	0.0606060606060606
R-HSA-114604	GPVI-mediated activation cascade	2/20	35/10955	0.00181728307768631	0.0111286954185933	0.00573878866637783	998/387	2	CDC42/RHOA	2/35	0.0571428571428571
R-HSA-5688426	Deubiquitination	4/20	298/10955	0.00184198478201504	0.0111735491965629	0.00576191863291694	6233/7157/60/387	4	RPS27A/TP53/ACTB/RHOA	4/298	0.0134228187919463
R-HSA-5663213	RHO GTPases Activate WASPs and WAVEs	2/20	36/10955	0.00192207881601526	0.0114434877657205	0.00590111917197668	998/60	2	CDC42/ACTB	2/36	0.0555555555555556
R-HSA-6804757	Regulation of TP53 Degradation	2/20	36/10955	0.00192207881601526	0.0114434877657205	0.00590111917197668	6233/7157	2	RPS27A/TP53	2/36	0.0555555555555556
R-HSA-5663220	RHO GTPases Activate Formins	3/20	140/10955	0.00198578448952887	0.0116526011602701	0.00600895369646409	998/60/387	3	CDC42/ACTB/RHOA	3/140	0.0214285714285714
R-HSA-111933	Calmodulin induced events	2/20	37/10955	0.0020296910263612	0.0116526011602701	0.00600895369646409	5567/1385	2	PRKACB/CREB1	2/37	0.0540540540540541
R-HSA-111997	CaM pathway	2/20	37/10955	0.0020296910263612	0.0116526011602701	0.00600895369646409	5567/1385	2	PRKACB/CREB1	2/37	0.0540540540540541
R-HSA-6806003	Regulation of TP53 Expression and Degradation	2/20	37/10955	0.0020296910263612	0.0116526011602701	0.00600895369646409	6233/7157	2	RPS27A/TP53	2/37	0.0540540540540541
R-HSA-9006925	Intracellular signaling by second messengers	4/20	309/10955	0.0021034927922136	0.0119660070261226	0.00617056922849903	5567/6233/1385/7157	4	PRKACB/RPS27A/CREB1/TP53	4/309	0.0129449838187702
R-HSA-5655302	Signaling by FGFR1 in disease	2/20	38/10955	0.00214011012131276	0.0119660070261226	0.00617056922849903	6772/6774	2	STAT1/STAT3	2/38	0.0526315789473684
R-HSA-5696394	DNA Damage Recognition in GG-NER	2/20	38/10955	0.00214011012131276	0.0119660070261226	0.00617056922849903	6233/60	2	RPS27A/ACTB	2/38	0.0526315789473684
R-HSA-166016	Toll Like Receptor 4 (TLR4) Cascade	3/20	146/10955	0.0022385217760628	0.0120740746891993	0.0062262970076087	6233/1385/7157	3	RPS27A/CREB1/TP53	3/146	0.0205479452054795
R-HSA-3858494	Beta-catenin independent WNT signaling	3/20	146/10955	0.0022385217760628	0.0120740746891993	0.0062262970076087	6233/2782/387	3	RPS27A/GNB1/RHOA	3/146	0.0205479452054795
R-HSA-111996	Ca-dependent events	2/20	39/10955	0.00225332653608696	0.0120740746891993	0.0062262970076087	5567/1385	2	PRKACB/CREB1	2/39	0.0512820512820513
R-HSA-390471	Association of TriC/CCT with target proteins during biosynthesis	2/20	39/10955	0.00225332653608696	0.0120740746891993	0.0062262970076087	6774/7157	2	STAT3/TP53	2/39	0.0512820512820513
R-HSA-9031628	NGF-stimulated transcription	2/20	39/10955	0.00225332653608696	0.0120740746891993	0.0062262970076087	3727/1385	2	JUND/CREB1	2/39	0.0512820512820513
R-HSA-9664323	FCGR3A-mediated IL10 synthesis	2/20	40/10955	0.00236933072848479	0.0125907409786423	0.00649272883403835	5567/1385	2	PRKACB/CREB1	2/40	0.05
R-HSA-5683057	MAPK family signaling cascades	4/20	325/10955	0.00252854667308929	0.0133266845147247	0.00687223642815467	998/5567/6233/60	4	CDC42/PRKACB/RPS27A/ACTB	4/325	0.0123076923076923
R-HSA-446652	Interleukin-1 family signaling	3/20	153/10955	0.00255771756674748	0.0133708324830783	0.00689500242640527	6774/6233/7157	3	STAT3/RPS27A/TP53	3/153	0.0196078431372549
R-HSA-381676	Glucagon-like Peptide-1 (GLP1) regulates insulin secretion	2/20	42/10955	0.00260966439000896	0.0135323726030303	0.00697830460825825	5567/2782	2	PRKACB/GNB1	2/42	0.0476190476190476
R-HSA-1433557	Signaling by SCF-KIT	2/20	43/10955	0.0027339748872581	0.0138420933268265	0.00713801980510818	6772/6774	2	STAT1/STAT3	2/43	0.0465116279069767
R-HSA-1489509	DAG and IP3 signaling	2/20	43/10955	0.0027339748872581	0.0138420933268265	0.00713801980510818	5567/1385	2	PRKACB/CREB1	2/43	0.0465116279069767
R-HSA-432040	Vasopressin regulates renal water homeostasis via Aquaporins	2/20	43/10955	0.0027339748872581	0.0138420933268265	0.00713801980510818	5567/2782	2	PRKACB/GNB1	2/43	0.0465116279069767
R-HSA-451927	Interleukin-2 family signaling	2/20	44/10955	0.00286103521828813	0.0143722316043693	0.00741139879737467	6772/6774	2	STAT1/STAT3	2/44	0.0454545454545455
R-HSA-445989	TAK1-dependent IKK and NF-kappa-B activation	2/20	45/10955	0.00299083595315574	0.0149078102161174	0.00768758323332564	6233/7157	2	RPS27A/TP53	2/45	0.0444444444444444
R-HSA-168898	Toll-like Receptor Cascades	3/20	168/10955	0.00333346041790802	0.0164878080670373	0.00850234843434029	6233/1385/7157	3	RPS27A/CREB1/TP53	3/168	0.0178571428571429
R-HSA-9012852	Signaling by NOTCH3	2/20	49/10955	0.00353725511237451	0.0173622521928001	0.00895327730331837	6772/6233	2	STAT1/RPS27A	2/49	0.0408163265306122
R-HSA-1227986	Signaling by ERBB2	2/20	50/10955	0.00368061719690516	0.0177942620872934	0.00917605395350317	6233/387	2	RPS27A/RHOA	2/50	0.04
R-HSA-177929	Signaling by EGFR	2/20	50/10955	0.00368061719690516	0.0177942620872934	0.00917605395350317	998/6233	2	CDC42/RPS27A	2/50	0.04
R-HSA-112043	PLC beta mediated events	2/20	51/10955	0.00382666357277517	0.0182262568688477	0.00939882281032498	5567/1385	2	PRKACB/CREB1	2/51	0.0392156862745098
R-HSA-2173793	Transcriptional activity of SMAD2/SMAD3:SMAD4 heterotrimer	2/20	51/10955	0.00382666357277517	0.0182262568688477	0.00939882281032498	6772/6233	2	STAT1/RPS27A	2/51	0.0392156862745098
R-HSA-349425	Autodegradation of the E3 ubiquitin ligase COP1	2/20	52/10955	0.00397538496535361	0.0186581936695063	0.00962156176785544	6233/7157	2	RPS27A/TP53	2/52	0.0384615384615385
R-HSA-445717	Aquaporin-mediated transport	2/20	52/10955	0.00397538496535361	0.0186581936695063	0.00962156176785544	5567/2782	2	PRKACB/GNB1	2/52	0.0384615384615385
R-HSA-109581	Apoptosis	3/20	180/10955	0.00404803798315024	0.0188615103127942	0.00972640705333581	6774/6233/7157	3	STAT3/RPS27A/TP53	3/180	0.0166666666666667
R-HSA-109606	Intrinsic Pathway for Apoptosis	2/20	55/10955	0.00443750682696527	0.0205274596384077	0.0105854952706858	6774/7157	2	STAT3/TP53	2/55	0.0363636363636364
R-HSA-69541	Stabilization of p53	2/20	57/10955	0.0047587941052734	0.0218564614977914	0.0112708281440686	6233/7157	2	RPS27A/TP53	2/57	0.0350877192982456
R-HSA-186797	Signaling by PDGF	2/20	58/10955	0.00492337206054887	0.0224519732973966	0.0115779186194318	6772/6774	2	STAT1/STAT3	2/58	0.0344827586206897
R-HSA-9664407	Parasite infection	2/20	59/10955	0.00509056072405616	0.0227307676775563	0.0117216858777609	998/60	2	CDC42/ACTB	2/59	0.0338983050847458
R-HSA-9664417	Leishmania phagocytosis	2/20	59/10955	0.00509056072405616	0.0227307676775563	0.0117216858777609	998/60	2	CDC42/ACTB	2/59	0.0338983050847458
R-HSA-9664422	FCGR3A-mediated phagocytosis	2/20	59/10955	0.00509056072405616	0.0227307676775563	0.0117216858777609	998/60	2	CDC42/ACTB	2/59	0.0338983050847458
R-HSA-5610780	Degradation of GLI1 by the proteasome	2/20	60/10955	0.00526035099605777	0.0230095625201711	0.0118654533745664	5567/6233	2	PRKACB/RPS27A	2/60	0.0333333333333333
R-HSA-5610783	Degradation of GLI2 by the proteasome	2/20	60/10955	0.00526035099605777	0.0230095625201711	0.0118654533745664	5567/6233	2	PRKACB/RPS27A	2/60	0.0333333333333333
R-HSA-5610785	GLI3 is processed to GLI3R by the proteasome	2/20	60/10955	0.00526035099605777	0.0230095625201711	0.0118654533745664	5567/6233	2	PRKACB/RPS27A	2/60	0.0333333333333333
R-HSA-198725	Nuclear Events (kinase and transcription factor activation)	2/20	61/10955	0.00543273379848416	0.0234446163250021	0.0120897996928471	3727/1385	2	JUND/CREB1	2/61	0.0327868852459016
R-HSA-2029482	Regulation of actin dynamics for phagocytic cup formation	2/20	61/10955	0.00543273379848416	0.0234446163250021	0.0120897996928471	998/60	2	CDC42/ACTB	2/61	0.0327868852459016
R-HSA-9705683	SARS-CoV-2-host interactions	3/20	203/10955	0.00566402620041682	0.0242797923124534	0.0125204789693424	6772/6773/6233	3	STAT1/STAT2/RPS27A	3/203	0.0147783251231527
R-HSA-1226099	Signaling by FGFR in disease	2/20	63/10955	0.00578524079041633	0.0246351644254152	0.0127037354407887	6772/6774	2	STAT1/STAT3	2/63	0.0317460317460317
R-HSA-450294	MAP kinase activation	2/20	64/10955	0.00596534693173823	0.0252349873493926	0.0130130490546921	6233/1385	2	RPS27A/CREB1	2/64	0.03125
R-HSA-69563	p53-Dependent G1 DNA Damage Response	2/20	66/10955	0.00633321954592724	0.0264432478443585	0.0136361186395563	6233/7157	2	RPS27A/TP53	2/66	0.0303030303030303
R-HSA-69580	p53-Dependent G1/S DNA damage checkpoint	2/20	66/10955	0.00633321954592724	0.0264432478443585	0.0136361186395563	6233/7157	2	RPS27A/TP53	2/66	0.0303030303030303
R-HSA-69615	G1/S DNA Damage Checkpoints	2/20	68/10955	0.00671124624006234	0.0278408473055489	0.0143568255729687	6233/7157	2	RPS27A/TP53	2/68	0.0294117647058824
R-HSA-400253	Circadian Clock	2/20	70/10955	0.00709935567866821	0.0292620878293824	0.0150897236085053	6233/1385	2	RPS27A/CREB1	2/70	0.0285714285714286
R-HSA-1169408	ISG15 antiviral mechanism	2/20	72/10955	0.00749747686683808	0.030511883704917	0.0157342119457295	6772/6233	2	STAT1/RPS27A	2/72	0.0277777777777778
R-HSA-448424	Interleukin-17 signaling	2/20	72/10955	0.00749747686683808	0.030511883704917	0.0157342119457295	6233/1385	2	RPS27A/CREB1	2/72	0.0277777777777778
R-HSA-70171	Glycolysis	2/20	73/10955	0.00770026977389379	0.0309454591538356	0.0159577959130036	5567/5315	2	PRKACB/PKM	2/73	0.0273972602739726
R-HSA-8939902	Regulation of RUNX2 expression and activity	2/20	73/10955	0.00770026977389379	0.0309454591538356	0.0159577959130036	6772/6233	2	STAT1/RPS27A	2/73	0.0273972602739726
R-HSA-174824	Plasma lipoprotein assembly, remodeling, and clearance	2/20	75/10955	0.00811327621263943	0.0324027118306034	0.0167092645111567	5567/6233	2	PRKACB/RPS27A	2/75	0.0266666666666667
R-HSA-5693565	Recruitment and ATM-mediated phosphorylation of repair and signaling proteins at DNA double strand breaks	2/20	77/10955	0.00853611839484125	0.0336731541587909	0.01736439970536	6233/7157	2	RPS27A/TP53	2/77	0.025974025974026
R-HSA-8852276	The role of GTSE1 in G2/M progression after G2 checkpoint	2/20	77/10955	0.00853611839484125	0.0336731541587909	0.01736439970536	6233/7157	2	RPS27A/TP53	2/77	0.025974025974026
R-HSA-5693606	DNA Double Strand Break Response	2/20	78/10955	0.00875120605993762	0.0343111310764627	0.0176933883753553	6233/7157	2	RPS27A/TP53	2/78	0.0256410256410256
R-HSA-6806834	Signaling by MET	2/20	79/10955	0.00896872650700507	0.0349508554182077	0.0180232781480485	6774/6233	2	STAT3/RPS27A	2/79	0.0253164556962025
R-HSA-1169410	Antiviral mechanism by IFN-stimulated genes	2/20	80/10955	0.00918867106161887	0.0351685445989341	0.0181355349900373	6772/6233	2	STAT1/RPS27A	2/80	0.025
R-HSA-416482	G alpha (12/13) signalling events	2/20	80/10955	0.00918867106161887	0.0351685445989341	0.0181355349900373	2782/387	2	GNB1/RHOA	2/80	0.025
R-HSA-438064	Post NMDA receptor activation events	2/20	80/10955	0.00918867106161887	0.0351685445989341	0.0181355349900373	5567/1385	2	PRKACB/CREB1	2/80	0.025
R-HSA-5696399	Global Genome Nucleotide Excision Repair (GG-NER)	2/20	84/10955	0.010092517595087	0.0383993420925499	0.0198015760974924	6233/60	2	RPS27A/ACTB	2/84	0.0238095238095238
R-HSA-2029480	Fcgamma receptor (FCGR) dependent phagocytosis	2/20	86/10955	0.0105587614988697	0.0399369626104308	0.0205944883724084	998/60	2	CDC42/ACTB	2/86	0.0232558139534884
R-HSA-1257604	PIP3 activates AKT signaling	3/20	267/10955	0.0120063983651449	0.0443964040159616	0.022894110280802	6233/1385/7157	3	RPS27A/CREB1/TP53	3/267	0.0112359550561798
R-HSA-4086400	PCP/CE pathway	2/20	92/10955	0.0120139569187828	0.0443964040159616	0.022894110280802	6233/387	2	RPS27A/RHOA	2/92	0.0217391304347826
R-HSA-6804756	Regulation of TP53 Activity through Phosphorylation	2/20	92/10955	0.0120139569187828	0.0443964040159616	0.022894110280802	6233/7157	2	RPS27A/TP53	2/92	0.0217391304347826
R-HSA-877300	Interferon gamma signaling	2/20	92/10955	0.0120139569187828	0.0443964040159616	0.022894110280802	3659/6772	2	IRF1/STAT1	2/92	0.0217391304347826
R-HSA-442755	Activation of NMDA receptors and postsynaptic events	2/20	93/10955	0.0122646349184935	0.0448077287079052	0.0231062200916594	5567/1385	2	PRKACB/CREB1	2/93	0.021505376344086
R-HSA-70326	Glucose metabolism	2/20	93/10955	0.0122646349184935	0.0448077287079052	0.0231062200916594	5567/5315	2	PRKACB/PKM	2/93	0.021505376344086
R-HSA-8878159	Transcriptional regulation by RUNX3	2/20	96/10955	0.013030464474226	0.0473366590786852	0.024410325955285	6233/7157	2	RPS27A/TP53	2/96	0.0208333333333333
R-HSA-193704	p75 NTR receptor-mediated signalling	2/20	97/10955	0.0132903116912029	0.0480093843676597	0.0247572334874565	6233/387	2	RPS27A/RHOA	2/97	0.0206185567010309
