## Supplemental File S1 for "Deciphering BRCAness Phenotype in Cancer: A Graph Convolutional Neural Network Approach with Layer-wise Relevance Propagation Analysis": LIHC_Pathway_result.csv

ID	Description	GeneRatio	BgRatio	pvalue	p.adjust	qvalue	geneID	Count	GeneSymbols	GenePathwayRatio	GenePathwayFreq
R-HSA-9006931	Signaling by Nuclear Receptors	6/19	298/10955	7.75311599103015e-06	0.00419443575114731	0.00266054296113245	7391/3727/157506/3326/2353/6720	6	USF1/JUND/RDH10/HSP90AB1/FOS/SREBF1	6/298	0.0201342281879195
R-HSA-9018519	Estrogen-dependent gene expression	4/19	149/10955	0.000108667728982265	0.0195320755369835	0.0123892530889321	7391/3727/3326/2353	4	USF1/JUND/HSP90AB1/FOS	4/149	0.0268456375838926
R-HSA-2029482	Regulation of actin dynamics for phagocytic cup formation	3/19	61/10955	0.000149391084646032	0.0195320755369835	0.0123892530889321	5879/3326/71	3	RAC1/HSP90AB1/ACTG1	3/61	0.0491803278688525
R-HSA-9708530	Regulation of BACH1 activity	2/19	11/10955	0.000155295259572697	0.0195320755369835	0.0123892530889321	7975/7311	2	MAFK/UBA52	2/11	0.181818181818182
R-HSA-373755	Semaphorin interactions	3/19	65/10955	0.00018051825819763	0.0195320755369835	0.0123892530889321	5879/3326/388	3	RAC1/HSP90AB1/RHOB	3/65	0.0461538461538462
R-HSA-399954	Sema3A PAK dependent Axon repulsion	2/19	16/10955	0.000337077865246178	0.0301116300442591	0.0190998956988587	5879/3326	2	RAC1/HSP90AB1	2/16	0.125
R-HSA-2029480	Fcgamma receptor (FCGR) dependent phagocytosis	3/19	86/10955	0.000413320062052576	0.0301116300442591	0.0190998956988587	5879/3326/71	3	RAC1/HSP90AB1/ACTG1	3/86	0.0348837209302326
R-HSA-8939211	ESR-mediated signaling	4/19	222/10955	0.00050078798147727	0.0301116300442591	0.0190998956988587	7391/3727/3326/2353	4	USF1/JUND/HSP90AB1/FOS	4/222	0.018018018018018
R-HSA-5625900	RHO GTPases activate CIT	2/19	20/10955	0.000531503187524002	0.0301116300442591	0.0190998956988587	5879/388	2	RAC1/RHOB	2/20	0.1
R-HSA-4420097	VEGFA-VEGFR2 Pathway	3/19	99/10955	0.000624502580343587	0.0301116300442591	0.0190998956988587	5879/3728/71	3	RAC1/JUP/ACTG1	3/99	0.0303030303030303
R-HSA-9613829	Chaperone Mediated Autophagy	2/19	22/10955	0.00064486092447004	0.0301116300442591	0.0190998956988587	3326/7311	2	HSP90AB1/UBA52	2/22	0.0909090909090909
R-HSA-9013418	RHOBTB2 GTPase cycle	2/19	23/10955	0.000705546349795869	0.0301116300442591	0.0190998956988587	3326/71	2	HSP90AB1/ACTG1	2/23	0.0869565217391304
R-HSA-194138	Signaling by VEGF	3/19	108/10955	0.000804878596181897	0.0301116300442591	0.0190998956988587	5879/3728/71	3	RAC1/JUP/ACTG1	3/108	0.0277777777777778
R-HSA-9012999	RHO GTPase cycle	5/19	449/10955	0.000815985704285606	0.0301116300442591	0.0190998956988587	5879/3728/3326/71/388	5	RAC1/JUP/HSP90AB1/ACTG1/RHOB	5/449	0.0111358574610245
R-HSA-400685	Sema4D in semaphorin signaling	2/19	25/10955	0.000834888078861157	0.0301116300442591	0.0190998956988587	5879/388	2	RAC1/RHOB	2/25	0.08
R-HSA-5218920	VEGFR2 mediated vascular permeability	2/19	29/10955	0.001125219706551	0.0347331314622047	0.0220313276713275	5879/3728	2	RAC1/JUP	2/29	0.0689655172413793
R-HSA-2559580	Oxidative Stress Induced Senescence	3/19	124/10955	0.00120139969267864	0.0347331314622047	0.0220313276713275	23512/2353/7311	3	SUZ12/FOS/UBA52	3/124	0.0241935483870968
R-HSA-2871796	FCERI mediated MAPK activation	2/19	32/10955	0.00137039727404738	0.0347331314622047	0.0220313276713275	5879/2353	2	RAC1/FOS	2/32	0.0625
R-HSA-5626467	RHO GTPases activate IQGAPs	2/19	32/10955	0.00137039727404738	0.0347331314622047	0.0220313276713275	5879/71	2	RAC1/ACTG1	2/32	0.0625
R-HSA-418990	Adherens junctions interactions	2/19	33/10955	0.00145730333822012	0.0347331314622047	0.0220313276713275	3728/71	2	JUP/ACTG1	2/33	0.0606060606060606
R-HSA-166520	Signaling by NTRKs	3/19	134/10955	0.0015023511763344	0.0347331314622047	0.0220313276713275	5879/3727/2353	3	RAC1/JUND/FOS	3/134	0.0223880597014925
R-HSA-2454202	Fc epsilon receptor (FCERI) signaling	3/19	134/10955	0.0015023511763344	0.0347331314622047	0.0220313276713275	5879/2353/7311	3	RAC1/FOS/UBA52	3/134	0.0223880597014925
R-HSA-114604	GPVI-mediated activation cascade	2/19	35/10955	0.00163883617928799	0.0347331314622047	0.0220313276713275	5879/388	2	RAC1/RHOB	2/35	0.0571428571428571
R-HSA-8953750	Transcriptional Regulation by E2F6	2/19	35/10955	0.00163883617928799	0.0347331314622047	0.0220313276713275	1876/23512	2	E2F6/SUZ12	2/35	0.0571428571428571
R-HSA-9706574	RHOBTB GTPase Cycle	2/19	35/10955	0.00163883617928799	0.0347331314622047	0.0220313276713275	3326/71	2	HSP90AB1/ACTG1	2/35	0.0571428571428571
R-HSA-5663220	RHO GTPases Activate Formins	3/19	140/10955	0.00170375537215589	0.0347331314622047	0.0220313276713275	5879/71/388	3	RAC1/ACTG1/RHOB	3/140	0.0214285714285714
R-HSA-5663213	RHO GTPases Activate WASPs and WAVEs	2/19	36/10955	0.00173344648702316	0.0347331314622047	0.0220313276713275	5879/71	2	RAC1/ACTG1	2/36	0.0555555555555556
R-HSA-9031628	NGF-stimulated transcription	2/19	39/10955	0.00203255452727727	0.0392718571163216	0.0249102547327967	3727/2353	2	JUND/FOS	2/39	0.0512820512820513
R-HSA-3928662	EPHB-mediated forward signaling	2/19	42/10955	0.00235440684656849	0.0439218656549502	0.0278597688559466	5879/71	2	RAC1/ACTG1	2/42	0.0476190476190476
R-HSA-9658195	Leishmania infection	3/19	164/10955	0.00267614441589771	0.0467030364193762	0.0296238736700392	5879/3326/71	3	RAC1/HSP90AB1/ACTG1	3/164	0.0182926829268293
R-HSA-9824443	Parasitic Infection Pathways	3/19	164/10955	0.00267614441589771	0.0467030364193762	0.0296238736700392	5879/3326/71	3	RAC1/HSP90AB1/ACTG1	3/164	0.0182926829268293
