## Supplemental File S1 for "Deciphering BRCAness Phenotype in Cancer: A Graph Convolutional Neural Network Approach with Layer-wise Relevance Propagation Analysis": LUAD_Pathway_result.csv

ID	Description	GeneRatio	BgRatio	pvalue	p.adjust	qvalue	geneID	Count	GeneSymbols	GenePathwayRatio	GenePathwayFreq
R-HSA-3108232	SUMO E3 ligases SUMOylate target proteins	5/19	182/10955	1.15305043647415e-05	0.000858953138872523	0.000591182322300927	23512/5885/6670/3066/10155	5	SUZ12/RAD21/SP3/HDAC2/TRIM28	5/182	0.0274725274725275
R-HSA-380994	ATF4 activates genes in response to endoplasmic reticulum stress	3/19	27/10955	1.26024801513129e-05	0.000858953138872523	0.000591182322300927	1051/4800/4801	3	CEBPB/NFYA/NFYB	3/27	0.111111111111111
R-HSA-2990846	SUMOylation	5/19	188/10955	1.34975029621449e-05	0.000858953138872523	0.000591182322300927	23512/5885/6670/3066/10155	5	SUZ12/RAD21/SP3/HDAC2/TRIM28	5/188	0.0265957446808511
R-HSA-2559583	Cellular Senescence	5/19	196/10955	1.65183295937024e-05	0.000858953138872523	0.000591182322300927	1869/23512/2353/1051/2113	5	E2F1/SUZ12/FOS/CEBPB/ETS1	5/196	0.0255102040816327
R-HSA-381042	PERK regulates gene expression	3/19	32/10955	2.12535408856678e-05	0.000884147300843779	0.000608522433779119	1051/4800/4801	3	CEBPB/NFYA/NFYB	3/32	0.09375
R-HSA-8953750	Transcriptional Regulation by E2F6	3/19	35/10955	2.7953162874446e-05	0.000969042979647462	0.000666952658056958	1869/23512/1876	3	E2F1/SUZ12/E2F6	3/35	0.0857142857142857
R-HSA-9006931	Signaling by Nuclear Receptors	5/19	298/10955	0.000122374569934935	0.0033069738329062	0.00227605486475325	3169/5885/2353/157506/2773	5	FOXA1/RAD21/FOS/RDH10/GNAI3	5/298	0.0167785234899329
R-HSA-381183	ATF6 (ATF6-alpha) activates chaperone genes	2/19	10/10955	0.000127191301265623	0.0033069738329062	0.00227605486475325	4800/4801	2	NFYA/NFYB	2/10	0.2
R-HSA-8943724	Regulation of PTEN gene transcription	3/19	61/10955	0.000149391084646032	0.00345259395626385	0.00237627924115326	23512/3066/1958	3	SUZ12/HDAC2/EGR1	3/61	0.0491803278688525
R-HSA-9614085	FOXO-mediated transcription	3/19	65/10955	0.00018051825819763	0.00352014647654875	0.0024227728785963	3066/4800/4801	3	HDAC2/NFYA/NFYB	3/65	0.0461538461538462
R-HSA-381033	ATF6 (ATF6-alpha) activates chaperones	2/19	12/10955	0.00018616159250979	0.00352014647654875	0.0024227728785963	4800/4801	2	NFYA/NFYB	2/12	0.166666666666667
R-HSA-9614657	FOXO-mediated transcription of cell death genes	2/19	16/10955	0.000337077865246178	0.00584268299760043	0.00402127979591932	4800/4801	2	NFYA/NFYB	2/16	0.125
R-HSA-8939211	ESR-mediated signaling	4/19	222/10955	0.00050078798147727	0.00797288240241694	0.00548740894093474	3169/5885/2353/2773	4	FOXA1/RAD21/FOS/GNAI3	4/222	0.018018018018018
R-HSA-381119	Unfolded Protein Response (UPR)	3/19	94/10955	0.000536636315547294	0.00797288240241694	0.00548740894093474	1051/4800/4801	3	CEBPB/NFYA/NFYB	3/94	0.0319148936170213
R-HSA-69205	G1/S-Specific Transcription	2/19	28/10955	0.00104870172165079	0.014541997206891	0.0100086620452286	1869/1876	2	E2F1/E2F6	2/28	0.0714285714285714
R-HSA-2559580	Oxidative Stress Induced Senescence	3/19	124/10955	0.00120139969267864	0.0156181960048224	0.0107493656713352	1869/23512/2353	3	E2F1/SUZ12/FOS	3/124	0.0241935483870968
R-HSA-2559585	Oncogene Induced Senescence	2/19	33/10955	0.00145730333822012	0.017830534961752	0.0122720281113273	1869/2113	2	E2F1/ETS1	2/33	0.0606060606060606
R-HSA-6807070	PTEN Regulation	3/19	140/10955	0.00170375537215589	0.0196878398560236	0.013550335123579	23512/3066/1958	3	SUZ12/HDAC2/EGR1	3/140	0.0214285714285714
R-HSA-9031628	NGF-stimulated transcription	2/19	39/10955	0.00203255452727727	0.0211787569976926	0.0145764724275617	2353/1958	2	FOS/EGR1	2/39	0.0512820512820513
R-HSA-9018519	Estrogen-dependent gene expression	3/19	149/10955	0.00203641894208583	0.0211787569976926	0.0145764724275617	3169/5885/2353	3	FOXA1/RAD21/FOS	3/149	0.0201342281879195
R-HSA-2426168	Activation of gene expression by SREBF (SREBP)	2/19	42/10955	0.00235440684656849	0.0233198392422022	0.0160500917861311	4800/4801	2	NFYA/NFYB	2/42	0.0476190476190476
R-HSA-1655829	Regulation of cholesterol biosynthesis by SREBP (SREBF)	2/19	55/10955	0.00400660653617868	0.0378806436147802	0.0260716980344641	4800/4801	2	NFYA/NFYB	2/55	0.0363636363636364
R-HSA-198725	Nuclear Events (kinase and transcription factor activation)	2/19	61/10955	0.0049069662510837	0.0443760426184961	0.030542215567386	2353/1958	2	FOS/EGR1	2/61	0.0327868852459016
