## Supplemental File S1 for "Deciphering BRCAness Phenotype in Cancer: A Graph Convolutional Neural Network Approach with Layer-wise Relevance Propagation Analysis": LUSC_Pathway_result.csv

ID	Description	GeneRatio	BgRatio	pvalue	p.adjust	qvalue	geneID	Count	GeneSymbols	GenePathwayRatio	GenePathwayFreq
R-HSA-9634597	GPER1 signaling	4/20	45/10955	1.14717353149927e-06	0.000316619894693798	0.000177510009610939	2771/5567/3688/2773	4	GNAI2/PRKACB/ITGB1/GNAI3	4/45	0.0888888888888889
R-HSA-112040	G-protein mediated events	4/20	56/10955	2.79172417258698e-06	0.000385257935817003	0.000215991291247519	2771/5567/2773/2776	4	GNAI2/PRKACB/GNAI3/GNAQ	4/56	0.0714285714285714
R-HSA-418555	G alpha (s) signalling events	5/20	158/10955	7.62351478442455e-06	0.000504726106858831	0.000282970014142823	408/2771/5567/3688/2773	5	ARRB1/GNAI2/PRKACB/ITGB1/GNAI3	5/158	0.0316455696202532
R-HSA-9658195	Leishmania infection	5/20	164/10955	9.14358889237013e-06	0.000504726106858831	0.000282970014142823	2771/351/5567/4790/2773	5	GNAI2/APP/PRKACB/NFKB1/GNAI3	5/164	0.0304878048780488
R-HSA-9824443	Parasitic Infection Pathways	5/20	164/10955	9.14358889237013e-06	0.000504726106858831	0.000282970014142823	2771/351/5567/4790/2773	5	GNAI2/APP/PRKACB/NFKB1/GNAI3	5/164	0.0304878048780488
R-HSA-111885	Opioid Signalling	4/20	92/10955	2.03608053393754e-05	0.00093659704561127	0.000525094453489156	2771/5567/2773/2776	4	GNAI2/PRKACB/GNAI3/GNAQ	4/92	0.0434782608695652
R-HSA-392518	Signal amplification	3/20	33/10955	2.74180609925076e-05	0.00108105497627601	0.000606083453518589	2771/2773/2776	3	GNAI2/GNAI3/GNAQ	3/33	0.0909090909090909
R-HSA-9660821	ADORA2B mediated anti-inflammatory cytokines production	3/20	43/10955	6.12991964014712e-05	0.00211482227585076	0.00118565550934425	2771/5567/2773	3	GNAI2/PRKACB/GNAI3	3/43	0.0697674418604651
R-HSA-76002	Platelet activation, signaling and aggregation	5/20	263/10955	8.85583145047271e-05	0.0027157883114783	0.00152258154762513	408/2771/351/2773/2776	5	ARRB1/GNAI2/APP/GNAI3/GNAQ	5/263	0.0190114068441065
R-HSA-418594	G alpha (i) signalling events	5/20	319/10955	0.000219383009587263	0.00605497106460846	0.00339466341150817	2771/351/5567/2773/2776	5	GNAI2/APP/PRKACB/GNAI3/GNAQ	5/319	0.0156739811912226
R-HSA-170670	Adenylate cyclase inhibitory pathway	2/20	14/10955	0.000284399743282917	0.00693070680026534	0.00388563653561787	2771/2773	2	GNAI2/GNAI3	2/14	0.142857142857143
R-HSA-422356	Regulation of insulin secretion	3/20	78/10955	0.00036278712117896	0.00693070680026534	0.00388563653561787	2771/5567/2776	3	GNAI2/PRKACB/GNAQ	3/78	0.0384615384615385
R-HSA-844456	The NLRP3 inflammasome	2/20	16/10955	0.00037421202279807	0.00693070680026534	0.00388563653561787	351/4790	2	APP/NFKB1	2/16	0.125
R-HSA-9662851	Anti-inflammatory response favouring Leishmania parasite infection	3/20	79/10955	0.000376668847840508	0.00693070680026534	0.00388563653561787	2771/5567/2773	3	GNAI2/PRKACB/GNAI3	3/79	0.0379746835443038
R-HSA-9664433	Leishmania parasite growth and survival	3/20	79/10955	0.000376668847840508	0.00693070680026534	0.00388563653561787	2771/5567/2773	3	GNAI2/PRKACB/GNAI3	3/79	0.0379746835443038
R-HSA-5621575	CD209 (DC-SIGN) signaling	2/20	21/10955	0.000651295491822807	0.0105739738672409	0.00592820045188561	5567/4790	2	PRKACB/NFKB1	2/21	0.0952380952380952
R-HSA-622312	Inflammasomes	2/20	21/10955	0.000651295491822807	0.0105739738672409	0.00592820045188561	351/4790	2	APP/NFKB1	2/21	0.0952380952380952
R-HSA-392170	ADP signalling through P2Y purinoceptor 12	2/20	22/10955	0.000715641165350482	0.0109731645353741	0.00615200300038134	2771/2773	2	GNAI2/GNAI3	2/22	0.0909090909090909
R-HSA-933542	TRAF6 mediated NF-kB activation	2/20	25/10955	0.00092635715453149	0.0125762643611679	0.00705076606060903	351/4790	2	APP/NFKB1	2/25	0.08
R-HSA-163685	Integration of energy metabolism	3/20	108/10955	0.000940152658051408	0.0125762643611679	0.00705076606060903	2771/5567/2776	3	GNAI2/PRKACB/GNAQ	3/108	0.0277777777777778
R-HSA-9660826	Purinergic signaling in leishmaniasis infection	2/20	26/10955	0.0010024558548757	0.0125762643611679	0.00705076606060903	351/4790	2	APP/NFKB1	2/26	0.0769230769230769
R-HSA-9664424	Cell recruitment (pro-inflammatory response)	2/20	26/10955	0.0010024558548757	0.0125762643611679	0.00705076606060903	351/4790	2	APP/NFKB1	2/26	0.0769230769230769
R-HSA-449147	Signaling by Interleukins	5/20	473/10955	0.00132839284092241	0.0159407140910689	0.00893701362085098	351/3726/3688/4790/6773	5	APP/JUNB/ITGB1/NFKB1/STAT2	5/473	0.0105708245243129
R-HSA-456926	Thrombin signalling through proteinase activated receptors (PARs)	2/20	32/10955	0.00151989090927722	0.017478745456688	0.0097992966519189	408/2776	2	ARRB1/GNAQ	2/32	0.0625
R-HSA-2559585	Oncogene Induced Senescence	2/20	33/10955	0.00161617948013429	0.0178426214606826	0.0100033003612523	2113/1869	2	ETS1/E2F1	2/33	0.0606060606060606
R-HSA-432720	Lysosome Vesicle Biogenesis	2/20	35/10955	0.00181728307768631	0.0192911588246701	0.0108154094097121	408/351	2	ARRB1/APP	2/35	0.0571428571428571
R-HSA-9031628	NGF-stimulated transcription	2/20	39/10955	0.00225332653608696	0.0230340045911111	0.0129138012009662	6938/3726	2	TCF12/JUNB	2/39	0.0512820512820513
R-HSA-977444	GABA B receptor activation	2/20	43/10955	0.0027339748872581	0.0260198989270081	0.0145878151879107	2771/2773	2	GNAI2/GNAI3	2/43	0.0465116279069767
R-HSA-991365	Activation of GABAB receptors	2/20	43/10955	0.0027339748872581	0.0260198989270081	0.0145878151879107	2771/2773	2	GNAI2/GNAI3	2/43	0.0465116279069767
R-HSA-445989	TAK1-dependent IKK and NF-kappa-B activation	2/20	45/10955	0.00299083595315574	0.0275156907690328	0.0154264170215401	351/4790	2	APP/NFKB1	2/45	0.0444444444444444
R-HSA-418597	G alpha (z) signalling events	2/20	48/10955	0.00339658661587062	0.0302405776122675	0.0169540995766717	2771/2773	2	GNAI2/GNAI3	2/48	0.0416666666666667
R-HSA-112043	PLC beta mediated events	2/20	51/10955	0.00382666357277517	0.0330049733151859	0.0185039324078273	5567/2776	2	PRKACB/GNAQ	2/51	0.0392156862745098
R-HSA-168643	Nucleotide-binding domain, leucine rich repeat containing receptor (NLR) signaling pathways	2/20	57/10955	0.0047587941052734	0.039800823425923	0.0223139627902772	351/4790	2	APP/NFKB1	2/57	0.0350877192982456
R-HSA-2559583	Cellular Senescence	3/20	196/10955	0.00513699973730697	0.0414816249974842	0.0232562886141502	2113/1869/4790	3	ETS1/E2F1/NFKB1	3/196	0.0153061224489796
R-HSA-977443	GABA receptor activation	2/20	60/10955	0.00526035099605777	0.0414816249974842	0.0232562886141502	2771/2773	2	GNAI2/GNAI3	2/60	0.0333333333333333
R-HSA-198725	Nuclear Events (kinase and transcription factor activation)	2/20	61/10955	0.00543273379848416	0.0416509591217119	0.0233512242215547	6938/3726	2	TCF12/JUNB	2/61	0.0327868852459016
R-HSA-112314	Neurotransmitter receptors and postsynaptic signal transmission	3/20	205/10955	0.00582038635970981	0.0434169360886462	0.0243413028414607	2771/5567/2773	3	GNAI2/PRKACB/GNAI3	3/205	0.0146341463414634
R-HSA-373755	Semaphorin interactions	2/20	65/10955	0.00614800950703187	0.0446539637879157	0.0250348309566118	3688/389	2	ITGB1/RHOC	2/65	0.0307692307692308
