## Supplemental File S1 for "Deciphering BRCAness Phenotype in Cancer: A Graph Convolutional Neural Network Approach with Layer-wise Relevance Propagation Analysis": OV_Pathway_result.csv

ID	Description	GeneRatio	BgRatio	pvalue	p.adjust	qvalue	geneID	Count	GeneSymbols	GenePathwayRatio	GenePathwayFreq
R-HSA-9658195	Leishmania infection	7/19	164/10955	6.42179451623958e-09	1.98754540277615e-06	9.90308312241156e-07	5567/2778/351/998/5566/71/60	7	PRKACB/GNAS/APP/CDC42/PRKACA/ACTG1/ACTB	7/164	0.0426829268292683
R-HSA-9824443	Parasitic Infection Pathways	7/19	164/10955	6.42179451623958e-09	1.98754540277615e-06	9.90308312241156e-07	5567/2778/351/998/5566/71/60	7	PRKACB/GNAS/APP/CDC42/PRKACA/ACTG1/ACTB	7/164	0.0426829268292683
R-HSA-4420097	VEGFA-VEGFR2 Pathway	6/19	99/10955	1.15324470444837e-08	2.37952824017848e-06	1.18561648562587e-06	5567/998/5566/3728/71/60	6	PRKACB/CDC42/PRKACA/JUP/ACTG1/ACTB	6/99	0.0606060606060606
R-HSA-194138	Signaling by VEGF	6/19	108/10955	1.9513559221465e-08	3.01972328952171e-06	1.50459811891822e-06	5567/998/5566/3728/71/60	6	PRKACB/CDC42/PRKACA/JUP/ACTG1/ACTB	6/108	0.0555555555555556
R-HSA-164378	PKA activation in glucagon signalling	3/19	17/10955	2.96210302958348e-06	0.000366708355062435	0.000182714986877465	5567/2778/5566	3	PRKACB/GNAS/PRKACA	3/17	0.176470588235294
R-HSA-983231	Factors involved in megakaryocyte development and platelet production	5/19	168/10955	7.80814445316055e-06	0.000805540236084397	0.000401366021890534	7157/5567/998/5566/60	5	TP53/PRKACB/CDC42/PRKACA/ACTB	5/168	0.0297619047619048
R-HSA-5683057	MAPK family signaling cascades	6/19	325/10955	1.27398266185337e-05	0.0011120875962902	0.000554105374905245	5567/7314/998/5566/71/60	6	PRKACB/UBB/CDC42/PRKACA/ACTG1/ACTB	6/325	0.0184615384615385
R-HSA-5687128	MAPK6/MAPK4 signaling	4/19	89/10955	1.43726991442999e-05	0.0011120875962902	0.000554105374905245	5567/7314/998/5566	4	PRKACB/UBB/CDC42/PRKACA	4/89	0.0449438202247191
R-HSA-5626467	RHO GTPases activate IQGAPs	3/19	32/10955	2.12535408856678e-05	0.00120463999416628	0.000600220250473123	998/71/60	3	CDC42/ACTG1/ACTB	3/32	0.09375
R-HSA-163359	Glucagon signaling in metabolic regulation	3/19	33/10955	2.3353279369944e-05	0.00120463999416628	0.000600220250473123	5567/2778/5566	3	PRKACB/GNAS/PRKACA	3/33	0.0909090909090909
R-HSA-2559585	Oncogene Induced Senescence	3/19	33/10955	2.3353279369944e-05	0.00120463999416628	0.000600220250473123	7157/1869/7314	3	TP53/E2F1/UBB	3/33	0.0909090909090909
R-HSA-418990	Adherens junctions interactions	3/19	33/10955	2.3353279369944e-05	0.00120463999416628	0.000600220250473123	3728/71/60	3	JUP/ACTG1/ACTB	3/33	0.0909090909090909
R-HSA-5663213	RHO GTPases Activate WASPs and WAVEs	3/19	36/10955	3.04609477901082e-05	0.00145040974477515	0.000722676737044673	998/71/60	3	CDC42/ACTG1/ACTB	3/36	0.0833333333333333
R-HSA-5610787	Hedgehog 'off' state	4/19	113/10955	3.69147317345258e-05	0.00163215849597654	0.000813234315655344	5567/7314/2778/5566	4	PRKACB/UBB/GNAS/PRKACA	4/113	0.0353982300884956
R-HSA-381676	Glucagon-like Peptide-1 (GLP1) regulates insulin secretion	3/19	42/10955	4.86553363276551e-05	0.00179672242264585	0.000895229435992234	5567/2778/5566	3	PRKACB/GNAS/PRKACA	3/42	0.0714285714285714
R-HSA-3928662	EPHB-mediated forward signaling	3/19	42/10955	4.86553363276551e-05	0.00179672242264585	0.000895229435992234	998/71/60	3	CDC42/ACTG1/ACTB	3/42	0.0714285714285714
R-HSA-432040	Vasopressin regulates renal water homeostasis via Aquaporins	3/19	43/10955	5.22471786876014e-05	0.00179672242264585	0.000895229435992234	5567/2778/5566	3	PRKACB/GNAS/PRKACA	3/43	0.0697674418604651
R-HSA-9660821	ADORA2B mediated anti-inflammatory cytokines production	3/19	43/10955	5.22471786876014e-05	0.00179672242264585	0.000895229435992234	5567/2778/5566	3	PRKACB/GNAS/PRKACA	3/43	0.0697674418604651
R-HSA-445989	TAK1-dependent IKK and NF-kappa-B activation	3/19	45/10955	5.99435818690111e-05	0.0018552538588459	0.000924393130927383	7157/7314/351	3	TP53/UBB/APP	3/45	0.0666666666666667
R-HSA-9634597	GPER1 signaling	3/19	45/10955	5.99435818690111e-05	0.0018552538588459	0.000924393130927383	5567/2778/5566	3	PRKACB/GNAS/PRKACA	3/45	0.0666666666666667
R-HSA-445717	Aquaporin-mediated transport	3/19	52/10955	9.26445557313178e-05	0.00273080857131837	0.00136064435234467	5567/2778/5566	3	PRKACB/GNAS/PRKACA	3/52	0.0576923076923077
R-HSA-5358351	Signaling by Hedgehog	4/19	149/10955	0.000108667728982265	0.00305751473818283	0.0015234279708997	5567/7314/2778/5566	4	PRKACB/UBB/GNAS/PRKACA	4/149	0.0268456375838926
R-HSA-9664407	Parasite infection	3/19	59/10955	0.00013523796115076	0.00308243604652979	0.00153584518601008	998/71/60	3	CDC42/ACTG1/ACTB	3/59	0.0508474576271186
R-HSA-9664417	Leishmania phagocytosis	3/19	59/10955	0.00013523796115076	0.00308243604652979	0.00153584518601008	998/71/60	3	CDC42/ACTG1/ACTB	3/59	0.0508474576271186
R-HSA-9664422	FCGR3A-mediated phagocytosis	3/19	59/10955	0.00013523796115076	0.00308243604652979	0.00153584518601008	998/71/60	3	CDC42/ACTG1/ACTB	3/59	0.0508474576271186
R-HSA-5610780	Degradation of GLI1 by the proteasome	3/19	60/10955	0.000142199779753412	0.00308243604652979	0.00153584518601008	5567/7314/5566	3	PRKACB/UBB/PRKACA	3/60	0.05
R-HSA-5610783	Degradation of GLI2 by the proteasome	3/19	60/10955	0.000142199779753412	0.00308243604652979	0.00153584518601008	5567/7314/5566	3	PRKACB/UBB/PRKACA	3/60	0.05
R-HSA-5610785	GLI3 is processed to GLI3R by the proteasome	3/19	60/10955	0.000142199779753412	0.00308243604652979	0.00153584518601008	5567/7314/5566	3	PRKACB/UBB/PRKACA	3/60	0.05
R-HSA-9006925	Intracellular signaling by second messengers	5/19	309/10955	0.000145131844083542	0.00308243604652979	0.00153584518601008	7157/5567/7314/5566/1958	5	TP53/PRKACB/UBB/PRKACA/EGR1	5/309	0.0161812297734628
R-HSA-2029482	Regulation of actin dynamics for phagocytic cup formation	3/19	61/10955	0.000149391084646032	0.00308243604652979	0.00153584518601008	998/71/60	3	CDC42/ACTG1/ACTB	3/61	0.0491803278688525
R-HSA-196025	Formation of annular gap junctions	2/19	11/10955	0.000155295259572697	0.00310089566695159	0.00154504282019695	71/60	2	ACTG1/ACTB	2/11	0.181818181818182
R-HSA-421270	Cell-cell junction organization	3/19	64/10955	0.000172375503612171	0.00333438864799794	0.00166138232099889	3728/71/60	3	JUP/ACTG1/ACTB	3/64	0.046875
R-HSA-190873	Gap junction degradation	2/19	12/10955	0.00018616159250979	0.0033892360518694	0.00168871042121883	71/60	2	ACTG1/ACTB	2/12	0.166666666666667
R-HSA-9634600	Regulation of glycolysis by fructose 2,6-bisphosphate metabolism	2/19	12/10955	0.00018616159250979	0.0033892360518694	0.00168871042121883	5567/5566	2	PRKACB/PRKACA	2/12	0.166666666666667
R-HSA-442720	CREB1 phosphorylation through the activation of Adenylate Cyclase	2/19	14/10955	0.000256146783182985	0.00440430163306299	0.00219447390270803	5567/5566	2	PRKACB/PRKACA	2/14	0.142857142857143
R-HSA-6804116	TP53 Regulates Transcription of Genes Involved in G1 Cell Cycle Arrest	2/19	14/10955	0.000256146783182985	0.00440430163306299	0.00219447390270803	7157/1869	2	TP53/E2F1	2/14	0.142857142857143
R-HSA-174824	Plasma lipoprotein assembly, remodeling, and clearance	3/19	75/10955	0.000276021142789853	0.00461775911856538	0.00230083057858967	5567/7314/5566	3	PRKACB/UBB/PRKACA	3/75	0.04
R-HSA-422356	Regulation of insulin secretion	3/19	78/10955	0.000309953985321585	0.00489627309355294	0.00243960210256103	5567/2778/5566	3	PRKACB/GNAS/PRKACA	3/78	0.0384615384615385
R-HSA-9662851	Anti-inflammatory response favouring Leishmania parasite infection	3/19	79/10955	0.000321836027527393	0.00489627309355294	0.00243960210256103	5567/2778/5566	3	PRKACB/GNAS/PRKACA	3/79	0.0379746835443038
R-HSA-9664433	Leishmania parasite growth and survival	3/19	79/10955	0.000321836027527393	0.00489627309355294	0.00243960210256103	5567/2778/5566	3	PRKACB/GNAS/PRKACA	3/79	0.0379746835443038
R-HSA-453274	Mitotic G2-G2/M phases	4/19	198/10955	0.000324308880186867	0.00489627309355294	0.00243960210256103	7157/1869/7314/5566	4	TP53/E2F1/UBB/PRKACA	4/198	0.0202020202020202
R-HSA-392517	Rap1 signalling	2/19	16/10955	0.000337077865246178	0.00496788568065201	0.0024752835718579	5567/5566	2	PRKACB/PRKACA	2/16	0.125
R-HSA-2029480	Fcgamma receptor (FCGR) dependent phagocytosis	3/19	86/10955	0.000413320062052576	0.00589956704475703	0.00293950028758406	998/71/60	3	CDC42/ACTG1/ACTB	3/86	0.0348837209302326
R-HSA-446353	Cell-extracellular matrix interactions	2/19	18/10955	0.000428886134109962	0.00589956704475703	0.00293950028758406	71/60	2	ACTG1/ACTB	2/18	0.111111111111111
R-HSA-9758274	Regulation of NF-kappa B signaling	2/19	18/10955	0.000428886134109962	0.00589956704475703	0.00293950028758406	7157/7314	2	TP53/UBB	2/18	0.111111111111111
R-HSA-376176	Signaling by ROBO receptors	4/19	219/10955	0.000475656249819796	0.00611541200160916	0.00304704653766089	5567/7314/998/5566	4	PRKACB/UBB/CDC42/PRKACA	4/219	0.0182648401826484
R-HSA-6804760	Regulation of TP53 Activity through Methylation	2/19	19/10955	0.00047884782610902	0.00611541200160916	0.00304704653766089	7157/7314	2	TP53/UBB	2/19	0.105263157894737
R-HSA-8963898	Plasma lipoprotein assembly	2/19	19/10955	0.00047884782610902	0.00611541200160916	0.00304704653766089	5567/5566	2	PRKACB/PRKACA	2/19	0.105263157894737
R-HSA-446728	Cell junction organization	3/19	91/10955	0.000487959159541979	0.00611541200160916	0.00304704653766089	3728/71/60	3	JUP/ACTG1/ACTB	3/91	0.032967032967033
R-HSA-2682334	EPH-Ephrin signaling	3/19	92/10955	0.00050385462371901	0.00611541200160916	0.00304704653766089	998/71/60	3	CDC42/ACTG1/ACTB	3/92	0.0326086956521739
R-HSA-6804756	Regulation of TP53 Activity through Phosphorylation	3/19	92/10955	0.00050385462371901	0.00611541200160916	0.00304704653766089	7157/7314/6872	3	TP53/UBB/TAF1	3/92	0.0326086956521739
R-HSA-163615	PKA activation	2/19	20/10955	0.000531503187524002	0.0062075560957992	0.0030929579730791	5567/5566	2	PRKACB/PRKACA	2/20	0.1
R-HSA-3232118	SUMOylation of transcription factors	2/19	20/10955	0.000531503187524002	0.0062075560957992	0.0030929579730791	7157/7020	2	TP53/TFAP2A	2/20	0.1
R-HSA-5621575	CD209 (DC-SIGN) signaling	2/19	21/10955	0.000586843715132483	0.00638904096412742	0.00318338407021399	5567/5566	2	PRKACB/PRKACA	2/21	0.0952380952380952
R-HSA-168142	Toll Like Receptor 10 (TLR10) Cascade	3/19	97/10955	0.000588328489426919	0.00638904096412742	0.00318338407021399	7157/7314/351	3	TP53/UBB/APP	3/97	0.0309278350515464
R-HSA-168176	Toll Like Receptor 5 (TLR5) Cascade	3/19	97/10955	0.000588328489426919	0.00638904096412742	0.00318338407021399	7157/7314/351	3	TP53/UBB/APP	3/97	0.0309278350515464
R-HSA-975871	MyD88 cascade initiated on plasma membrane	3/19	97/10955	0.000588328489426919	0.00638904096412742	0.00318338407021399	7157/7314/351	3	TP53/UBB/APP	3/97	0.0309278350515464
R-HSA-111931	PKA-mediated phosphorylation of CREB	2/19	22/10955	0.00064486092447004	0.0068822226249475	0.0034291152607935	5567/5566	2	PRKACB/PRKACA	2/22	0.0909090909090909
R-HSA-975138	TRAF6 mediated induction of NFkB and MAP kinases upon TLR7/8 or 9 activation	3/19	103/10955	0.000701061106374279	0.00735520042111319	0.00366477973537312	7157/7314/351	3	TP53/UBB/APP	3/103	0.029126213592233
R-HSA-975155	MyD88 dependent cascade initiated on endosome	3/19	104/10955	0.000721093882696321	0.00740293390115613	0.00368856327359705	7157/7314/351	3	TP53/UBB/APP	3/104	0.0288461538461538
R-HSA-168164	Toll Like Receptor 3 (TLR3) Cascade	3/19	105/10955	0.000741489340665072	0.00740293390115613	0.00368856327359705	7157/7314/351	3	TP53/UBB/APP	3/105	0.0285714285714286
R-HSA-168181	Toll Like Receptor 7/8 (TLR7/8) Cascade	3/19	105/10955	0.000741489340665072	0.00740293390115613	0.00368856327359705	7157/7314/351	3	TP53/UBB/APP	3/105	0.0285714285714286
R-HSA-163560	Triglyceride catabolism	2/19	24/10955	0.000768891544058429	0.00755466453606616	0.00376416411711144	5567/5566	2	PRKACB/PRKACA	2/24	0.0833333333333333
R-HSA-163685	Integration of energy metabolism	3/19	108/10955	0.000804878596181897	0.00766492078517837	0.00381910005961612	5567/2778/5566	3	PRKACB/GNAS/PRKACA	3/108	0.0277777777777778
R-HSA-168138	Toll Like Receptor 9 (TLR9) Cascade	3/19	108/10955	0.000804878596181897	0.00766492078517837	0.00381910005961612	7157/7314/351	3	TP53/UBB/APP	3/108	0.0277777777777778
R-HSA-9734009	Defective Intrinsic Pathway for Apoptosis	2/19	25/10955	0.000834888078861157	0.0077284004602916	0.00385072924898468	7157/351	2	TP53/APP	2/25	0.08
R-HSA-166166	MyD88-independent TLR4 cascade	3/19	110/10955	0.000849000373666929	0.0077284004602916	0.00385072924898468	7157/7314/351	3	TP53/UBB/APP	3/110	0.0272727272727273
R-HSA-937061	TRIF(TICAM1)-mediated TLR4 signaling	3/19	110/10955	0.000849000373666929	0.0077284004602916	0.00385072924898468	7157/7314/351	3	TP53/UBB/APP	3/110	0.0272727272727273
R-HSA-180024	DARPP-32 events	2/19	26/10955	0.000903527544428227	0.0080036602628372	0.00398787935891727	5567/5566	2	PRKACB/PRKACA	2/26	0.0769230769230769
R-HSA-166058	MyD88:MAL(TIRAP) cascade initiated on plasma membrane	3/19	113/10955	0.000918028883136416	0.0080036602628372	0.00398787935891727	7157/7314/351	3	TP53/UBB/APP	3/113	0.0265486725663717
R-HSA-168188	Toll Like Receptor TLR6:TLR2 Cascade	3/19	113/10955	0.000918028883136416	0.0080036602628372	0.00398787935891727	7157/7314/351	3	TP53/UBB/APP	3/113	0.0265486725663717
R-HSA-9020702	Interleukin-1 signaling	3/19	115/10955	0.000965975288092876	0.00817521044208693	0.00407335542816337	7157/7314/351	3	TP53/UBB/APP	3/115	0.0260869565217391
R-HSA-211976	Endogenous sterols	2/19	27/10955	0.000974801549570382	0.00817521044208693	0.00407335542816337	6256/405	2	RXRA/ARNT	2/27	0.0740740740740741
R-HSA-168179	Toll Like Receptor TLR1:TLR2 Cascade	3/19	116/10955	0.000990534383128465	0.00817521044208693	0.00407335542816337	7157/7314/351	3	TP53/UBB/APP	3/116	0.0258620689655172
R-HSA-181438	Toll Like Receptor 2 (TLR2) Cascade	3/19	116/10955	0.000990534383128465	0.00817521044208693	0.00407335542816337	7157/7314/351	3	TP53/UBB/APP	3/116	0.0258620689655172
R-HSA-449147	Signaling by Interleukins	5/19	473/10955	0.00103253877978119	0.00840975664058627	0.00419021970188211	7157/7314/351/998/5566	5	TP53/UBB/APP/CDC42/PRKACA	5/473	0.0105708245243129
R-HSA-2559580	Oxidative Stress Induced Senescence	3/19	124/10955	0.00120139969267864	0.00955757560751592	0.00476212848057506	7157/1869/7314	3	TP53/E2F1/UBB	3/124	0.0241935483870968
R-HSA-114452	Activation of BH3-only proteins	2/19	30/10955	0.0012043471686369	0.00955757560751592	0.00476212848057506	7157/1869	2	TP53/E2F1	2/30	0.0666666666666667
R-HSA-182971	EGFR downregulation	2/19	31/10955	0.00128607579072477	0.00995101143073291	0.00495816061424155	7314/998	2	UBB/CDC42	2/31	0.0645161290322581
R-HSA-445095	Interaction between L1 and Ankyrins	2/19	31/10955	0.00128607579072477	0.00995101143073291	0.00495816061424155	71/60	2	ACTG1/ACTB	2/31	0.0645161290322581
R-HSA-1500931	Cell-Cell communication	3/19	129/10955	0.00134655583020001	0.0102903464060963	0.00512723662441328	3728/71/60	3	JUP/ACTG1/ACTB	3/129	0.0232558139534884
R-HSA-5663220	RHO GTPases Activate Formins	3/19	140/10955	0.00170375537215589	0.0125905180293325	0.0062733131240446	998/71/60	3	CDC42/ACTG1/ACTB	3/140	0.0214285714285714
R-HSA-6807070	PTEN Regulation	3/19	140/10955	0.00170375537215589	0.0125905180293325	0.0062733131240446	7157/7314/1958	3	TP53/UBB/EGR1	3/140	0.0214285714285714
R-HSA-6802948	Signaling by high-kinase activity BRAF mutants	2/19	36/10955	0.00173344648702316	0.0125905180293325	0.0062733131240446	71/60	2	ACTG1/ACTB	2/36	0.0555555555555556
R-HSA-6804757	Regulation of TP53 Degradation	2/19	36/10955	0.00173344648702316	0.0125905180293325	0.0062733131240446	7157/7314	2	TP53/UBB	2/36	0.0555555555555556
R-HSA-5621481	C-type lectin receptors (CLRs)	3/19	142/10955	0.00177447098239827	0.0125905180293325	0.0062733131240446	5567/7314/5566	3	PRKACB/UBB/PRKACA	3/142	0.0211267605633803
R-HSA-111933	Calmodulin induced events	2/19	37/10955	0.00183060843722121	0.0125905180293325	0.0062733131240446	5567/5566	2	PRKACB/PRKACA	2/37	0.0540540540540541
R-HSA-111997	CaM pathway	2/19	37/10955	0.00183060843722121	0.0125905180293325	0.0062733131240446	5567/5566	2	PRKACB/PRKACA	2/37	0.0540540540540541
R-HSA-6806003	Regulation of TP53 Expression and Degradation	2/19	37/10955	0.00183060843722121	0.0125905180293325	0.0062733131240446	7157/7314	2	TP53/UBB	2/37	0.0540540540540541
R-HSA-8979227	Triglyceride metabolism	2/19	37/10955	0.00183060843722121	0.0125905180293325	0.0062733131240446	5567/5566	2	PRKACB/PRKACA	2/37	0.0540540540540541
R-HSA-166016	Toll Like Receptor 4 (TLR4) Cascade	3/19	146/10955	0.00192137870779174	0.0127361383160983	0.00634586944412345	7157/7314/351	3	TP53/UBB/APP	3/146	0.0205479452054795
R-HSA-8856828	Clathrin-mediated endocytosis	3/19	146/10955	0.00192137870779174	0.0127361383160983	0.00634586944412345	7314/71/60	3	UBB/ACTG1/ACTB	3/146	0.0205479452054795
R-HSA-5696394	DNA Damage Recognition in GG-NER	2/19	38/10955	0.0019303138409048	0.0127361383160983	0.00634586944412345	7314/60	2	UBB/ACTB	2/38	0.0526315789473684
R-HSA-418594	G alpha (i) signalling events	4/19	319/10955	0.0019340823937209	0.0127361383160983	0.00634586944412345	5567/2778/351/5566	4	PRKACB/GNAS/APP/PRKACA	4/319	0.0125391849529781
R-HSA-111996	Ca-dependent events	2/19	39/10955	0.00203255452727727	0.0129706314678828	0.00646270728694782	5567/5566	2	PRKACB/PRKACA	2/39	0.0512820512820513
R-HSA-5689896	Ovarian tumor domain proteases	2/19	39/10955	0.00203255452727727	0.0129706314678828	0.00646270728694782	7157/7314	2	TP53/UBB	2/39	0.0512820512820513
R-HSA-9031628	NGF-stimulated transcription	2/19	39/10955	0.00203255452727727	0.0129706314678828	0.00646270728694782	1958/3727	2	EGR1/JUND	2/39	0.0512820512820513
R-HSA-5674135	MAP2K and MAPK activation	2/19	40/10955	0.00213732234368913	0.0132300253074357	0.00659195207053595	71/60	2	ACTG1/ACTB	2/40	0.05
R-HSA-8853659	RET signaling	2/19	40/10955	0.00213732234368913	0.0132300253074357	0.00659195207053595	5567/5566	2	PRKACB/PRKACA	2/40	0.05
R-HSA-9664323	FCGR3A-mediated IL10 synthesis	2/19	40/10955	0.00213732234368913	0.0132300253074357	0.00659195207053595	5567/5566	2	PRKACB/PRKACA	2/40	0.05
R-HSA-446652	Interleukin-1 family signaling	3/19	153/10955	0.00219639303495307	0.0134610622637223	0.00670706783992964	7157/7314/351	3	TP53/UBB/APP	3/153	0.0196078431372549
R-HSA-418555	G alpha (s) signalling events	3/19	158/10955	0.00240713162739673	0.0146079850721429	0.00727853010141632	5567/2778/5566	3	PRKACB/GNAS/PRKACA	3/158	0.0189873417721519
R-HSA-1489509	DAG and IP3 signaling	2/19	43/10955	0.00246670731817244	0.0146816522110456	0.00731523526543041	5567/5566	2	PRKACB/PRKACA	2/43	0.0465116279069767
R-HSA-9656223	Signaling by RAF1 mutants	2/19	43/10955	0.00246670731817244	0.0146816522110456	0.00731523526543041	71/60	2	ACTG1/ACTB	2/43	0.0465116279069767
R-HSA-5633007	Regulation of TP53 Activity	3/19	160/10955	0.00249482953786423	0.0147076141327424	0.00732817097337563	7157/7314/6872	3	TP53/UBB/TAF1	3/160	0.01875
R-HSA-168898	Toll-like Receptor Cascades	3/19	168/10955	0.00286545345911155	0.015967895976724	0.00795611516228236	7157/7314/351	3	TP53/UBB/APP	3/168	0.0178571428571429
R-HSA-190828	Gap junction trafficking	2/19	47/10955	0.00294077567261153	0.015967895976724	0.00795611516228236	71/60	2	ACTG1/ACTB	2/47	0.0425531914893617
R-HSA-437239	Recycling pathway of L1	2/19	47/10955	0.00294077567261153	0.015967895976724	0.00795611516228236	71/60	2	ACTG1/ACTB	2/47	0.0425531914893617
R-HSA-6802946	Signaling by moderate kinase activity BRAF mutants	2/19	47/10955	0.00294077567261153	0.015967895976724	0.00795611516228236	71/60	2	ACTG1/ACTB	2/47	0.0425531914893617
R-HSA-6802949	Signaling by RAS mutants	2/19	47/10955	0.00294077567261153	0.015967895976724	0.00795611516228236	71/60	2	ACTG1/ACTB	2/47	0.0425531914893617
R-HSA-6802955	Paradoxical activation of RAF signaling by kinase inactive BRAF	2/19	47/10955	0.00294077567261153	0.015967895976724	0.00795611516228236	71/60	2	ACTG1/ACTB	2/47	0.0425531914893617
R-HSA-69231	Cyclin D associated events in G1	2/19	47/10955	0.00294077567261153	0.015967895976724	0.00795611516228236	1869/7314	2	E2F1/UBB	2/47	0.0425531914893617
R-HSA-69236	G1 Phase	2/19	47/10955	0.00294077567261153	0.015967895976724	0.00795611516228236	1869/7314	2	E2F1/UBB	2/47	0.0425531914893617
R-HSA-9649948	Signaling downstream of RAS mutants	2/19	47/10955	0.00294077567261153	0.015967895976724	0.00795611516228236	71/60	2	ACTG1/ACTB	2/47	0.0425531914893617
R-HSA-3700989	Transcriptional Regulation by TP53	4/19	362/10955	0.00306521394578116	0.0162181661126574	0.00808081399712374	7157/1869/7314/6872	4	TP53/E2F1/UBB/TAF1	4/362	0.0110497237569061
R-HSA-512988	Interleukin-3, Interleukin-5 and GM-CSF signaling	2/19	48/10955	0.00306546920061537	0.0162181661126574	0.00808081399712374	7314/5566	2	UBB/PRKACA	2/48	0.0416666666666667
R-HSA-6791312	TP53 Regulates Transcription of Cell Cycle Genes	2/19	48/10955	0.00306546920061537	0.0162181661126574	0.00808081399712374	7157/1869	2	TP53/E2F1	2/48	0.0416666666666667
R-HSA-157858	Gap junction trafficking and regulation	2/19	49/10955	0.00319261729593999	0.0167477127642954	0.00834466429714914	71/60	2	ACTG1/ACTB	2/49	0.0408163265306122
R-HSA-177929	Signaling by EGFR	2/19	50/10955	0.00332221198557854	0.017281085874564	0.00861042115678471	7314/998	2	UBB/CDC42	2/50	0.04
R-HSA-112043	PLC beta mediated events	2/19	51/10955	0.00345424531430665	0.0176695489295512	0.0088039755741153	5567/5566	2	PRKACB/PRKACA	2/51	0.0392156862745098
R-HSA-3928665	EPH-ephrin mediated repulsion of cells	2/19	51/10955	0.00345424531430665	0.0176695489295512	0.0088039755741153	71/60	2	ACTG1/ACTB	2/51	0.0392156862745098
R-HSA-109581	Apoptosis	3/19	180/10955	0.0034825282219794	0.0176695489295512	0.0088039755741153	7157/1869/7314	3	TP53/E2F1/UBB	3/180	0.0166666666666667
R-HSA-349425	Autodegradation of the E3 ubiquitin ligase COP1	2/19	52/10955	0.00358870934464966	0.0179344822545695	0.00893598044484117	7157/7314	2	TP53/UBB	2/52	0.0384615384615385
R-HSA-3108232	SUMO E3 ligases SUMOylate target proteins	3/19	182/10955	0.00359269111400099	0.0179344822545695	0.00893598044484117	7157/6256/7020	3	TP53/RXRA/TFAP2A	3/182	0.0164835164835165
R-HSA-9662361	Sensory processing of sound by outer hair cells of the cochlea	2/19	54/10955	0.00386489784883351	0.0191389741474236	0.00953612690280606	71/60	2	ACTG1/ACTB	2/54	0.037037037037037
R-HSA-2990846	SUMOylation	3/19	188/10955	0.00393599739141498	0.0193363681371895	0.00963447983028062	7157/6256/7020	3	TP53/RXRA/TFAP2A	3/188	0.0159574468085106
R-HSA-109606	Intrinsic Pathway for Apoptosis	2/19	55/10955	0.00400660653617868	0.0193756987960516	0.00965407660444369	7157/1869	2	TP53/E2F1	2/55	0.0363636363636364
R-HSA-9013409	RHOJ GTPase cycle	2/19	55/10955	0.00400660653617868	0.0193756987960516	0.00965407660444369	998/3728	2	CDC42/JUP	2/55	0.0363636363636364
R-HSA-112040	G-protein mediated events	2/19	56/10955	0.0041507143520821	0.0199169936739444	0.00992378053986174	5567/5566	2	PRKACB/PRKACA	2/56	0.0357142857142857
R-HSA-168643	Nucleotide-binding domain, leucine rich repeat containing receptor (NLR) signaling pathways	2/19	57/10955	0.00429721344732691	0.0203051536175218	0.0101171839298255	7314/351	2	UBB/APP	2/57	0.0350877192982456
R-HSA-69541	Stabilization of p53	2/19	57/10955	0.00429721344732691	0.0203051536175218	0.0101171839298255	7157/7314	2	TP53/UBB	2/57	0.0350877192982456
R-HSA-2559583	Cellular Senescence	3/19	196/10955	0.00442413438455174	0.0205905201807333	0.0102593698035113	7157/1869/7314	3	TP53/E2F1/UBB	3/196	0.0153061224489796
R-HSA-69275	G2/M Transition	3/19	196/10955	0.00442413438455174	0.0205905201807333	0.0102593698035113	7157/7314/5566	3	TP53/UBB/PRKACA	3/196	0.0153061224489796
R-HSA-9013406	RHOQ GTPase cycle	2/19	59/10955	0.00459735416670963	0.0212370315611437	0.0105814985926624	998/3728	2	CDC42/JUP	2/59	0.0338983050847458
R-HSA-5218859	Regulated Necrosis	2/19	60/10955	0.00475098018005296	0.0217841239366873	0.010854091171583	7157/7314	2	TP53/UBB	2/60	0.0333333333333333
R-HSA-198725	Nuclear Events (kinase and transcription factor activation)	2/19	61/10955	0.0049069662510837	0.022170891309641	0.0110468007035538	1958/3727	2	EGR1/JUND	2/61	0.0327868852459016
R-HSA-8943724	Regulation of PTEN gene transcription	2/19	61/10955	0.0049069662510837	0.022170891309641	0.0110468007035538	7157/1958	2	TP53/EGR1	2/61	0.0327868852459016
R-HSA-5357801	Programmed Cell Death	3/19	213/10955	0.00558014778826149	0.0250297933401004	0.0124712685122854	7157/1869/7314	3	TP53/E2F1/UBB	3/213	0.0140845070422535
R-HSA-211897	Cytochrome P450 - arranged by substrate type	2/19	66/10955	0.00572202641757254	0.0251201017906199	0.0125162653254853	6256/405	2	RXRA/ARNT	2/66	0.0303030303030303
R-HSA-69563	p53-Dependent G1 DNA Damage Response	2/19	66/10955	0.00572202641757254	0.0251201017906199	0.0125162653254853	7157/7314	2	TP53/UBB	2/66	0.0303030303030303
R-HSA-69580	p53-Dependent G1/S DNA damage checkpoint	2/19	66/10955	0.00572202641757254	0.0251201017906199	0.0125162653254853	7157/7314	2	TP53/UBB	2/66	0.0303030303030303
R-HSA-6802952	Signaling by BRAF and RAF1 fusions	2/19	67/10955	0.00589201044510967	0.0256841863769217	0.0127973243915281	71/60	2	ACTG1/ACTB	2/67	0.0298507462686567
R-HSA-69615	G1/S DNA Damage Checkpoints	2/19	68/10955	0.00606430056203692	0.0262503639713346	0.0130794263134105	7157/7314	2	TP53/UBB	2/68	0.0294117647058824
R-HSA-9662360	Sensory processing of sound by inner hair cells of the cochlea	2/19	69/10955	0.00623888912765187	0.0268185581251147	0.0133625330000146	71/60	2	ACTG1/ACTB	2/69	0.0289855072463768
R-HSA-400253	Circadian Clock	2/19	70/10955	0.00641576851841977	0.0273886945717368	0.0136466074475281	7314/6256	2	UBB/RXRA	2/70	0.0285714285714286
R-HSA-9012999	RHO GTPase cycle	4/19	449/10955	0.00660915993489023	0.0280210273951853	0.0139616716721185	998/3728/71/60	4	CDC42/JUP/ACTG1/ACTB	4/449	0.0089086859688196
R-HSA-1445148	Translocation of SLC2A4 (GLUT4) to the plasma membrane	2/19	72/10955	0.00677636936692278	0.0285345077423483	0.0142175168242633	71/60	2	ACTG1/ACTB	2/72	0.0277777777777778
R-HSA-70171	Glycolysis	2/19	73/10955	0.00696007566314045	0.0291100461857023	0.0145042828541974	5567/5566	2	PRKACB/PRKACA	2/73	0.0273972602739726
R-HSA-157118	Signaling by NOTCH	3/19	235/10955	0.00732524224805022	0.0302660554425859	0.0150802725017901	7157/1869/7314	3	TP53/E2F1/UBB	3/235	0.0127659574468085
R-HSA-1234174	Cellular response to hypoxia	2/19	75/10955	0.00733426222356685	0.0302660554425859	0.0150802725017901	7314/405	2	UBB/ARNT	2/75	0.0266666666666667
R-HSA-9659379	Sensory processing of sound	2/19	76/10955	0.00752472742840707	0.0308463991932714	0.0153694328095035	71/60	2	ACTG1/ACTB	2/76	0.0263157894736842
R-HSA-5693565	Recruitment and ATM-mediated phosphorylation of repair and signaling proteins at DNA double strand breaks	2/19	77/10955	0.00771743057168379	0.0312228073455704	0.0155569807877768	7157/7314	2	TP53/UBB	2/77	0.025974025974026
R-HSA-8852276	The role of GTSE1 in G2/M progression after G2 checkpoint	2/19	77/10955	0.00771743057168379	0.0312228073455704	0.0155569807877768	7157/7314	2	TP53/UBB	2/77	0.025974025974026
R-HSA-5693606	DNA Double Strand Break Response	2/19	78/10955	0.00791236416606175	0.0318035936285209	0.0158463615902672	7157/7314	2	TP53/UBB	2/78	0.0256410256410256
R-HSA-438064	Post NMDA receptor activation events	2/19	80/10955	0.00830889284316366	0.0331819656123762	0.0165331450122034	5567/5566	2	PRKACB/PRKACA	2/80	0.025
R-HSA-168928	DDX58/IFIH1-mediated induction of interferon-alpha/beta	2/19	82/10955	0.00871425389812539	0.0345777125829463	0.0172285856420428	7314/351	2	UBB/APP	2/82	0.024390243902439
R-HSA-69202	Cyclin E associated events during G1/S transition	2/19	83/10955	0.00892022802778681	0.0351695614598729	0.0175234784588772	1869/7314	2	E2F1/UBB	2/83	0.0240963855421687
R-HSA-5696399	Global Genome Nucleotide Excision Repair (GG-NER)	2/19	84/10955	0.00912838803798351	0.0355375609780616	0.0177068367767572	7314/60	2	UBB/ACTB	2/84	0.0238095238095238
R-HSA-6802957	Oncogenic MAPK signaling	2/19	84/10955	0.00912838803798351	0.0355375609780616	0.0177068367767572	71/60	2	ACTG1/ACTB	2/84	0.0238095238095238
R-HSA-69656	Cyclin A:Cdk2-associated events at S phase entry	2/19	85/10955	0.00933872655890377	0.036129198374759	0.0180016242220974	1869/7314	2	E2F1/UBB	2/85	0.0235294117647059
R-HSA-2565942	Regulation of PLK1 Activity at G2/M Transition	2/19	88/10955	0.00998273973766808	0.0383808440845748	0.0191235223480663	7314/5566	2	UBB/PRKACA	2/88	0.0227272727272727
R-HSA-9616222	Transcriptional regulation of granulopoiesis	2/19	89/10955	0.0102017189361876	0.0389806421080255	0.0194223758824105	1869/6256	2	E2F1/RXRA	2/89	0.0224719101123595
R-HSA-1257604	PIP3 activates AKT signaling	3/19	267/10955	0.0103896795205118	0.0394552860318824	0.0196588705166934	7157/7314/1958	3	TP53/UBB/EGR1	3/267	0.0112359550561798
R-HSA-390466	Chaperonin-mediated protein folding	2/19	91/10955	0.010646095795969	0.0401825201079563	0.0200212199500573	7157/60	2	TP53/ACTB	2/91	0.021978021978022
R-HSA-111885	Opioid Signalling	2/19	92/10955	0.0108714789331301	0.0405388280699251	0.0201987528687833	5567/5566	2	PRKACB/PRKACA	2/92	0.0217391304347826
R-HSA-1912408	Pre-NOTCH Transcription and Translation	2/19	92/10955	0.0108714789331301	0.0405388280699251	0.0201987528687833	7157/1869	2	TP53/E2F1	2/92	0.0217391304347826
R-HSA-442755	Activation of NMDA receptors and postsynaptic events	2/19	93/10955	0.0110989822198386	0.0408944642504767	0.0203759510677488	5567/5566	2	PRKACB/PRKACA	2/93	0.021505376344086
R-HSA-70326	Glucose metabolism	2/19	93/10955	0.0110989822198386	0.0408944642504767	0.0203759510677488	5567/5566	2	PRKACB/PRKACA	2/93	0.021505376344086
R-HSA-8878159	Transcriptional regulation by RUNX3	2/19	96/10955	0.0117941408497013	0.043035883654746	0.0214429281708028	7157/7314	2	TP53/UBB	2/96	0.0208333333333333
R-HSA-5673001	RAF/MAP kinase cascade	3/19	280/10955	0.0118192249132582	0.043035883654746	0.0214429281708028	7314/71/60	3	UBB/ACTG1/ACTB	3/280	0.0107142857142857
R-HSA-391251	Protein folding	2/19	97/10955	0.0120300526888649	0.0435473837099847	0.0216977866287314	7157/60	2	TP53/ACTB	2/97	0.0206185567010309
R-HSA-5684996	MAPK1/MAPK3 signaling	3/19	286/10955	0.0125157969783443	0.0450423158697389	0.022442646968512	7314/71/60	3	UBB/ACTG1/ACTB	3/286	0.0104895104895105
R-HSA-5689603	UCH proteinases	2/19	102/10955	0.0132407324674979	0.0473757999848624	0.0236053216487793	7314/60	2	UBB/ACTB	2/102	0.0196078431372549
R-HSA-9645723	Diseases of programmed cell death	2/19	104/10955	0.0137393947308685	0.0488775019448711	0.0243535550885932	7157/351	2	TP53/APP	2/104	0.0192307692307692
R-HSA-71387	Metabolism of carbohydrates	3/19	297/10955	0.0138538340480904	0.0488884463031892	0.0243590081911988	5567/7314/5566	3	PRKACB/UBB/PRKACA	3/297	0.0101010101010101
R-HSA-5688426	Deubiquitination	3/19	298/10955	0.0139794103322528	0.0488884463031892	0.0243590081911988	7157/7314/60	3	TP53/UBB/ACTB	3/298	0.0100671140939597
R-HSA-9006931	Signaling by Nuclear Receptors	3/19	298/10955	0.0139794103322528	0.0488884463031892	0.0243590081911988	6256/3169/3727	3	RXRA/FOXA1/JUND	3/298	0.0100671140939597
R-HSA-211945	Phase I - Functionalization of compounds	2/19	106/10955	0.0142461953024652	0.0495415443383481	0.0246844188268616	6256/405	2	RXRA/ARNT	2/106	0.0188679245283019
