## Supplemental File S1 for "Deciphering BRCAness Phenotype in Cancer: A Graph Convolutional Neural Network Approach with Layer-wise Relevance Propagation Analysis": PAAD_Pathway_result.csv

ID	Description	GeneRatio	BgRatio	pvalue	p.adjust	qvalue	geneID	Count	GeneSymbols	GenePathwayRatio	GenePathwayFreq
R-HSA-8939211	ESR-mediated signaling	6/20	222/10955	1.97849061783095e-06	0.000655031118800714	0.000407602037595601	3326/2353/3727/5885/3725/2782	6	HSP90AB1/FOS/JUND/RAD21/JUN/GNB1	6/222	0.027027027027027
R-HSA-2559580	Oxidative Stress Induced Senescence	5/20	124/10955	2.31869422584324e-06	0.000655031118800714	0.000407602037595601	2353/1869/23512/3725/7311	5	FOS/E2F1/SUZ12/JUN/UBA52	5/124	0.0403225806451613
R-HSA-9018519	Estrogen-dependent gene expression	5/20	149/10955	5.72271174996104e-06	0.001077777379576	0.000670661657714733	3326/2353/3727/5885/3725	5	HSP90AB1/FOS/JUND/RAD21/JUN	5/149	0.0335570469798658
R-HSA-9006931	Signaling by Nuclear Receptors	6/20	298/10955	1.08240821583275e-05	0.00152890160486377	0.000951379852863527	3326/2353/3727/5885/3725/2782	6	HSP90AB1/FOS/JUND/RAD21/JUN/GNB1	6/298	0.0201342281879195
R-HSA-2559583	Cellular Senescence	5/20	196/10955	2.17058775862324e-05	0.00245276416724426	0.00152626591869508	2353/1869/23512/3725/7311	5	FOS/E2F1/SUZ12/JUN/UBA52	5/196	0.0255102040816327
R-HSA-9031628	NGF-stimulated transcription	3/20	39/10955	4.56064479901035e-05	0.00429460718573475	0.00267237782959554	2353/3727/1958	3	FOS/JUND/EGR1	3/39	0.0769230769230769
R-HSA-6807070	PTEN Regulation	4/20	140/10955	0.000105590373709025	0.00852265159222842	0.00530333606297959	1958/23512/3725/7311	4	EGR1/SUZ12/JUN/UBA52	4/140	0.0285714285714286
R-HSA-450341	Activation of the AP-1 family of transcription factors	2/20	10/10955	0.000141254844776547	0.00989079533309698	0.00615468214486146	2353/3725	2	FOS/JUN	2/10	0.2
R-HSA-198725	Nuclear Events (kinase and transcription factor activation)	3/20	61/10955	0.000175058324479592	0.00989079533309698	0.00615468214486146	2353/3727/1958	3	FOS/JUND/EGR1	3/61	0.0491803278688525
R-HSA-8943724	Regulation of PTEN gene transcription	3/20	61/10955	0.000175058324479592	0.00989079533309698	0.00615468214486146	1958/23512/3725	3	EGR1/SUZ12/JUN	3/61	0.0491803278688525
R-HSA-450294	MAP kinase activation	3/20	64/10955	0.000201950409437477	0.010372907393834	0.00645468294278635	2353/3725/7311	3	FOS/JUN/UBA52	3/64	0.046875
R-HSA-448424	Interleukin-17 signaling	3/20	72/10955	0.000286401867685027	0.0134847546035033	0.0083910722637543	2353/3725/7311	3	FOS/JUN/UBA52	3/72	0.0416666666666667
R-HSA-168142	Toll Like Receptor 10 (TLR10) Cascade	3/20	97/10955	0.000687721667823646	0.0192163565022718	0.0119576396306638	2353/3725/7311	3	FOS/JUN/UBA52	3/97	0.0309278350515464
R-HSA-168176	Toll Like Receptor 5 (TLR5) Cascade	3/20	97/10955	0.000687721667823646	0.0192163565022718	0.0119576396306638	2353/3725/7311	3	FOS/JUN/UBA52	3/97	0.0309278350515464
R-HSA-975871	MyD88 cascade initiated on plasma membrane	3/20	97/10955	0.000687721667823646	0.0192163565022718	0.0119576396306638	2353/3725/7311	3	FOS/JUN/UBA52	3/97	0.0309278350515464
R-HSA-9613829	Chaperone Mediated Autophagy	2/20	22/10955	0.000715641165350482	0.0192163565022718	0.0119576396306638	3326/7311	2	HSP90AB1/UBA52	2/22	0.0909090909090909
R-HSA-9768919	NPAS4 regulates expression of target genes	2/20	22/10955	0.000715641165350482	0.0192163565022718	0.0119576396306638	2353/405	2	FOS/ARNT	2/22	0.0909090909090909
R-HSA-157118	Signaling by NOTCH	4/20	235/10955	0.000763013986384305	0.0192163565022718	0.0119576396306638	1869/3725/23462/7311	4	E2F1/JUN/HEY1/UBA52	4/235	0.0170212765957447
R-HSA-975138	TRAF6 mediated induction of NFkB and MAP kinases upon TLR7/8 or 9 activation	3/20	103/10955	0.000819165180093713	0.0192163565022718	0.0119576396306638	2353/3725/7311	3	FOS/JUN/UBA52	3/103	0.029126213592233
R-HSA-975155	MyD88 dependent cascade initiated on endosome	3/20	104/10955	0.000842515488997852	0.0192163565022718	0.0119576396306638	2353/3725/7311	3	FOS/JUN/UBA52	3/104	0.0288461538461538
R-HSA-202040	G-protein activation	2/20	24/10955	0.000853181893995223	0.0192163565022718	0.0119576396306638	2767/2782	2	GNA11/GNB1	2/24	0.0833333333333333
R-HSA-428930	Thromboxane signalling through TP receptor	2/20	24/10955	0.000853181893995223	0.0192163565022718	0.0119576396306638	2767/2782	2	GNA11/GNB1	2/24	0.0833333333333333
R-HSA-168164	Toll Like Receptor 3 (TLR3) Cascade	3/20	105/10955	0.000866286347429096	0.0192163565022718	0.0119576396306638	2353/3725/7311	3	FOS/JUN/UBA52	3/105	0.0285714285714286
R-HSA-168181	Toll Like Receptor 7/8 (TLR7/8) Cascade	3/20	105/10955	0.000866286347429096	0.0192163565022718	0.0119576396306638	2353/3725/7311	3	FOS/JUN/UBA52	3/105	0.0285714285714286
R-HSA-418592	ADP signalling through P2Y purinoceptor 1	2/20	25/10955	0.00092635715453149	0.0192163565022718	0.0119576396306638	2767/2782	2	GNA11/GNB1	2/25	0.08
R-HSA-168138	Toll Like Receptor 9 (TLR9) Cascade	3/20	108/10955	0.000940152658051408	0.0192163565022718	0.0119576396306638	2353/3725/7311	3	FOS/JUN/UBA52	3/108	0.0277777777777778
R-HSA-166166	MyD88-independent TLR4 cascade	3/20	110/10955	0.000991555106660372	0.0192163565022718	0.0119576396306638	2353/3725/7311	3	FOS/JUN/UBA52	3/110	0.0272727272727273
R-HSA-937061	TRIF(TICAM1)-mediated TLR4 signaling	3/20	110/10955	0.000991555106660372	0.0192163565022718	0.0119576396306638	2353/3725/7311	3	FOS/JUN/UBA52	3/110	0.0272727272727273
R-HSA-2559582	Senescence-Associated Secretory Phenotype (SASP)	3/20	111/10955	0.00101791274969186	0.0192163565022718	0.0119576396306638	2353/3725/7311	3	FOS/JUN/UBA52	3/111	0.027027027027027
R-HSA-166058	MyD88:MAL(TIRAP) cascade initiated on plasma membrane	3/20	113/10955	0.00107195560873363	0.0192163565022718	0.0119576396306638	2353/3725/7311	3	FOS/JUN/UBA52	3/113	0.0265486725663717
R-HSA-168188	Toll Like Receptor TLR6:TLR2 Cascade	3/20	113/10955	0.00107195560873363	0.0192163565022718	0.0119576396306638	2353/3725/7311	3	FOS/JUN/UBA52	3/113	0.0265486725663717
R-HSA-187037	Signaling by NTRK1 (TRKA)	3/20	115/10955	0.00112778800965467	0.0192163565022718	0.0119576396306638	2353/3727/1958	3	FOS/JUND/EGR1	3/115	0.0260869565217391
R-HSA-168179	Toll Like Receptor TLR1:TLR2 Cascade	3/20	116/10955	0.00115638251518096	0.0192163565022718	0.0119576396306638	2353/3725/7311	3	FOS/JUN/UBA52	3/116	0.0258620689655172
R-HSA-181438	Toll Like Receptor 2 (TLR2) Cascade	3/20	116/10955	0.00115638251518096	0.0192163565022718	0.0119576396306638	2353/3725/7311	3	FOS/JUN/UBA52	3/116	0.0258620689655172
R-HSA-1257604	PIP3 activates AKT signaling	4/20	267/10955	0.00122827273425802	0.0194219048230684	0.0120855448736001	1958/23512/3725/7311	4	EGR1/SUZ12/JUN/UBA52	4/267	0.0149812734082397
R-HSA-400206	Regulation of lipid metabolism by PPARalpha	3/20	119/10955	0.00124491352824681	0.0194219048230684	0.0120855448736001	4800/25942/405	3	NFYA/SIN3A/ARNT	3/119	0.0252100840336134
R-HSA-5617472	Activation of anterior HOX genes in hindbrain development during early embryogenesis	3/20	121/10955	0.00130625200579929	0.0194219048230684	0.0120855448736001	10664/23512/3725	3	CTCF/SUZ12/JUN	3/121	0.0247933884297521
R-HSA-5619507	Activation of HOX genes during differentiation	3/20	121/10955	0.00130625200579929	0.0194219048230684	0.0120855448736001	10664/23512/3725	3	CTCF/SUZ12/JUN	3/121	0.0247933884297521
R-HSA-450282	MAPK targets/ Nuclear events mediated by MAP kinases	2/20	31/10955	0.00142645738725857	0.020665344200028	0.0128592919661096	2353/3725	2	FOS/JUN	2/31	0.0645161290322581
R-HSA-2871796	FCERI mediated MAPK activation	2/20	32/10955	0.00151989090927722	0.0209448381400397	0.0130332108780126	2353/3725	2	FOS/JUN	2/32	0.0625
R-HSA-456926	Thrombin signalling through proteinase activated receptors (PARs)	2/20	32/10955	0.00151989090927722	0.0209448381400397	0.0130332108780126	2767/2782	2	GNA11/GNB1	2/32	0.0625
R-HSA-2559585	Oncogene Induced Senescence	2/20	33/10955	0.00161617948013429	0.0212358466575785	0.0132142948926525	1869/7311	2	E2F1/UBA52	2/33	0.0606060606060606
R-HSA-392518	Signal amplification	2/20	33/10955	0.00161617948013429	0.0212358466575785	0.0132142948926525	2767/2782	2	GNA11/GNB1	2/33	0.0606060606060606
R-HSA-9634815	Transcriptional Regulation by NPAS4	2/20	34/10955	0.0017153134214587	0.0215161012039301	0.0133886871022127	2353/405	2	FOS/ARNT	2/34	0.0588235294117647
R-HSA-166520	Signaling by NTRKs	3/20	134/10955	0.00175175337235537	0.0215161012039301	0.0133886871022127	2353/3727/1958	3	FOS/JUND/EGR1	3/134	0.0223880597014925
R-HSA-2454202	Fc epsilon receptor (FCERI) signaling	3/20	134/10955	0.00175175337235537	0.0215161012039301	0.0133886871022127	2353/3725/7311	3	FOS/JUN/UBA52	3/134	0.0223880597014925
R-HSA-8953750	Transcriptional Regulation by E2F6	2/20	35/10955	0.00181728307768631	0.0218460625296333	0.0135940100324127	1869/23512	2	E2F1/SUZ12	2/35	0.0571428571428571
R-HSA-9006925	Intracellular signaling by second messengers	4/20	309/10955	0.0021034927922136	0.024676779970239	0.0153554625245642	1958/23512/3725/7311	4	EGR1/SUZ12/JUN/UBA52	4/309	0.0129449838187702
R-HSA-6814122	Cooperation of PDCL (PhLP1) and TRiC/CCT in G-protein beta folding	2/20	38/10955	0.00214011012131276	0.024676779970239	0.0153554625245642	2767/2782	2	GNA11/GNB1	2/38	0.0526315789473684
R-HSA-166016	Toll Like Receptor 4 (TLR4) Cascade	3/20	146/10955	0.0022385217760628	0.0252952960695097	0.015740342593789	2353/3725/7311	3	FOS/JUN/UBA52	3/146	0.0205479452054795
R-HSA-69242	S Phase	3/20	163/10955	0.00306066788093119	0.0331972030853564	0.0206574118873014	1869/5885/7311	3	E2F1/RAD21/UBA52	3/163	0.0184049079754601
R-HSA-9658195	Leishmania infection	3/20	164/10955	0.00311407391774139	0.0331972030853564	0.0206574118873014	3326/3725/2782	3	HSP90AB1/JUN/GNB1	3/164	0.0182926829268293
R-HSA-9824443	Parasitic Infection Pathways	3/20	164/10955	0.00311407391774139	0.0331972030853564	0.0206574118873014	3326/3725/2782	3	HSP90AB1/JUN/GNB1	3/164	0.0182926829268293
R-HSA-69231	Cyclin D associated events in G1	2/20	47/10955	0.00325862102618094	0.0334749250871315	0.0208302281864963	1869/7311	2	E2F1/UBA52	2/47	0.0425531914893617
R-HSA-69236	G1 Phase	2/20	47/10955	0.00325862102618094	0.0334749250871315	0.0208302281864963	1869/7311	2	E2F1/UBA52	2/47	0.0425531914893617
R-HSA-168898	Toll-like Receptor Cascades	3/20	168/10955	0.00333346041790802	0.0336322345735362	0.0209281161575428	2353/3725/7311	3	FOS/JUN/UBA52	3/168	0.0178571428571429
R-HSA-2122947	NOTCH1 Intracellular Domain Regulates Transcription	2/20	48/10955	0.00339658661587062	0.0336679199643316	0.0209503218781309	23462/7311	2	HEY1/UBA52	2/48	0.0416666666666667
R-HSA-9012852	Signaling by NOTCH3	2/20	49/10955	0.00353725511237451	0.0344577437670965	0.021441800499693	23462/7311	2	HEY1/UBA52	2/49	0.0408163265306122
R-HSA-3700989	Transcriptional Regulation by TP53	4/20	362/10955	0.0037329532848743	0.0357477729822709	0.0222445387537559	2353/1869/3725/7311	4	FOS/E2F1/JUN/UBA52	4/362	0.0110497237569061
R-HSA-3108232	SUMO E3 ligases SUMOylate target proteins	3/20	182/10955	0.00417552593937071	0.0393195359290742	0.0244671169078915	25942/23512/5885	3	SIN3A/SUZ12/RAD21	3/182	0.0164835164835165
R-HSA-2990846	SUMOylation	3/20	188/10955	0.00457267455371615	0.0415179882717927	0.0258351338291174	25942/23512/5885	3	SIN3A/SUZ12/RAD21	3/188	0.0159574468085106
R-HSA-168643	Nucleotide-binding domain, leucine rich repeat containing receptor (NLR) signaling pathways	2/20	57/10955	0.0047587941052734	0.0415179882717927	0.0258351338291174	3326/7311	2	HSP90AB1/UBA52	2/57	0.0350877192982456
R-HSA-2644602	Signaling by NOTCH1 PEST Domain Mutants in Cancer	2/20	58/10955	0.00492337206054887	0.0415179882717927	0.0258351338291174	23462/7311	2	HEY1/UBA52	2/58	0.0344827586206897
R-HSA-2644603	Signaling by NOTCH1 in Cancer	2/20	58/10955	0.00492337206054887	0.0415179882717927	0.0258351338291174	23462/7311	2	HEY1/UBA52	2/58	0.0344827586206897
R-HSA-2644606	Constitutive Signaling by NOTCH1 PEST Domain Mutants	2/20	58/10955	0.00492337206054887	0.0415179882717927	0.0258351338291174	23462/7311	2	HEY1/UBA52	2/58	0.0344827586206897
R-HSA-2894858	Signaling by NOTCH1 HD+PEST Domain Mutants in Cancer	2/20	58/10955	0.00492337206054887	0.0415179882717927	0.0258351338291174	23462/7311	2	HEY1/UBA52	2/58	0.0344827586206897
R-HSA-2894862	Constitutive Signaling by NOTCH1 HD+PEST Domain Mutants	2/20	58/10955	0.00492337206054887	0.0415179882717927	0.0258351338291174	23462/7311	2	HEY1/UBA52	2/58	0.0344827586206897
R-HSA-453274	Mitotic G2-G2/M phases	3/20	198/10955	0.00528438546879235	0.0439070263215835	0.027321745303044	3326/1869/7311	3	HSP90AB1/E2F1/UBA52	3/198	0.0151515151515152
R-HSA-913531	Interferon Signaling	3/20	200/10955	0.0054343193978409	0.0444984124605813	0.0276897433848797	1958/7311/10410	3	EGR1/UBA52/IFITM3	3/200	0.015
R-HSA-6796648	TP53 Regulates Transcription of DNA Repair Genes	2/20	62/10955	0.00560770007489096	0.045262150604477	0.0281649898498283	2353/3725	2	FOS/JUN	2/62	0.032258064516129
R-HSA-373755	Semaphorin interactions	2/20	65/10955	0.00614800950703187	0.048244796826014	0.0300209820957404	3326/388	2	HSP90AB1/RHOB	2/65	0.0307692307692308
R-HSA-9614085	FOXO-mediated transcription	2/20	65/10955	0.00614800950703187	0.048244796826014	0.0300209820957404	4800/25942	2	NFYA/SIN3A	2/65	0.0307692307692308
