## Supplemental File S1 for "Deciphering BRCAness Phenotype in Cancer: A Graph Convolutional Neural Network Approach with Layer-wise Relevance Propagation Analysis": PRAD_Pathway_result.csv

ID	Description	GeneRatio	BgRatio	pvalue	p.adjust	qvalue	geneID	Count	GeneSymbols	GenePathwayRatio	GenePathwayFreq
R-HSA-9658195	Leishmania infection	5/17	164/10955	3.78466319528787e-06	0.000573376474086113	0.000332651975585829	60/2773/5970/351/5567	5	ACTB/GNAI3/RELA/APP/PRKACB	5/164	0.0304878048780488
R-HSA-9824443	Parasitic Infection Pathways	5/17	164/10955	3.78466319528787e-06	0.000573376474086113	0.000332651975585829	60/2773/5970/351/5567	5	ACTB/GNAI3/RELA/APP/PRKACB	5/164	0.0304878048780488
R-HSA-9634597	GPER1 signaling	3/17	45/10955	4.23082702953184e-05	0.00404795184783984	0.00234847301924354	2773/5567/3688	3	GNAI3/PRKACB/ITGB1	3/45	0.0666666666666667
R-HSA-5663220	RHO GTPases Activate Formins	4/17	140/10955	5.34383082223081e-05	0.00404795184783984	0.00234847301924354	388/60/6722/3688	4	RHOB/ACTB/SRF/ITGB1	4/140	0.0285714285714286
R-HSA-112040	G-protein mediated events	3/17	56/10955	8.17809225573386e-05	0.00495592390697472	0.00287524506675275	2774/2773/5567	3	GNAL/GNAI3/PRKACB	3/56	0.0535714285714286
R-HSA-170670	Adenylate cyclase inhibitory pathway	2/17	14/10955	0.000204016888528622	0.0103028528706954	0.00597733690952278	2774/2773	2	GNAL/GNAI3	2/14	0.142857142857143
R-HSA-844456	The NLRP3 inflammasome	2/17	16/10955	0.000268542516059534	0.0116240546237198	0.00674384965141987	5970/351	2	RELA/APP	2/16	0.125
R-HSA-446353	Cell-extracellular matrix interactions	2/17	18/10955	0.000341767209277288	0.012049645002108	0.00699076156106317	60/3688	2	ACTB/ITGB1	2/18	0.111111111111111
R-HSA-111885	Opioid Signalling	3/17	92/10955	0.000357910247587366	0.012049645002108	0.00699076156106317	2774/2773/5567	3	GNAL/GNAI3/PRKACB	3/92	0.0326086956521739
R-HSA-5621575	CD209 (DC-SIGN) signaling	2/17	21/10955	0.000467809595042594	0.0128860279361733	0.00747600022699648	5970/5567	2	RELA/PRKACB	2/21	0.0952380952380952
R-HSA-622312	Inflammasomes	2/17	21/10955	0.000467809595042594	0.0128860279361733	0.00747600022699648	5970/351	2	RELA/APP	2/21	0.0952380952380952
R-HSA-933542	TRAF6 mediated NF-kB activation	2/17	25/10955	0.000665864461906904	0.0155979049670867	0.00904933169881356	5970/351	2	RELA/APP	2/25	0.08
R-HSA-9660826	Purinergic signaling in leishmaniasis infection	2/17	26/10955	0.000720695279007308	0.0155979049670867	0.00904933169881356	5970/351	2	RELA/APP	2/26	0.0769230769230769
R-HSA-9664424	Cell recruitment (pro-inflammatory response)	2/17	26/10955	0.000720695279007308	0.0155979049670867	0.00904933169881356	5970/351	2	RELA/APP	2/26	0.0769230769230769
R-HSA-418594	G alpha (i) signalling events	4/17	319/10955	0.00124345471178284	0.0251177851780135	0.0145724166222972	2774/2773/351/5567	4	GNAL/GNAI3/APP/PRKACB	4/319	0.0125391849529781
R-HSA-195258	RHO GTPase Effectors	4/17	326/10955	0.00134770294825602	0.0255221245825984	0.0148069994972865	388/60/6722/3688	4	RHOB/ACTB/SRF/ITGB1	4/326	0.0122699386503067
R-HSA-8853884	Transcriptional Regulation by VENTX	2/17	39/10955	0.00162381582925962	0.0284476074584027	0.0165042572365928	1051/5970	2	CEBPB/RELA	2/39	0.0512820512820513
R-HSA-418555	G alpha (s) signalling events	3/17	158/10955	0.00172530273015894	0.0284476074584027	0.0165042572365928	2773/5567/3688	3	GNAI3/PRKACB/ITGB1	3/158	0.0189873417721519
R-HSA-9660821	ADORA2B mediated anti-inflammatory cytokines production	2/17	43/10955	0.00197161635850316	0.0284476074584027	0.0165042572365928	2773/5567	2	GNAI3/PRKACB	2/43	0.0465116279069767
R-HSA-977444	GABA B receptor activation	2/17	43/10955	0.00197161635850316	0.0284476074584027	0.0165042572365928	2774/2773	2	GNAL/GNAI3	2/43	0.0465116279069767
R-HSA-991365	Activation of GABAB receptors	2/17	43/10955	0.00197161635850316	0.0284476074584027	0.0165042572365928	2774/2773	2	GNAL/GNAI3	2/43	0.0465116279069767
R-HSA-445989	TAK1-dependent IKK and NF-kappa-B activation	2/17	45/10955	0.00215763520971261	0.0297165212974055	0.0172404344508137	5970/351	2	RELA/APP	2/45	0.0444444444444444
R-HSA-3108232	SUMO E3 ligases SUMOylate target proteins	3/17	182/10955	0.00258343393568643	0.0340339340223038	0.0197452387761846	5970/10155/6670	3	RELA/TRIM28/SP3	3/182	0.0164835164835165
R-HSA-2990846	SUMOylation	3/17	188/10955	0.00283259743744872	0.0357615426477901	0.0207475338620148	5970/10155/6670	3	RELA/TRIM28/SP3	3/188	0.0159574468085106
R-HSA-2559583	Cellular Senescence	3/17	196/10955	0.00318733856668913	0.0359906842352101	0.0208804733968389	1051/1869/5970	3	CEBPB/E2F1/RELA	3/196	0.0153061224489796
R-HSA-9700206	Signaling by ALK in cancer	2/17	55/10955	0.00320709067442466	0.0359906842352101	0.0208804733968389	1051/53335	2	CEBPB/BCL11A	2/55	0.0363636363636364
R-HSA-9725370	Signaling by ALK fusions and activated point mutants	2/17	55/10955	0.00320709067442466	0.0359906842352101	0.0208804733968389	1051/53335	2	CEBPB/BCL11A	2/55	0.0363636363636364
R-HSA-168643	Nucleotide-binding domain, leucine rich repeat containing receptor (NLR) signaling pathways	2/17	57/10955	0.00344053748304425	0.037231530620086	0.0216003669048267	5970/351	2	RELA/APP	2/57	0.0350877192982456
R-HSA-112314	Neurotransmitter receptors and postsynaptic signal transmission	3/17	205/10955	0.00361794510768111	0.037801288538875	0.0219309195275044	2774/2773/5567	3	GNAL/GNAI3/PRKACB	3/205	0.0146341463414634
R-HSA-977443	GABA receptor activation	2/17	60/10955	0.0038052198108913	0.0384327200900021	0.0222972529269771	2774/2773	2	GNAL/GNAI3	2/60	0.0333333333333333
R-HSA-373755	Semaphorin interactions	2/17	65/10955	0.0044513526003825	0.0435083818682548	0.0252419655098091	388/3688	2	RHOB/ITGB1	2/65	0.0307692307692308
