## Supplemental File S1 for "Deciphering BRCAness Phenotype in Cancer: A Graph Convolutional Neural Network Approach with Layer-wise Relevance Propagation Analysis": READ_Pathway_result.csv

ID	Description	GeneRatio	BgRatio	pvalue	p.adjust	qvalue	geneID	Count	GeneSymbols	GenePathwayRatio	GenePathwayFreq
R-HSA-8939211	ESR-mediated signaling	5/18	222/10955	2.25682861447722e-05	0.00598059582836464	0.00394351105266546	2782/3169/7392/2773/6722	5	GNB1/FOXA1/USF2/GNAI3/SRF	5/222	0.0225225225225225
R-HSA-76002	Platelet activation, signaling and aggregation	5/18	263/10955	5.0906047800774e-05	0.00666606959936146	0.00439550170206158	2782/998/388/2773/135228	5	GNB1/CDC42/RHOB/GNAI3/CD109	5/263	0.0190114068441065
R-HSA-9006931	Signaling by Nuclear Receptors	5/18	298/10955	9.22110294233814e-05	0.00666606959936146	0.00439550170206158	2782/3169/7392/2773/6722	5	GNB1/FOXA1/USF2/GNAI3/SRF	5/298	0.0167785234899329
R-HSA-9658195	Leishmania infection	4/18	164/10955	0.00012577489810116	0.00666606959936146	0.00439550170206158	2782/998/2773/5970	4	GNB1/CDC42/GNAI3/RELA	4/164	0.024390243902439
R-HSA-9824443	Parasitic Infection Pathways	4/18	164/10955	0.00012577489810116	0.00666606959936146	0.00439550170206158	2782/998/2773/5970	4	GNB1/CDC42/GNAI3/RELA	4/164	0.024390243902439
R-HSA-2559583	Cellular Senescence	4/18	196/10955	0.000249787346231488	0.00955986185783113	0.00630362291320742	1869/23512/5970/2113	4	E2F1/SUZ12/RELA/ETS1	4/196	0.0204081632653061
R-HSA-9009391	Extra-nuclear estrogen signaling	3/18	77/10955	0.00025252465284837	0.00955986185783113	0.00630362291320742	2782/2773/6722	3	GNB1/GNAI3/SRF	3/77	0.038961038961039
R-HSA-8964616	G beta:gamma signalling through CDC42	2/18	20/10955	0.000476076491297705	0.0157700337742365	0.0103985128362394	2782/998	2	GNB1/CDC42	2/20	0.1
R-HSA-392170	ADP signalling through P2Y purinoceptor 12	2/18	22/10955	0.000577683103131815	0.017009558036659	0.0112158356865358	2782/2773	2	GNB1/GNAI3	2/22	0.0909090909090909
R-HSA-397795	G-protein beta:gamma signalling	2/18	32/10955	0.00122838214424088	0.0259570953123363	0.0171157013777471	2782/998	2	GNB1/CDC42	2/32	0.0625
R-HSA-2559585	Oncogene Induced Senescence	2/18	33/10955	0.0013063612267622	0.0259570953123363	0.0171157013777471	1869/2113	2	E2F1/ETS1	2/33	0.0606060606060606
R-HSA-392518	Signal amplification	2/18	33/10955	0.0013063612267622	0.0259570953123363	0.0171157013777471	2782/2773	2	GNB1/GNAI3	2/33	0.0606060606060606
R-HSA-5663220	RHO GTPases Activate Formins	3/18	140/10955	0.00144821223088528	0.0259570953123363	0.0171157013777471	998/388/6722	3	CDC42/RHOB/SRF	3/140	0.0214285714285714
R-HSA-114604	GPVI-mediated activation cascade	2/18	35/10955	0.0014692695459813	0.0259570953123363	0.0171157013777471	998/388	2	CDC42/RHOB	2/35	0.0571428571428571
R-HSA-8953750	Transcriptional Regulation by E2F6	2/18	35/10955	0.0014692695459813	0.0259570953123363	0.0171157013777471	1869/23512	2	E2F1/SUZ12	2/35	0.0571428571428571
R-HSA-9660821	ADORA2B mediated anti-inflammatory cytokines production	2/18	43/10955	0.0022125536192793	0.0325737060616118	0.0214785906900797	2782/2773	2	GNB1/GNAI3	2/43	0.0465116279069767
R-HSA-977444	GABA B receptor activation	2/18	43/10955	0.0022125536192793	0.0325737060616118	0.0214785906900797	2782/2773	2	GNB1/GNAI3	2/43	0.0465116279069767
R-HSA-991365	Activation of GABAB receptors	2/18	43/10955	0.0022125536192793	0.0325737060616118	0.0214785906900797	2782/2773	2	GNB1/GNAI3	2/43	0.0465116279069767
R-HSA-9634597	GPER1 signaling	2/18	45/10955	0.00242101159256313	0.0337667406331173	0.0222652589676166	2782/2773	2	GNB1/GNAI3	2/45	0.0444444444444444
R-HSA-418597	G alpha (z) signalling events	2/18	48/10955	0.00275045397197409	0.0364435151286567	0.0240302820709315	2782/2773	2	GNB1/GNAI3	2/48	0.0416666666666667
R-HSA-3108232	SUMO E3 ligases SUMOylate target proteins	3/18	182/10955	0.00306252966195196	0.0386462076389176	0.0254827029515802	23512/7020/5970	3	SUZ12/TFAP2A/RELA	3/182	0.0164835164835165
R-HSA-2990846	SUMOylation	3/18	188/10955	0.00335653636405528	0.0404310062033931	0.0266595711212046	23512/7020/5970	3	SUZ12/TFAP2A/RELA	3/188	0.0159574468085106
R-HSA-977443	GABA receptor activation	2/18	60/10955	0.00426584540107405	0.0491499578819402	0.0324087110562148	2782/2773	2	GNB1/GNAI3	2/60	0.0333333333333333
