## Supplemental File S1 for "Deciphering BRCAness Phenotype in Cancer: A Graph Convolutional Neural Network Approach with Layer-wise Relevance Propagation Analysis": SARC_Pathway_result.csv

ID	Description	GeneRatio	BgRatio	pvalue	p.adjust	qvalue	geneID	Count	GeneSymbols	GenePathwayRatio	GenePathwayFreq
R-HSA-9616222	Transcriptional regulation of granulopoiesis	5/18	89/10955	2.49079909997559e-07	0.000150693345548523	7.21020792098199e-05	6774/6256/6688/4609/1051	5	STAT3/RXRA/SPI1/MYC/CEBPB	5/89	0.0561797752808989
R-HSA-5687128	MAPK6/MAPK4 signaling	4/18	89/10955	1.14175791290557e-05	0.00345381768653936	0.00165254434762649	998/5879/4609/7316	4	CDC42/RAC1/MYC/UBC	4/89	0.0449438202247191
R-HSA-114604	GPVI-mediated activation cascade	3/18	35/10955	2.35911452073032e-05	0.00431126002791532	0.00206280384110781	388/998/5879	3	RHOB/CDC42/RAC1	3/35	0.0857142857142857
R-HSA-977444	GABA B receptor activation	3/18	43/10955	4.41182722940387e-05	0.00431126002791532	0.00206280384110781	2774/2782/2773	3	GNAL/GNB1/GNAI3	3/43	0.0697674418604651
R-HSA-991365	Activation of GABAB receptors	3/18	43/10955	4.41182722940387e-05	0.00431126002791532	0.00206280384110781	2774/2782/2773	3	GNAL/GNB1/GNAI3	3/43	0.0697674418604651
R-HSA-5663202	Diseases of signal transduction by growth factor receptors and second messengers	6/18	433/10955	4.55904925158473e-05	0.00431126002791532	0.00206280384110781	6774/5879/4609/1051/53335/7316	6	STAT3/RAC1/MYC/CEBPB/BCL11A/UBC	6/433	0.0138568129330254
R-HSA-76002	Platelet activation, signaling and aggregation	5/18	263/10955	5.0906047800774e-05	0.00431126002791532	0.00206280384110781	388/998/2782/5879/2773	5	RHOB/CDC42/GNB1/RAC1/GNAI3	5/263	0.0190114068441065
R-HSA-5663220	RHO GTPases Activate Formins	4/18	140/10955	6.80268797363197e-05	0.00431126002791532	0.00206280384110781	388/998/6722/5879	4	RHOB/CDC42/SRF/RAC1	4/140	0.0285714285714286
R-HSA-8848021	Signaling by PTK6	3/18	54/10955	8.76757066788806e-05	0.00431126002791532	0.00206280384110781	6774/5879/7316	3	STAT3/RAC1/UBC	3/54	0.0555555555555556
R-HSA-9006927	Signaling by Non-Receptor Tyrosine Kinases	3/18	54/10955	8.76757066788806e-05	0.00431126002791532	0.00206280384110781	6774/5879/7316	3	STAT3/RAC1/UBC	3/54	0.0555555555555556
R-HSA-9006931	Signaling by Nuclear Receptors	5/18	298/10955	9.22110294233814e-05	0.00431126002791532	0.00206280384110781	6722/2782/6256/4609/2773	5	SRF/GNB1/RXRA/MYC/GNAI3	5/298	0.0167785234899329
R-HSA-9700206	Signaling by ALK in cancer	3/18	55/10955	9.26386452279326e-05	0.00431126002791532	0.00206280384110781	6774/1051/53335	3	STAT3/CEBPB/BCL11A	3/55	0.0545454545454545
R-HSA-9725370	Signaling by ALK fusions and activated point mutants	3/18	55/10955	9.26386452279326e-05	0.00431126002791532	0.00206280384110781	6774/1051/53335	3	STAT3/CEBPB/BCL11A	3/55	0.0545454545454545
R-HSA-977443	GABA receptor activation	3/18	60/10955	0.000120215089429247	0.0047558633344501	0.00227553269590914	2774/2782/2773	3	GNAL/GNB1/GNAI3	3/60	0.05
R-HSA-9658195	Leishmania infection	4/18	164/10955	0.00012577489810116	0.0047558633344501	0.00227553269590914	998/2782/5879/2773	4	CDC42/GNB1/RAC1/GNAI3	4/164	0.024390243902439
R-HSA-9824443	Parasitic Infection Pathways	4/18	164/10955	0.00012577489810116	0.0047558633344501	0.00227553269590914	998/2782/5879/2773	4	CDC42/GNB1/RAC1/GNAI3	4/164	0.024390243902439
R-HSA-5625970	RHO GTPases activate KTN1	2/18	11/10955	0.000139024546868602	0.00494763828561788	0.00236729104575018	998/5879	2	CDC42/RAC1	2/11	0.181818181818182
R-HSA-389359	CD28 dependent Vav1 pathway	2/18	12/10955	0.000166667066444257	0.00560186528882087	0.00268031832000999	998/5879	2	CDC42/RAC1	2/12	0.166666666666667
R-HSA-170670	Adenylate cyclase inhibitory pathway	2/18	14/10955	0.000229351418607876	0.00686755028333499	0.00328590922647607	2774/2773	2	GNAL/GNAI3	2/14	0.142857142857143
R-HSA-418885	DCC mediated attractive signaling	2/18	14/10955	0.000229351418607876	0.00686755028333499	0.00328590922647607	998/5879	2	CDC42/RAC1	2/14	0.142857142857143
R-HSA-2559583	Cellular Senescence	4/18	196/10955	0.000249787346231488	0.00686755028333499	0.00328590922647607	6774/7157/1051/7316	4	STAT3/TP53/CEBPB/UBC	4/196	0.0204081632653061
R-HSA-9009391	Extra-nuclear estrogen signaling	3/18	77/10955	0.00025252465284837	0.00686755028333499	0.00328590922647607	6722/2782/2773	3	SRF/GNB1/GNAI3	3/77	0.038961038961039
R-HSA-9711123	Cellular response to chemical stress	4/18	199/10955	0.000264740173732891	0.00686755028333499	0.00328590922647607	6774/6256/4609/7316	4	STAT3/RXRA/MYC/UBC	4/199	0.0201005025125628
R-HSA-6806834	Signaling by MET	3/18	79/10955	0.000272431746776925	0.00686755028333499	0.00328590922647607	6774/5879/7316	3	STAT3/RAC1/UBC	3/79	0.0379746835443038
R-HSA-112314	Neurotransmitter receptors and postsynaptic signal transmission	4/18	205/10955	0.000296570194219022	0.00717699870010033	0.00343397066990447	2774/2782/5879/2773	4	GNAL/GNB1/RAC1/GNAI3	4/205	0.0195121951219512
R-HSA-9758274	Regulation of NF-kappa B signaling	2/18	18/10955	0.000384113975676895	0.00837019713343635	0.00400487901121356	7157/7316	2	TP53/UBC	2/18	0.111111111111111
R-HSA-8939211	ESR-mediated signaling	4/18	222/10955	0.000401701099100651	0.00837019713343635	0.00400487901121356	6722/2782/4609/2773	4	SRF/GNB1/MYC/GNAI3	4/222	0.018018018018018
R-HSA-390466	Chaperonin-mediated protein folding	3/18	91/10955	0.000413391639305826	0.00837019713343635	0.00400487901121356	2782/6774/7157	3	GNB1/STAT3/TP53	3/91	0.032967032967033
R-HSA-111885	Opioid Signalling	3/18	92/10955	0.000426887112967073	0.00837019713343635	0.00400487901121356	2774/2782/2773	3	GNAL/GNB1/GNAI3	3/92	0.0326086956521739
R-HSA-6804760	Regulation of TP53 Activity through Methylation	2/18	19/10955	0.000428886134109962	0.00837019713343635	0.00400487901121356	7157/7316	2	TP53/UBC	2/19	0.105263157894737
R-HSA-9725371	Nuclear events stimulated by ALK signaling in cancer	2/18	19/10955	0.000428886134109962	0.00837019713343635	0.00400487901121356	6774/1051	2	STAT3/CEBPB	2/19	0.105263157894737
R-HSA-5625900	RHO GTPases activate CIT	2/18	20/10955	0.000476076491297705	0.00860705534790698	0.00411820830043396	388/5879	2	RHOB/RAC1	2/20	0.1
R-HSA-8964616	G beta:gamma signalling through CDC42	2/18	20/10955	0.000476076491297705	0.00860705534790698	0.00411820830043396	998/2782	2	CDC42/GNB1	2/20	0.1
R-HSA-8878159	Transcriptional regulation by RUNX3	3/18	96/10955	0.000483702284014607	0.00860705534790698	0.00411820830043396	4609/7157/7316	3	MYC/TP53/UBC	3/96	0.03125
R-HSA-391251	Protein folding	3/18	97/10955	0.000498626722506404	0.00861911906046784	0.0041239804117071	2782/6774/7157	3	GNB1/STAT3/TP53	3/97	0.0309278350515464
R-HSA-392170	ADP signalling through P2Y purinoceptor 12	2/18	22/10955	0.000577683103131815	0.00970828548318745	0.00464511267138156	2782/2773	2	GNB1/GNAI3	2/22	0.0909090909090909
R-HSA-6785807	Interleukin-4 and Interleukin-13 signaling	3/18	108/10955	0.000682670551095499	0.010967639997589	0.00524767463999475	6774/4609/7157	3	STAT3/MYC/TP53	3/108	0.0277777777777778
R-HSA-5627123	RHO GTPases activate PAKs	2/18	24/10955	0.000688876561832038	0.010967639997589	0.00524767463999475	998/5879	2	CDC42/RAC1	2/24	0.0833333333333333
R-HSA-2559582	Senescence-Associated Secretory Phenotype (SASP)	3/18	111/10955	0.000739435844066082	0.0110383066464926	0.00528148643372852	6774/1051/7316	3	STAT3/CEBPB/UBC	3/111	0.027027027027027
R-HSA-400685	Sema4D in semaphorin signaling	2/18	25/10955	0.000748050533068094	0.0110383066464926	0.00528148643372852	388/5879	2	RHOB/RAC1	2/25	0.08
R-HSA-9705462	Inactivation of CSF3 (G-CSF) signaling	2/18	25/10955	0.000748050533068094	0.0110383066464926	0.00528148643372852	6774/7316	2	STAT3/UBC	2/25	0.08
R-HSA-449147	Signaling by Interleukins	5/18	473/10955	0.000788527456099973	0.0113585502604877	0.00543471304329555	998/6774/4609/7157/7316	5	CDC42/STAT3/MYC/TP53/UBC	5/473	0.0105708245243129
R-HSA-112315	Transmission across Chemical Synapses	4/18	270/10955	0.000840541456729692	0.0118262228214294	0.00565847981886574	2774/2782/5879/2773	4	GNAL/GNB1/RAC1/GNAI3	4/270	0.0148148148148148
R-HSA-201556	Signaling by ALK	2/18	27/10955	0.000873517436999953	0.0120108647587493	0.00574682524342074	6774/4609	2	STAT3/MYC	2/27	0.0740740740740741
R-HSA-9674555	Signaling by CSF3 (G-CSF)	2/18	30/10955	0.00107940907060653	0.0145120552825989	0.00694356712086073	6774/7316	2	STAT3/UBC	2/30	0.0666666666666667
R-HSA-182971	EGFR downregulation	2/18	31/10955	0.00115272909152877	0.0148383212845725	0.00709967525577631	998/7316	2	CDC42/UBC	2/31	0.0645161290322581
R-HSA-9680350	Signaling by CSF1 (M-CSF) in myeloid cells	2/18	31/10955	0.00115272909152877	0.0148383212845725	0.00709967525577631	6774/7316	2	STAT3/UBC	2/31	0.0645161290322581
R-HSA-397795	G-protein beta:gamma signalling	2/18	32/10955	0.00122838214424088	0.0149122366451157	0.00713504145699316	998/2782	2	CDC42/GNB1	2/32	0.0625
R-HSA-5626467	RHO GTPases activate IQGAPs	2/18	32/10955	0.00122838214424088	0.0149122366451157	0.00713504145699316	998/5879	2	CDC42/RAC1	2/32	0.0625
R-HSA-166520	Signaling by NTRKs	3/18	134/10955	0.00127649637681833	0.0149122366451157	0.00713504145699316	6722/6774/5879	3	SRF/STAT3/RAC1	3/134	0.0223880597014925
R-HSA-2559585	Oncogene Induced Senescence	2/18	33/10955	0.0013063612267622	0.0149122366451157	0.00713504145699316	7157/7316	2	TP53/UBC	2/33	0.0606060606060606
R-HSA-389356	CD28 co-stimulation	2/18	33/10955	0.0013063612267622	0.0149122366451157	0.00713504145699316	998/5879	2	CDC42/RAC1	2/33	0.0606060606060606
R-HSA-392518	Signal amplification	2/18	33/10955	0.0013063612267622	0.0149122366451157	0.00713504145699316	2782/2773	2	GNB1/GNAI3	2/33	0.0606060606060606
R-HSA-2173796	SMAD2/SMAD3:SMAD4 heterotrimer regulates transcription	2/18	36/10955	0.00155418485131441	0.0167907470543789	0.00803385026525308	4609/7316	2	MYC/UBC	2/36	0.0555555555555556
R-HSA-5663213	RHO GTPases Activate WASPs and WAVEs	2/18	36/10955	0.00155418485131441	0.0167907470543789	0.00803385026525308	998/5879	2	CDC42/RAC1	2/36	0.0555555555555556
R-HSA-6804757	Regulation of TP53 Degradation	2/18	36/10955	0.00155418485131441	0.0167907470543789	0.00803385026525308	7157/7316	2	TP53/UBC	2/36	0.0555555555555556
R-HSA-3858494	Beta-catenin independent WNT signaling	3/18	146/10955	0.00163385949646857	0.0170661504965256	0.00816562224714145	2782/5879/7316	3	GNB1/RAC1/UBC	3/146	0.0205479452054795
R-HSA-6806003	Regulation of TP53 Expression and Degradation	2/18	37/10955	0.00164139832367764	0.0170661504965256	0.00816562224714145	7157/7316	2	TP53/UBC	2/37	0.0540540540540541
R-HSA-5683057	MAPK family signaling cascades	4/18	325/10955	0.00167347232308625	0.0170661504965256	0.00816562224714145	998/5879/4609/7316	4	CDC42/RAC1/MYC/UBC	4/325	0.0123076923076923
R-HSA-195258	RHO GTPase Effectors	4/18	326/10955	0.00169251079304386	0.0170661504965256	0.00816562224714145	388/998/6722/5879	4	RHOB/CDC42/SRF/RAC1	4/326	0.0122699386503067
R-HSA-195721	Signaling by WNT	4/18	331/10955	0.00178998899896556	0.0172301359342877	0.008244084179085	2782/5879/4609/7316	4	GNB1/RAC1/MYC/UBC	4/331	0.0120845921450151
R-HSA-390471	Association of TriC/CCT with target proteins during biosynthesis	2/18	39/10955	0.00182269206577588	0.0172301359342877	0.008244084179085	6774/7157	2	STAT3/TP53	2/39	0.0512820512820513
R-HSA-5689896	Ovarian tumor domain proteases	2/18	39/10955	0.00182269206577588	0.0172301359342877	0.008244084179085	7157/7316	2	TP53/UBC	2/39	0.0512820512820513
R-HSA-8853884	Transcriptional Regulation by VENTX	2/18	39/10955	0.00182269206577588	0.0172301359342877	0.008244084179085	7157/1051	2	TP53/CEBPB	2/39	0.0512820512820513
R-HSA-446652	Interleukin-1 family signaling	3/18	153/10955	0.00186860669225268	0.0173924161355826	0.00832173020841273	6774/7157/7316	3	STAT3/TP53/UBC	3/153	0.0196078431372549
R-HSA-3928662	EPHB-mediated forward signaling	2/18	42/10955	0.00211169616127998	0.0193572148117332	0.00926182526877186	998/5879	2	CDC42/RAC1	2/42	0.0476190476190476
R-HSA-1433557	Signaling by SCF-KIT	2/18	43/10955	0.0022125536192793	0.0196852197009408	0.0094187654071487	6774/5879	2	STAT3/RAC1	2/43	0.0465116279069767
R-HSA-9660821	ADORA2B mediated anti-inflammatory cytokines production	2/18	43/10955	0.0022125536192793	0.0196852197009408	0.0094187654071487	2782/2773	2	GNB1/GNAI3	2/43	0.0465116279069767
R-HSA-445989	TAK1-dependent IKK and NF-kappa-B activation	2/18	45/10955	0.00242101159256313	0.0207940690146364	0.00994931531800785	7157/7316	2	TP53/UBC	2/45	0.0444444444444444
R-HSA-9634597	GPER1 signaling	2/18	45/10955	0.00242101159256313	0.0207940690146364	0.00994931531800785	2782/2773	2	GNB1/GNAI3	2/45	0.0444444444444444
R-HSA-983231	Factors involved in megakaryocyte development and platelet production	3/18	168/10955	0.00244029570254411	0.0207940690146364	0.00994931531800785	998/5879/7157	3	CDC42/RAC1/TP53	3/168	0.0178571428571429
R-HSA-2122947	NOTCH1 Intracellular Domain Regulates Transcription	2/18	48/10955	0.00275045397197409	0.0227948582608812	0.0109066307468331	4609/7316	2	MYC/UBC	2/48	0.0416666666666667
R-HSA-418597	G alpha (z) signalling events	2/18	48/10955	0.00275045397197409	0.0227948582608812	0.0109066307468331	2782/2773	2	GNB1/GNAI3	2/48	0.0416666666666667
R-HSA-109581	Apoptosis	3/18	180/10955	0.00296822171374985	0.0237317087345286	0.0113548845619754	6774/7157/7316	3	STAT3/TP53/UBC	3/180	0.0166666666666667
R-HSA-177929	Signaling by EGFR	2/18	50/10955	0.002981173328635	0.0237317087345286	0.0113548845619754	998/7316	2	CDC42/UBC	2/50	0.04
R-HSA-373752	Netrin-1 signaling	2/18	50/10955	0.002981173328635	0.0237317087345286	0.0113548845619754	998/5879	2	CDC42/RAC1	2/50	0.04
R-HSA-3108232	SUMO E3 ligases SUMOylate target proteins	3/18	182/10955	0.00306252966195196	0.0240436312618414	0.0115041297903548	6256/7157/10155	3	RXRA/TP53/TRIM28	3/182	0.0164835164835165
R-HSA-2173793	Transcriptional activity of SMAD2/SMAD3:SMAD4 heterotrimer	2/18	51/10955	0.00309984006351013	0.0240436312618414	0.0115041297903548	4609/7316	2	MYC/UBC	2/51	0.0392156862745098
R-HSA-349425	Autodegradation of the E3 ubiquitin ligase COP1	2/18	52/10955	0.00322070252476352	0.024664873765594	0.0118013750074613	7157/7316	2	TP53/UBC	2/52	0.0384615384615385
R-HSA-2990846	SUMOylation	3/18	188/10955	0.00335653636405528	0.0253838062531681	0.0121453618436211	6256/7157/10155	3	RXRA/TP53/TRIM28	3/188	0.0159574468085106
R-HSA-109606	Intrinsic Pathway for Apoptosis	2/18	55/10955	0.00359639717807425	0.0268325058343582	0.0128385195379704	6774/7157	2	STAT3/TP53	2/55	0.0363636363636364
R-HSA-112040	G-protein mediated events	2/18	56/10955	0.00372597552626147	0.0268325058343582	0.0128385195379704	2774/2773	2	GNAL/GNAI3	2/56	0.0357142857142857
R-HSA-447115	Interleukin-12 family signaling	2/18	57/10955	0.00385771616159249	0.0268325058343582	0.0128385195379704	998/6774	2	CDC42/STAT3	2/57	0.0350877192982456
R-HSA-69541	Stabilization of p53	2/18	57/10955	0.00385771616159249	0.0268325058343582	0.0128385195379704	7157/7316	2	TP53/UBC	2/57	0.0350877192982456
R-HSA-112316	Neuronal System	4/18	410/10955	0.00389672809700904	0.0268325058343582	0.0128385195379704	2774/2782/5879/2773	4	GNAL/GNB1/RAC1/GNAI3	4/410	0.00975609756097561
R-HSA-2644602	Signaling by NOTCH1 PEST Domain Mutants in Cancer	2/18	58/10955	0.00399161243816899	0.0268325058343582	0.0128385195379704	4609/7316	2	MYC/UBC	2/58	0.0344827586206897
R-HSA-2644603	Signaling by NOTCH1 in Cancer	2/18	58/10955	0.00399161243816899	0.0268325058343582	0.0128385195379704	4609/7316	2	MYC/UBC	2/58	0.0344827586206897
R-HSA-2644606	Constitutive Signaling by NOTCH1 PEST Domain Mutants	2/18	58/10955	0.00399161243816899	0.0268325058343582	0.0128385195379704	4609/7316	2	MYC/UBC	2/58	0.0344827586206897
R-HSA-2894858	Signaling by NOTCH1 HD+PEST Domain Mutants in Cancer	2/18	58/10955	0.00399161243816899	0.0268325058343582	0.0128385195379704	4609/7316	2	MYC/UBC	2/58	0.0344827586206897
R-HSA-2894862	Constitutive Signaling by NOTCH1 HD+PEST Domain Mutants	2/18	58/10955	0.00399161243816899	0.0268325058343582	0.0128385195379704	4609/7316	2	MYC/UBC	2/58	0.0344827586206897
R-HSA-9664407	Parasite infection	2/18	59/10955	0.00412765772401922	0.0268519669143186	0.0128478310594826	998/5879	2	CDC42/RAC1	2/59	0.0338983050847458
R-HSA-9664417	Leishmania phagocytosis	2/18	59/10955	0.00412765772401922	0.0268519669143186	0.0128478310594826	998/5879	2	CDC42/RAC1	2/59	0.0338983050847458
R-HSA-9664422	FCGR3A-mediated phagocytosis	2/18	59/10955	0.00412765772401922	0.0268519669143186	0.0128478310594826	998/5879	2	CDC42/RAC1	2/59	0.0338983050847458
R-HSA-5218859	Regulated Necrosis	2/18	60/10955	0.00426584540107405	0.0274557071026575	0.013136701962994	7157/7316	2	TP53/UBC	2/60	0.0333333333333333
R-HSA-2029482	Regulation of actin dynamics for phagocytic cup formation	2/18	61/10955	0.00440616886514289	0.0280603385622257	0.0134259993120697	998/5879	2	CDC42/RAC1	2/61	0.0327868852459016
R-HSA-5357801	Programmed Cell Death	3/18	213/10955	0.00476667049330892	0.0300399546713739	0.014373184053289	6774/7157/7316	3	STAT3/TP53/UBC	3/213	0.0140845070422535
R-HSA-9707564	Cytoprotection by HMOX1	2/18	64/10955	0.00483988814520332	0.0301869312149279	0.0144435077583387	6774/6256	2	STAT3/RXRA	2/64	0.03125
R-HSA-373755	Semaphorin interactions	2/18	65/10955	0.00498868899215597	0.0307975187781057	0.0147356549177539	388/5879	2	RHOB/RAC1	2/65	0.0307692307692308
R-HSA-69563	p53-Dependent G1 DNA Damage Response	2/18	66/10955	0.00513959281251095	0.0308555159857544	0.0147634047778729	7157/7316	2	TP53/UBC	2/66	0.0303030303030303
R-HSA-69580	p53-Dependent G1/S DNA damage checkpoint	2/18	66/10955	0.00513959281251095	0.0308555159857544	0.0147634047778729	7157/7316	2	TP53/UBC	2/66	0.0303030303030303
R-HSA-376176	Signaling by ROBO receptors	3/18	219/10955	0.00515108613977056	0.0308555159857544	0.0147634047778729	998/5879/7316	3	CDC42/RAC1/UBC	3/219	0.0136986301369863
R-HSA-5689880	Ub-specific processing proteases	3/18	220/10955	0.00521693356216405	0.0309435765206789	0.0148055390051095	4609/7157/7316	3	MYC/TP53/UBC	3/220	0.0136363636363636
R-HSA-69615	G1/S DNA Damage Checkpoints	2/18	68/10955	0.00544768330145518	0.0319985281299066	0.0153103005406252	7157/7316	2	TP53/UBC	2/68	0.0294117647058824
R-HSA-388841	Costimulation by the CD28 family	2/18	69/10955	0.00560485696831337	0.0326051775560538	0.0156005634239492	998/5879	2	CDC42/RAC1	2/69	0.0289855072463768
R-HSA-400253	Circadian Clock	2/18	70/10955	0.00576410760506436	0.0332122390577518	0.0158910234726085	6256/7316	2	RXRA/UBC	2/70	0.0285714285714286
R-HSA-157118	Signaling by NOTCH	3/18	235/10955	0.00626664347135712	0.0357671632091609	0.0171134752196942	4609/7157/7316	3	MYC/TP53/UBC	3/235	0.0127659574468085
R-HSA-1980143	Signaling by NOTCH1	2/18	74/10955	0.00642175072077315	0.0363098989352127	0.0173731573852692	4609/7316	2	MYC/UBC	2/74	0.027027027027027
R-HSA-204998	Cell death signalling via NRAGE, NRIF and NADE	2/18	76/10955	0.00676286660904617	0.0378845768377124	0.0181265917883791	5879/7316	2	RAC1/UBC	2/76	0.0263157894736842
R-HSA-5693565	Recruitment and ATM-mediated phosphorylation of repair and signaling proteins at DNA double strand breaks	2/18	77/10955	0.00693647572787811	0.0381506165033296	0.0182538834944161	7157/7316	2	TP53/UBC	2/77	0.025974025974026
R-HSA-8852276	The role of GTSE1 in G2/M progression after G2 checkpoint	2/18	77/10955	0.00693647572787811	0.0381506165033296	0.0182538834944161	7157/7316	2	TP53/UBC	2/77	0.025974025974026
R-HSA-5693606	DNA Double Strand Break Response	2/18	78/10955	0.00711211046282595	0.0386869078556808	0.0185104822275985	7157/7316	2	TP53/UBC	2/78	0.0256410256410256
R-HSA-9662851	Anti-inflammatory response favouring Leishmania parasite infection	2/18	79/10955	0.00728976445545059	0.0386869078556808	0.0185104822275985	2782/2773	2	GNB1/GNAI3	2/79	0.0253164556962025
R-HSA-9664433	Leishmania parasite growth and survival	2/18	79/10955	0.00728976445545059	0.0386869078556808	0.0185104822275985	2782/2773	2	GNB1/GNAI3	2/79	0.0253164556962025
R-HSA-9759194	Nuclear events mediated by NFE2L2	2/18	79/10955	0.00728976445545059	0.0386869078556808	0.0185104822275985	4609/7316	2	MYC/UBC	2/79	0.0253164556962025
R-HSA-416482	G alpha (12/13) signalling events	2/18	80/10955	0.0074694313607424	0.03929570411521	0.0188017723039282	388/2782	2	RHOB/GNB1	2/80	0.025
R-HSA-69202	Cyclin E associated events during G1/S transition	2/18	83/10955	0.00802044630347639	0.0418307759793381	0.0200147253489656	4609/7316	2	MYC/UBC	2/83	0.0240963855421687
R-HSA-381340	Transcriptional regulation of white adipocyte differentiation	2/18	84/10955	0.00820810167711386	0.0424436026893495	0.0203079438705021	6256/1051	2	RXRA/CEBPB	2/84	0.0238095238095238
R-HSA-69656	Cyclin A:Cdk2-associated events at S phase entry	2/18	85/10955	0.00839773843899735	0.0430562013185881	0.0206010532624823	4609/7316	2	MYC/UBC	2/85	0.0235294117647059
R-HSA-2029480	Fcgamma receptor (FCGR) dependent phagocytosis	2/18	86/10955	0.00858935032420575	0.04366854576592	0.0208940410363254	998/5879	2	CDC42/RAC1	2/86	0.0232558139534884
R-HSA-1257604	PIP3 activates AKT signaling	3/18	267/10955	0.00890735768549143	0.0449079283310193	0.0214870470483346	5879/7157/7316	3	RAC1/TP53/UBC	3/267	0.0112359550561798
R-HSA-2682334	EPH-Ephrin signaling	2/18	92/10955	0.00978015005845529	0.0481056161411825	0.0230170412158768	998/5879	2	CDC42/RAC1	2/92	0.0217391304347826
R-HSA-4086400	PCP/CE pathway	2/18	92/10955	0.00978015005845529	0.0481056161411825	0.0230170412158768	5879/7316	2	RAC1/UBC	2/92	0.0217391304347826
R-HSA-6804756	Regulation of TP53 Activity through Phosphorylation	2/18	92/10955	0.00978015005845529	0.0481056161411825	0.0230170412158768	7157/7316	2	TP53/UBC	2/92	0.0217391304347826
R-HSA-170834	Signaling by TGF-beta Receptor Complex	2/18	93/10955	0.00998541350068678	0.0487191545799637	0.0233106002774946	4609/7316	2	MYC/UBC	2/93	0.021505376344086
R-HSA-5625740	RHO GTPases activate PKNs	2/18	94/10955	0.0101926024225596	0.0493321957251884	0.0236039213996117	388/5879	2	RHOB/RAC1	2/94	0.0212765957446809
