## Supplemental File S1 for "Deciphering BRCAness Phenotype in Cancer: A Graph Convolutional Neural Network Approach with Layer-wise Relevance Propagation Analysis": SKCM_Pathway_result.csv

ID	Description	GeneRatio	BgRatio	pvalue	p.adjust	qvalue	geneID	Count	GeneSymbols	GenePathwayRatio	GenePathwayFreq
R-HSA-400206	Regulation of lipid metabolism by PPARalpha	6/19	119/10955	3.49899956660955e-08	1.29462983964553e-05	6.92433598444837e-06	405/6720/1387/6667/25942/4800	6	ARNT/SREBF1/CREBBP/SP1/SIN3A/NFYA	6/119	0.0504201680672269
R-HSA-2426168	Activation of gene expression by SREBF (SREBP)	4/19	42/10955	6.93786452650619e-07	0.000128350493740365	6.8648343735956e-05	6720/1387/6667/4800	4	SREBF1/CREBBP/SP1/NFYA	4/42	0.0952380952380952
R-HSA-1989781	PPARA activates gene expression	5/19	117/10955	1.3157566427777e-06	0.000162276652609249	8.67937715235813e-05	405/6720/1387/6667/4800	5	ARNT/SREBF1/CREBBP/SP1/NFYA	5/117	0.0427350427350427
R-HSA-1655829	Regulation of cholesterol biosynthesis by SREBP (SREBF)	4/19	55/10955	2.08403744841731e-06	0.000192773463978601	0.000103105010605909	6720/1387/6667/4800	4	SREBF1/CREBBP/SP1/NFYA	4/55	0.0727272727272727
R-HSA-9614085	FOXO-mediated transcription	4/19	65/10955	4.09190884602248e-06	0.000302801254605664	0.0001619534448531	6720/1387/25942/4800	4	SREBF1/CREBBP/SIN3A/NFYA	4/65	0.0615384615384615
R-HSA-5621575	CD209 (DC-SIGN) signaling	3/19	21/10955	5.76817524345111e-06	0.000355704140012819	0.000190248586976984	4790/1387/5567	3	NFKB1/CREBBP/PRKACB	3/21	0.142857142857143
R-HSA-9006931	Signaling by Nuclear Receptors	6/19	298/10955	7.75311599103015e-06	0.000409807559525879	0.00021918583553589	6720/1387/51109/6667/1385/3169	6	SREBF1/CREBBP/RDH11/SP1/CREB1/FOXA1	6/298	0.0201342281879195
R-HSA-2559585	Oncogene Induced Senescence	3/19	33/10955	2.3353279369944e-05	0.00108008917085991	0.000577686384414405	7157/6667/1869	3	TP53/SP1/E2F1	3/33	0.0909090909090909
R-HSA-3899300	SUMOylation of transcription cofactors	3/19	45/10955	5.99435818690111e-05	0.0024643472546149	0.00131805770659346	10155/1387/25942	3	TRIM28/CREBBP/SIN3A	3/45	0.0666666666666667
R-HSA-8957322	Metabolism of steroids	4/19	154/10955	0.00012348782125924	0.00448166319932963	0.0023970204309359	6720/1387/6667/4800	4	SREBF1/CREBBP/SP1/NFYA	4/154	0.025974025974026
R-HSA-1234158	Regulation of gene expression by Hypoxia-inducible Factor	2/19	11/10955	0.000155295259572697	0.00448166319932963	0.0023970204309359	405/1387	2	ARNT/CREBBP	2/11	0.181818181818182
R-HSA-9658195	Leishmania infection	4/19	164/10955	0.000157463842138609	0.00448166319932963	0.0023970204309359	71/4790/1385/5567	4	ACTG1/NFKB1/CREB1/PRKACB	4/164	0.024390243902439
R-HSA-9824443	Parasitic Infection Pathways	4/19	164/10955	0.000157463842138609	0.00448166319932963	0.0023970204309359	71/4790/1385/5567	4	ACTG1/NFKB1/CREB1/PRKACB	4/164	0.024390243902439
R-HSA-400253	Circadian Clock	3/19	70/10955	0.000224989841543432	0.00546937189133284	0.00292529705709978	6720/1387/1385	3	SREBF1/CREBBP/CREB1	3/70	0.0428571428571429
R-HSA-3108232	SUMO E3 ligases SUMOylate target proteins	4/19	182/10955	0.000235001917690483	0.00546937189133284	0.00292529705709978	7157/10155/1387/25942	4	TP53/TRIM28/CREBBP/SIN3A	4/182	0.021978021978022
R-HSA-442720	CREB1 phosphorylation through the activation of Adenylate Cyclase	2/19	14/10955	0.000256146783182985	0.00546937189133284	0.00292529705709978	1385/5567	2	CREB1/PRKACB	2/14	0.142857142857143
R-HSA-6804116	TP53 Regulates Transcription of Genes Involved in G1 Cell Cycle Arrest	2/19	14/10955	0.000256146783182985	0.00546937189133284	0.00292529705709978	7157/1869	2	TP53/E2F1	2/14	0.142857142857143
R-HSA-2990846	SUMOylation	4/19	188/10955	0.000266077551470246	0.00546937189133284	0.00292529705709978	7157/10155/1387/25942	4	TP53/TRIM28/CREBBP/SIN3A	4/188	0.0212765957446809
R-HSA-2559583	Cellular Senescence	4/19	196/10955	0.000311992417334897	0.00607564181125853	0.00324956091185378	7157/4790/6667/1869	4	TP53/NFKB1/SP1/E2F1	4/196	0.0204081632653061
R-HSA-9614657	FOXO-mediated transcription of cell death genes	2/19	16/10955	0.000337077865246178	0.0062359405070543	0.00333529677190955	1387/4800	2	CREBBP/NFYA	2/16	0.125
R-HSA-9022699	MECP2 regulates neuronal receptors and channels	2/19	17/10955	0.000381626633541724	0.00648622798168523	0.00346916318792838	1385/25942	2	CREB1/SIN3A	2/17	0.117647058823529
R-HSA-381340	Transcriptional regulation of white adipocyte differentiation	3/19	84/10955	0.000385667609721825	0.00648622798168523	0.00346916318792838	6720/4790/1387	3	SREBF1/NFKB1/CREBBP	3/84	0.0357142857142857
R-HSA-1368082	RORA activates gene expression	2/19	18/10955	0.000428886134109962	0.00689947259220373	0.00369018733238777	6720/1387	2	SREBF1/CREBBP	2/18	0.111111111111111
R-HSA-8939211	ESR-mediated signaling	4/19	222/10955	0.00050078798147727	0.00745620443918484	0.00398795571711735	1387/6667/1385/3169	4	CREBBP/SP1/CREB1/FOXA1	4/222	0.018018018018018
R-HSA-1912408	Pre-NOTCH Transcription and Translation	3/19	92/10955	0.00050385462371901	0.00745620443918484	0.00398795571711735	7157/1387/1869	3	TP53/CREBBP/E2F1	3/92	0.0326086956521739
R-HSA-6803204	TP53 Regulates Transcription of Genes Involved in Cytochrome C Release	2/19	20/10955	0.000531503187524002	0.00745620443918484	0.00398795571711735	7157/1387	2	TP53/CREBBP	2/20	0.1
R-HSA-168142	Toll Like Receptor 10 (TLR10) Cascade	3/19	97/10955	0.000588328489426919	0.00745620443918484	0.00398795571711735	7157/4790/1385	3	TP53/NFKB1/CREB1	3/97	0.0309278350515464
R-HSA-168176	Toll Like Receptor 5 (TLR5) Cascade	3/19	97/10955	0.000588328489426919	0.00745620443918484	0.00398795571711735	7157/4790/1385	3	TP53/NFKB1/CREB1	3/97	0.0309278350515464
R-HSA-975871	MyD88 cascade initiated on plasma membrane	3/19	97/10955	0.000588328489426919	0.00745620443918484	0.00398795571711735	7157/4790/1385	3	TP53/NFKB1/CREB1	3/97	0.0309278350515464
R-HSA-157118	Signaling by NOTCH	4/19	235/10955	0.000620783328993937	0.00745620443918484	0.00398795571711735	7157/1387/1385/1869	4	TP53/CREBBP/CREB1/E2F1	4/235	0.0170212765957447
R-HSA-111931	PKA-mediated phosphorylation of CREB	2/19	22/10955	0.00064486092447004	0.00745620443918484	0.00398795571711735	1385/5567	2	CREB1/PRKACB	2/22	0.0909090909090909
R-HSA-9768919	NPAS4 regulates expression of target genes	2/19	22/10955	0.00064486092447004	0.00745620443918484	0.00398795571711735	405/1387	2	ARNT/CREBBP	2/22	0.0909090909090909
R-HSA-975138	TRAF6 mediated induction of NFkB and MAP kinases upon TLR7/8 or 9 activation	3/19	103/10955	0.000701061106374279	0.00762086266794658	0.00407602327617057	7157/4790/1385	3	TP53/NFKB1/CREB1	3/103	0.029126213592233
R-HSA-975155	MyD88 dependent cascade initiated on endosome	3/19	104/10955	0.000721093882696321	0.00762086266794658	0.00407602327617057	7157/4790/1385	3	TP53/NFKB1/CREB1	3/104	0.0288461538461538
R-HSA-168164	Toll Like Receptor 3 (TLR3) Cascade	3/19	105/10955	0.000741489340665072	0.00762086266794658	0.00407602327617057	7157/4790/1385	3	TP53/NFKB1/CREB1	3/105	0.0285714285714286
R-HSA-168181	Toll Like Receptor 7/8 (TLR7/8) Cascade	3/19	105/10955	0.000741489340665072	0.00762086266794658	0.00407602327617057	7157/4790/1385	3	TP53/NFKB1/CREB1	3/105	0.0285714285714286
R-HSA-168138	Toll Like Receptor 9 (TLR9) Cascade	3/19	108/10955	0.000804878596181897	0.00783697580492899	0.00419161152582262	7157/4790/1385	3	TP53/NFKB1/CREB1	3/108	0.0277777777777778
R-HSA-1912422	Pre-NOTCH Expression and Processing	3/19	108/10955	0.000804878596181897	0.00783697580492899	0.00419161152582262	7157/1387/1869	3	TP53/CREBBP/E2F1	3/108	0.0277777777777778
R-HSA-166166	MyD88-independent TLR4 cascade	3/19	110/10955	0.000849000373666929	0.00785325345641909	0.00420031763814165	7157/4790/1385	3	TP53/NFKB1/CREB1	3/110	0.0272727272727273
R-HSA-937061	TRIF(TICAM1)-mediated TLR4 signaling	3/19	110/10955	0.000849000373666929	0.00785325345641909	0.00420031763814165	7157/4790/1385	3	TP53/NFKB1/CREB1	3/110	0.0272727272727273
R-HSA-166058	MyD88:MAL(TIRAP) cascade initiated on plasma membrane	3/19	113/10955	0.000918028883136416	0.0080873973038208	0.00432554962480316	7157/4790/1385	3	TP53/NFKB1/CREB1	3/113	0.0265486725663717
R-HSA-168188	Toll Like Receptor TLR6:TLR2 Cascade	3/19	113/10955	0.000918028883136416	0.0080873973038208	0.00432554962480316	7157/4790/1385	3	TP53/NFKB1/CREB1	3/113	0.0265486725663717
R-HSA-168179	Toll Like Receptor TLR1:TLR2 Cascade	3/19	116/10955	0.000990534383128465	0.00832949367630755	0.00445503502459692	7157/4790/1385	3	TP53/NFKB1/CREB1	3/116	0.0258620689655172
R-HSA-181438	Toll Like Receptor 2 (TLR2) Cascade	3/19	116/10955	0.000990534383128465	0.00832949367630755	0.00445503502459692	7157/4790/1385	3	TP53/NFKB1/CREB1	3/116	0.0258620689655172
R-HSA-9615017	FOXO-mediated transcription of oxidative stress, metabolic and neuronal genes	2/19	29/10955	0.001125219706551	0.00925180647608599	0.00494833461594357	6720/25942	2	SREBF1/SIN3A	2/29	0.0689655172413793
R-HSA-114452	Activation of BH3-only proteins	2/19	30/10955	0.0012043471686369	0.00968714026947072	0.00518117317399857	7157/1869	2	TP53/E2F1	2/30	0.0666666666666667
R-HSA-9022692	Regulation of MECP2 expression and activity	2/19	33/10955	0.00145730333822012	0.0114723879817328	0.00613601405566365	1385/25942	2	CREB1/SIN3A	2/33	0.0606060606060606
R-HSA-9609690	HCMV Early Events	3/19	135/10955	0.00153481251068333	0.0116798105478912	0.0062469541479475	10155/4790/1385	3	TRIM28/NFKB1/CREB1	3/135	0.0222222222222222
R-HSA-9634815	Transcriptional Regulation by NPAS4	2/19	34/10955	0.00154678572120721	0.0116798105478912	0.0062469541479475	405/1387	2	ARNT/CREBBP	2/34	0.0588235294117647
R-HSA-5621481	C-type lectin receptors (CLRs)	3/19	142/10955	0.00177447098239827	0.013025483110997	0.00696668797970823	4790/1387/5567	3	NFKB1/CREBBP/PRKACB	3/142	0.0211267605633803
R-HSA-111933	Calmodulin induced events	2/19	37/10955	0.00183060843722121	0.013025483110997	0.00696668797970823	1385/5567	2	CREB1/PRKACB	2/37	0.0540540540540541
R-HSA-111997	CaM pathway	2/19	37/10955	0.00183060843722121	0.013025483110997	0.00696668797970823	1385/5567	2	CREB1/PRKACB	2/37	0.0540540540540541
R-HSA-166016	Toll Like Receptor 4 (TLR4) Cascade	3/19	146/10955	0.00192137870779174	0.0134133985260933	0.00717416478778247	7157/4790/1385	3	TP53/NFKB1/CREB1	3/146	0.0205479452054795
R-HSA-111996	Ca-dependent events	2/19	39/10955	0.00203255452727727	0.0134549108673528	0.00719636769007774	1385/5567	2	CREB1/PRKACB	2/39	0.0512820512820513
R-HSA-8853884	Transcriptional Regulation by VENTX	2/19	39/10955	0.00203255452727727	0.0134549108673528	0.00719636769007774	7157/4790	2	TP53/NFKB1	2/39	0.0512820512820513
R-HSA-9018519	Estrogen-dependent gene expression	3/19	149/10955	0.00203641894208583	0.0134549108673528	0.00719636769007774	1387/6667/3169	3	CREBBP/SP1/FOXA1	3/149	0.0201342281879195
R-HSA-9664323	FCGR3A-mediated IL10 synthesis	2/19	40/10955	0.00213732234368913	0.013873846792368	0.0074204358377388	1385/5567	2	CREB1/PRKACB	2/40	0.05
R-HSA-1489509	DAG and IP3 signaling	2/19	43/10955	0.00246670731817244	0.0153847821501627	0.00822856058102587	1385/5567	2	CREB1/PRKACB	2/43	0.0465116279069767
R-HSA-9660821	ADORA2B mediated anti-inflammatory cytokines production	2/19	43/10955	0.00246670731817244	0.0153847821501627	0.00822856058102587	1385/5567	2	CREB1/PRKACB	2/43	0.0465116279069767
R-HSA-9609646	HCMV Infection	3/19	160/10955	0.00249482953786423	0.0153847821501627	0.00822856058102587	10155/4790/1385	3	TRIM28/NFKB1/CREB1	3/160	0.01875
R-HSA-5633008	TP53 Regulates Transcription of Cell Death Genes	2/19	44/10955	0.00258150249002207	0.0156582937919372	0.0083748484577075	7157/1387	2	TP53/CREBBP	2/44	0.0454545454545455
R-HSA-445989	TAK1-dependent IKK and NF-kappa-B activation	2/19	45/10955	0.00269878429970361	0.0161056482401667	0.00861411627070082	7157/4790	2	TP53/NFKB1	2/45	0.0444444444444444
R-HSA-168898	Toll-like Receptor Cascades	3/19	168/10955	0.00286545345911155	0.0165659028104886	0.00886028372225281	7157/4790/1385	3	TP53/NFKB1/CREB1	3/168	0.0178571428571429
R-HSA-983231	Factors involved in megakaryocyte development and platelet production	3/19	168/10955	0.00286545345911155	0.0165659028104886	0.00886028372225281	7157/25942/5567	3	TP53/SIN3A/PRKACB	3/168	0.0178571428571429
R-HSA-9707616	Heme signaling	2/19	47/10955	0.00294077567261153	0.016739799982558	0.00895329273604807	1387/1385	2	CREBBP/CREB1	2/47	0.0425531914893617
R-HSA-6791312	TP53 Regulates Transcription of Cell Cycle Genes	2/19	48/10955	0.00306546920061537	0.0171852061246619	0.00919151849626299	7157/1869	2	TP53/E2F1	2/48	0.0416666666666667
R-HSA-112043	PLC beta mediated events	2/19	51/10955	0.00345424531430665	0.0190756830790068	0.0102026413054148	1385/5567	2	CREB1/PRKACB	2/51	0.0392156862745098
R-HSA-9758941	Gastrulation	2/19	52/10955	0.00358870934464966	0.0195268008458878	0.0104439219317978	1387/3169	2	CREBBP/FOXA1	2/52	0.0384615384615385
R-HSA-109606	Intrinsic Pathway for Apoptosis	2/19	55/10955	0.00400660653617868	0.0214847017157407	0.011491106465318	7157/1869	2	TP53/E2F1	2/55	0.0363636363636364
R-HSA-112040	G-protein mediated events	2/19	56/10955	0.0041507143520821	0.0216304832432448	0.0115690778086202	1385/5567	2	CREB1/PRKACB	2/56	0.0357142857142857
R-HSA-2151201	Transcriptional activation of mitochondrial biogenesis	2/19	56/10955	0.0041507143520821	0.0216304832432448	0.0115690778086202	1387/1385	2	CREBBP/CREB1	2/56	0.0357142857142857
R-HSA-8986944	Transcriptional Regulation by MECP2	2/19	62/10955	0.00506530461802985	0.0260300376204312	0.0139221822834738	1385/25942	2	CREB1/SIN3A	2/62	0.032258064516129
R-HSA-1834949	Cytosolic sensors of pathogen-associated DNA	2/19	64/10955	0.00538900727950816	0.0265857692455736	0.0142194156989128	4790/1387	2	NFKB1/CREBBP	2/64	0.03125
R-HSA-450294	MAP kinase activation	2/19	64/10955	0.00538900727950816	0.0265857692455736	0.0142194156989128	4790/1385	2	NFKB1/CREB1	2/64	0.03125
R-HSA-9707564	Cytoprotection by HMOX1	2/19	64/10955	0.00538900727950816	0.0265857692455736	0.0142194156989128	1387/25942	2	CREBBP/SIN3A	2/64	0.03125
R-HSA-448424	Interleukin-17 signaling	2/19	72/10955	0.00677636936692278	0.0329902192863346	0.0176448399027906	4790/1385	2	NFKB1/CREB1	2/72	0.0277777777777778
R-HSA-1234174	Cellular response to hypoxia	2/19	75/10955	0.00733426222356685	0.0352425587366199	0.0188495050995293	405/1387	2	ARNT/CREBBP	2/75	0.0266666666666667
R-HSA-9662851	Anti-inflammatory response favouring Leishmania parasite infection	2/19	79/10955	0.00810952074108862	0.037981299673453	0.0203143224427003	1385/5567	2	CREB1/PRKACB	2/79	0.0253164556962025
R-HSA-9664433	Leishmania parasite growth and survival	2/19	79/10955	0.00810952074108862	0.037981299673453	0.0203143224427003	1385/5567	2	CREB1/PRKACB	2/79	0.0253164556962025
R-HSA-438064	Post NMDA receptor activation events	2/19	80/10955	0.00830889284316366	0.0384286293996319	0.020553577033089	1385/5567	2	CREB1/PRKACB	2/80	0.025
R-HSA-168928	DDX58/IFIH1-mediated induction of interferon-alpha/beta	2/19	82/10955	0.00871425389812539	0.0398058511395851	0.0212901849622817	4790/1387	2	NFKB1/CREBBP	2/82	0.024390243902439
R-HSA-9616222	Transcriptional regulation of granulopoiesis	2/19	89/10955	0.0102017189361876	0.0460321464193831	0.0246203229782191	1385/1869	2	CREB1/E2F1	2/89	0.0224719101123595
R-HSA-111885	Opioid Signalling	2/19	92/10955	0.0108714789331301	0.0484632193404597	0.0259205838862203	1385/5567	2	CREB1/PRKACB	2/92	0.0217391304347826
R-HSA-442755	Activation of NMDA receptors and postsynaptic events	2/19	93/10955	0.0110989822198386	0.0488883740635747	0.0261479781620257	1385/5567	2	CREB1/PRKACB	2/93	0.021505376344086
