## Supplemental File S1 for "Deciphering BRCAness Phenotype in Cancer: A Graph Convolutional Neural Network Approach with Layer-wise Relevance Propagation Analysis": STAD_Pathway_result.csv

ID	Description	GeneRatio	BgRatio	pvalue	p.adjust	qvalue	geneID	Count	GeneSymbols	GenePathwayRatio	GenePathwayFreq
R-HSA-8953750	Transcriptional Regulation by E2F6	4/20	35/10955	4.07888179006081e-07	0.000224338498453345	0.000150703948243299	1869/23512/1876/4149	4	E2F1/SUZ12/E2F6/MAX	4/35	0.114285714285714
R-HSA-9634597	GPER1 signaling	3/20	45/10955	7.03194186344545e-05	0.0149528666655067	0.0100448922480246	2778/3688/5566	3	GNAS/ITGB1/PRKACA	3/45	0.0666666666666667
R-HSA-69206	G1/S Transition	4/20	131/10955	8.15610909027636e-05	0.0149528666655067	0.0100448922480246	1869/1876/7316/4149	4	E2F1/E2F6/UBC/MAX	4/131	0.0305343511450382
R-HSA-453279	Mitotic G1 phase and G1/S transition	4/20	149/10955	0.000134403983290341	0.0184805477024219	0.0124146837197131	1869/1876/7316/4149	4	E2F1/E2F6/UBC/MAX	4/149	0.0268456375838926
R-HSA-69242	S Phase	4/20	163/10955	0.000190021946509735	0.0193852825822811	0.0130224577729773	1869/5885/7316/4149	4	E2F1/RAD21/UBC/MAX	4/163	0.0245398773006135
R-HSA-373755	Semaphorin interactions	3/20	65/10955	0.000211475809988521	0.0193852825822811	0.0130224577729773	3688/3326/388	3	ITGB1/HSP90AB1/RHOB	3/65	0.0461538461538462
R-HSA-453274	Mitotic G2-G2/M phases	4/20	198/10955	0.00039968721879015	0.0256952246257273	0.0172612896528809	1869/3326/7316/5566	4	E2F1/HSP90AB1/UBC/PRKACA	4/198	0.0202020202020202
R-HSA-164378	PKA activation in glucagon signalling	2/20	17/10955	0.000423642761089101	0.0256952246257273	0.0172612896528809	2778/5566	2	GNAS/PRKACA	2/17	0.117647058823529
R-HSA-69202	Cyclin E associated events during G1/S transition	3/20	83/10955	0.000435613830164049	0.0256952246257273	0.0172612896528809	1869/7316/4149	3	E2F1/UBC/MAX	3/83	0.036144578313253
R-HSA-69656	Cyclin A:Cdk2-associated events at S phase entry	3/20	85/10955	0.000467185902285951	0.0256952246257273	0.0172612896528809	1869/7316/4149	3	E2F1/UBC/MAX	3/85	0.0352941176470588
R-HSA-1362277	Transcription of E2F targets under negative control by DREAM complex	2/20	19/10955	0.000531503187524002	0.0265751593762001	0.017852403714921	1869/4149	2	E2F1/MAX	2/19	0.105263157894737
R-HSA-170834	Signaling by TGF-beta Receptor Complex	3/20	93/10955	0.00060810793194429	0.0278716135474466	0.0187233231677584	3688/7316/3726	3	ITGB1/UBC/JUNB	3/93	0.032258064516129
R-HSA-9613829	Chaperone Mediated Autophagy	2/20	22/10955	0.000715641165350482	0.0302771262263665	0.0203392752257505	3326/7316	2	HSP90AB1/UBC	2/22	0.0909090909090909
R-HSA-5610787	Hedgehog 'off' state	3/20	113/10955	0.00107195560873363	0.0396538323774287	0.0266382682573732	2778/7316/5566	3	GNAS/UBC/PRKACA	3/113	0.0265486725663717
R-HSA-1538133	G0 and Early G1	2/20	27/10955	0.00108146815574806	0.0396538323774287	0.0266382682573732	1869/4149	2	E2F1/MAX	2/27	0.0740740740740741
R-HSA-69205	G1/S-Specific Transcription	2/20	28/10955	0.00116338424099122	0.039991333284073	0.0268649913544682	1869/1876	2	E2F1/E2F6	2/28	0.0714285714285714
R-HSA-9006936	Signaling by TGFB family members	3/20	122/10955	0.00133762496256077	0.0428325365521698	0.0287736274254768	3688/7316/3726	3	ITGB1/UBC/JUNB	3/122	0.0245901639344262
R-HSA-2559580	Oxidative Stress Induced Senescence	3/20	124/10955	0.00140179210534374	0.0428325365521698	0.0287736274254768	1869/23512/7316	3	E2F1/SUZ12/UBC	3/124	0.0241935483870968
R-HSA-163359	Glucagon signaling in metabolic regulation	2/20	33/10955	0.00161617948013429	0.0444449357036931	0.0298567893435336	2778/5566	2	GNAS/PRKACA	2/33	0.0606060606060606
R-HSA-2559585	Oncogene Induced Senescence	2/20	33/10955	0.00161617948013429	0.0444449357036931	0.0298567893435336	1869/7316	2	E2F1/UBC	2/33	0.0606060606060606
