## Supplemental File S1 for "Deciphering BRCAness Phenotype in Cancer: A Graph Convolutional Neural Network Approach with Layer-wise Relevance Propagation Analysis": UCEC_Pathway_result.csv

ID	Description	GeneRatio	BgRatio	pvalue	p.adjust	qvalue	geneID	Count	GeneSymbols	GenePathwayRatio	GenePathwayFreq
R-HSA-201556	Signaling by ALK	3/18	27/10955	1.06300760163041e-05	0.00219551204646154	0.00103542352691074	6774/4609/3091	3	STAT3/MYC/HIF1A	3/27	0.111111111111111
R-HSA-114604	GPVI-mediated activation cascade	3/18	35/10955	2.35911452073032e-05	0.00219551204646154	0.00103542352691074	388/998/387	3	RHOB/CDC42/RHOA	3/35	0.0857142857142857
R-HSA-6785807	Interleukin-4 and Interleukin-13 signaling	4/18	108/10955	2.45763171664335e-05	0.00219551204646154	0.00103542352691074	6774/4609/3091/2353	4	STAT3/MYC/HIF1A/FOS	4/108	0.037037037037037
R-HSA-187037	Signaling by NTRK1 (TRKA)	4/18	115/10955	3.14768752180866e-05	0.00219551204646154	0.00103542352691074	6774/6938/2353/387	4	STAT3/TCF12/FOS/RHOA	4/115	0.0347826086956522
R-HSA-166520	Signaling by NTRKs	4/18	134/10955	5.73347050027716e-05	0.00257268772091234	0.0012133030187287	6774/6938/2353/387	4	STAT3/TCF12/FOS/RHOA	4/134	0.0298507462686567
R-HSA-2122947	NOTCH1 Intracellular Domain Regulates Transcription	3/18	48/10955	6.15151029058608e-05	0.00257268772091234	0.0012133030187287	4609/3091/23462	3	MYC/HIF1A/HEY1	3/48	0.0625
R-HSA-449147	Signaling by Interleukins	6/18	473/10955	7.47529626541618e-05	0.00257268772091234	0.0012133030187287	6774/4609/351/998/3091/2353	6	STAT3/MYC/APP/CDC42/HIF1A/FOS	6/473	0.0126849894291755
R-HSA-8848021	Signaling by PTK6	3/18	54/10955	8.76757066788806e-05	0.00257268772091234	0.0012133030187287	6774/3091/387	3	STAT3/HIF1A/RHOA	3/54	0.0555555555555556
R-HSA-9006927	Signaling by Non-Receptor Tyrosine Kinases	3/18	54/10955	8.76757066788806e-05	0.00257268772091234	0.0012133030187287	6774/3091/387	3	STAT3/HIF1A/RHOA	3/54	0.0555555555555556
R-HSA-9006931	Signaling by Nuclear Receptors	5/18	298/10955	9.22110294233814e-05	0.00257268772091234	0.0012133030187287	157506/51109/4609/6720/2353	5	RDH10/RDH11/MYC/SREBF1/FOS	5/298	0.0167785234899329
R-HSA-9701898	STAT3 nuclear events downstream of ALK signaling	2/18	10/10955	0.00011385819069963	0.00288785774592697	0.00136194008013911	6774/3091	2	STAT3/HIF1A	2/10	0.2
R-HSA-5625970	RHO GTPases activate KTN1	2/18	11/10955	0.000139024546868602	0.00323232071469499	0.00152439196127853	998/387	2	CDC42/RHOA	2/11	0.181818181818182
R-HSA-1980143	Signaling by NOTCH1	3/18	74/10955	0.0002244732681552	0.00481754167810005	0.00227199664124696	4609/3091/23462	3	MYC/HIF1A/HEY1	3/74	0.0405405405405405
R-HSA-5625900	RHO GTPases activate CIT	2/18	20/10955	0.000476076491297705	0.00885502273813732	0.00417610957278689	388/387	2	RHOB/RHOA	2/20	0.1
R-HSA-5627117	RHO GTPases Activate ROCKs	2/18	20/10955	0.000476076491297705	0.00885502273813732	0.00417610957278689	388/387	2	RHOB/RHOA	2/20	0.1
R-HSA-416572	Sema4D induced cell migration and growth-cone collapse	2/18	21/10955	0.000525677868828374	0.00916650783769477	0.00432300878970702	388/387	2	RHOB/RHOA	2/21	0.0952380952380952
R-HSA-5365859	RA biosynthesis pathway	2/18	22/10955	0.000577683103131815	0.00948079916316332	0.00447123144838866	157506/51109	2	RDH10/RDH11	2/22	0.0909090909090909
R-HSA-2453902	The canonical retinoid cycle in rods (twilight vision)	2/18	23/10955	0.000632085045454075	0.00979731820453817	0.00462050471823154	157506/51109	2	RDH10/RDH11	2/23	0.0869565217391304
R-HSA-400685	Sema4D in semaphorin signaling	2/18	25/10955	0.000748050533068094	0.0106262140833663	0.00501141958279866	388/387	2	RHOB/RHOA	2/25	0.08
R-HSA-76002	Platelet activation, signaling and aggregation	4/18	263/10955	0.000761735776585397	0.0106262140833663	0.00501141958279866	351/388/998/387	4	APP/RHOB/CDC42/RHOA	4/263	0.0152091254752852
R-HSA-525793	Myogenesis	2/18	30/10955	0.00107940907060653	0.0143407205094868	0.00676321472811111	998/6938	2	CDC42/TCF12	2/30	0.0666666666666667
R-HSA-397795	G-protein beta:gamma signalling	2/18	32/10955	0.00122838214424088	0.0155781190110548	0.00734678315933543	998/387	2	CDC42/RHOA	2/32	0.0625
R-HSA-5663220	RHO GTPases Activate Formins	3/18	140/10955	0.00144821223088528	0.0175674440181301	0.00828496699591122	388/998/387	3	RHOB/CDC42/RHOA	3/140	0.0214285714285714
R-HSA-9031628	NGF-stimulated transcription	2/18	39/10955	0.00182269206577588	0.0211887952646447	0.00999282930798182	6938/2353	2	TCF12/FOS	2/39	0.0512820512820513
R-HSA-2426168	Activation of gene expression by SREBF (SREBP)	2/18	42/10955	0.00211169616127998	0.0226601241921968	0.0106867214639675	6720/4800	2	SREBF1/NFYA	2/42	0.0476190476190476
R-HSA-3928662	EPHB-mediated forward signaling	2/18	42/10955	0.00211169616127998	0.0226601241921968	0.0106867214639675	998/387	2	CDC42/RHOA	2/42	0.0476190476190476
R-HSA-5362517	Signaling by Retinoic Acid	2/18	43/10955	0.0022125536192793	0.0228630540658861	0.0107824250452207	157506/51109	2	RDH10/RDH11	2/43	0.0465116279069767
R-HSA-1655829	Regulation of cholesterol biosynthesis by SREBP (SREBF)	2/18	55/10955	0.00359639717807425	0.0327547020661514	0.0154474165563815	6720/4800	2	SREBF1/NFYA	2/55	0.0363636363636364
R-HSA-447115	Interleukin-12 family signaling	2/18	57/10955	0.00385771616159249	0.0327547020661514	0.0154474165563815	6774/998	2	STAT3/CDC42	2/57	0.0350877192982456
R-HSA-2644602	Signaling by NOTCH1 PEST Domain Mutants in Cancer	2/18	58/10955	0.00399161243816899	0.0327547020661514	0.0154474165563815	4609/23462	2	MYC/HEY1	2/58	0.0344827586206897
R-HSA-2644603	Signaling by NOTCH1 in Cancer	2/18	58/10955	0.00399161243816899	0.0327547020661514	0.0154474165563815	4609/23462	2	MYC/HEY1	2/58	0.0344827586206897
R-HSA-2644606	Constitutive Signaling by NOTCH1 PEST Domain Mutants	2/18	58/10955	0.00399161243816899	0.0327547020661514	0.0154474165563815	4609/23462	2	MYC/HEY1	2/58	0.0344827586206897
R-HSA-2894858	Signaling by NOTCH1 HD+PEST Domain Mutants in Cancer	2/18	58/10955	0.00399161243816899	0.0327547020661514	0.0154474165563815	4609/23462	2	MYC/HEY1	2/58	0.0344827586206897
R-HSA-2894862	Constitutive Signaling by NOTCH1 HD+PEST Domain Mutants	2/18	58/10955	0.00399161243816899	0.0327547020661514	0.0154474165563815	4609/23462	2	MYC/HEY1	2/58	0.0344827586206897
R-HSA-198725	Nuclear Events (kinase and transcription factor activation)	2/18	61/10955	0.00440616886514289	0.035123460382139	0.0165645446058003	6938/2353	2	TCF12/FOS	2/61	0.0327868852459016
R-HSA-5663202	Diseases of signal transduction by growth factor receptors and second messengers	4/18	433/10955	0.00473702945121894	0.0366274797055662	0.0172738538509556	6774/4609/6934/23462	4	STAT3/MYC/TCF7L2/HEY1	4/433	0.0092378752886836
R-HSA-373755	Semaphorin interactions	2/18	65/10955	0.00498868899215597	0.0366274797055662	0.0172738538509556	388/387	2	RHOB/RHOA	2/65	0.0307692307692308
R-HSA-9614085	FOXO-mediated transcription	2/18	65/10955	0.00498868899215597	0.0366274797055662	0.0172738538509556	6720/4800	2	SREBF1/NFYA	2/65	0.0307692307692308
R-HSA-400253	Circadian Clock	2/18	70/10955	0.00576410760506436	0.041235539020845	0.0194470566972482	6720/3091	2	SREBF1/HIF1A	2/70	0.0285714285714286
R-HSA-157118	Signaling by NOTCH	3/18	235/10955	0.00626664347135712	0.0437098382127159	0.020613958787359	4609/3091/23462	3	MYC/HIF1A/HEY1	3/235	0.0127659574468085
