## Supplemental File S1 for "Deciphering BRCAness Phenotype in Cancer: A Graph Convolutional Neural Network Approach with Layer-wise Relevance Propagation Analysis": UCS_Pathway_result.csv

ID	Description	GeneRatio	BgRatio	pvalue	p.adjust	qvalue	geneID	Count	GeneSymbols	GenePathwayRatio	GenePathwayFreq
R-HSA-1234158	Regulation of gene expression by Hypoxia-inducible Factor	4/19	11/10955	2.11623507721237e-09	8.71888851811495e-07	4.25474631313223e-07	405/2033/1387/3091	4	ARNT/EP300/CREBBP/HIF1A	4/11	0.363636363636364
R-HSA-9614657	FOXO-mediated transcription of cell death genes	4/19	16/10955	1.16075329166537e-08	2.39115178083066e-06	1.16686251951624e-06	4800/4801/2033/1387	4	NFYA/NFYB/EP300/CREBBP	4/16	0.25
R-HSA-5621575	CD209 (DC-SIGN) signaling	4/19	21/10955	3.79621585101348e-08	5.21346976872517e-06	2.54413062295991e-06	5566/2033/1387/5567	4	PRKACA/EP300/CREBBP/PRKACB	4/21	0.19047619047619
R-HSA-9660821	ADORA2B mediated anti-inflammatory cytokines production	4/19	43/10955	7.64104861704044e-07	7.58486879459283e-05	3.70135395954837e-05	5566/2782/2773/5567	4	PRKACA/GNB1/GNAI3/PRKACB	4/43	0.0930232558139535
R-HSA-9634597	GPER1 signaling	4/19	45/10955	9.20493785751557e-07	7.58486879459283e-05	3.70135395954837e-05	5566/2782/2773/5567	4	PRKACA/GNB1/GNAI3/PRKACB	4/45	0.0888888888888889
R-HSA-1989781	PPARA activates gene expression	5/19	117/10955	1.3157566427777e-06	8.42344120688677e-05	4.11057044076488e-05	405/4800/4801/2033/1387	5	ARNT/NFYA/NFYB/EP300/CREBBP	5/117	0.0427350427350427
R-HSA-400206	Regulation of lipid metabolism by PPARalpha	5/19	119/10955	1.43116719534484e-06	8.42344120688677e-05	4.11057044076488e-05	405/4800/4801/2033/1387	5	ARNT/NFYA/NFYB/EP300/CREBBP	5/119	0.0420168067226891
R-HSA-9614085	FOXO-mediated transcription	4/19	65/10955	4.09190884602248e-06	0.000210733305570158	0.000102836130209249	4800/4801/2033/1387	4	NFYA/NFYB/EP300/CREBBP	4/65	0.0615384615384615
R-HSA-9658195	Leishmania infection	5/19	164/10955	6.94135796072594e-06	0.000272133732426825	0.000132799036518967	5566/2782/2773/5567/71	5	PRKACA/GNB1/GNAI3/PRKACB/ACTG1	5/164	0.0304878048780488
R-HSA-9824443	Parasitic Infection Pathways	5/19	164/10955	6.94135796072594e-06	0.000272133732426825	0.000132799036518967	5566/2782/2773/5567/71	5	PRKACA/GNB1/GNAI3/PRKACB/ACTG1	5/164	0.0304878048780488
R-HSA-1234174	Cellular response to hypoxia	4/19	75/10955	7.26570644828902e-06	0.000272133732426825	0.000132799036518967	405/2033/1387/3091	4	ARNT/EP300/CREBBP/HIF1A	4/75	0.0533333333333333
R-HSA-9662851	Anti-inflammatory response favouring Leishmania parasite infection	4/19	79/10955	8.94224944109426e-06	0.000283400520748526	0.000138297137105183	5566/2782/2773/5567	4	PRKACA/GNB1/GNAI3/PRKACB	4/79	0.0506329113924051
R-HSA-9664433	Leishmania parasite growth and survival	4/19	79/10955	8.94224944109426e-06	0.000283400520748526	0.000138297137105183	5566/2782/2773/5567	4	PRKACA/GNB1/GNAI3/PRKACB	4/79	0.0506329113924051
R-HSA-111885	Opioid Signalling	4/19	92/10955	1.63937222900727e-05	0.000450280905567329	0.000219733400519571	5566/2782/2773/5567	4	PRKACA/GNB1/GNAI3/PRKACB	4/92	0.0434782608695652
R-HSA-1912408	Pre-NOTCH Transcription and Translation	4/19	92/10955	1.63937222900727e-05	0.000450280905567329	0.000219733400519571	1869/2033/1387/7157	4	E2F1/EP300/CREBBP/TP53	4/92	0.0434782608695652
R-HSA-163359	Glucagon signaling in metabolic regulation	3/19	33/10955	2.3353279369944e-05	0.000601346943776059	0.000293452392082849	5566/2782/5567	3	PRKACA/GNB1/PRKACB	3/33	0.0909090909090909
R-HSA-1912422	Pre-NOTCH Expression and Processing	4/19	108/10955	3.08943106347111e-05	0.000748732704794175	0.000365375438466243	1869/2033/1387/7157	4	E2F1/EP300/CREBBP/TP53	4/108	0.037037037037037
R-HSA-157118	Signaling by NOTCH	5/19	235/10955	3.95840878090496e-05	0.000906035787629357	0.00044213805681453	1869/2033/1387/3091/7157	5	E2F1/EP300/CREBBP/HIF1A/TP53	5/235	0.0212765957446809
R-HSA-2426168	Activation of gene expression by SREBF (SREBP)	3/19	42/10955	4.86553363276551e-05	0.00100229992834969	0.00048911417045169	4800/4801/1387	3	NFYA/NFYB/CREBBP	3/42	0.0714285714285714
R-HSA-381676	Glucagon-like Peptide-1 (GLP1) regulates insulin secretion	3/19	42/10955	4.86553363276551e-05	0.00100229992834969	0.00048911417045169	5566/2782/5567	3	PRKACA/GNB1/PRKACB	3/42	0.0714285714285714
R-HSA-432040	Vasopressin regulates renal water homeostasis via Aquaporins	3/19	43/10955	5.22471786876014e-05	0.00102503988663294	0.000500211084177036	5566/2782/5567	3	PRKACA/GNB1/PRKACB	3/43	0.0697674418604651
R-HSA-2122947	NOTCH1 Intracellular Domain Regulates Transcription	3/19	48/10955	7.28245285232273e-05	0.00130450894572042	0.00063658970013439	2033/1387/3091	3	EP300/CREBBP/HIF1A	3/48	0.0625
R-HSA-6791312	TP53 Regulates Transcription of Cell Cycle Genes	3/19	48/10955	7.28245285232273e-05	0.00130450894572042	0.00063658970013439	1869/2033/7157	3	E2F1/EP300/TP53	3/48	0.0625
R-HSA-5621481	C-type lectin receptors (CLRs)	4/19	142/10955	9.01528618742081e-05	0.00152678227845212	0.000745057269249756	5566/2033/1387/5567	4	PRKACA/EP300/CREBBP/PRKACB	4/142	0.028169014084507
R-HSA-445717	Aquaporin-mediated transport	3/19	52/10955	9.26445557313178e-05	0.00152678227845212	0.000745057269249756	5566/2782/5567	3	PRKACA/GNB1/PRKACB	3/52	0.0576923076923077
R-HSA-1655829	Regulation of cholesterol biosynthesis by SREBP (SREBF)	3/19	55/10955	0.000109617634186592	0.00173701789557215	0.000847650531564333	4800/4801/1387	3	NFYA/NFYB/CREBBP	3/55	0.0545454545454545
R-HSA-112040	G-protein mediated events	3/19	56/10955	0.000115695506786029	0.00174676053738122	0.000852404861113473	5566/2773/5567	3	PRKACA/GNAI3/PRKACB	3/56	0.0535714285714286
R-HSA-381183	ATF6 (ATF6-alpha) activates chaperone genes	2/19	10/10955	0.000127191301265623	0.00174676053738122	0.000852404861113473	4800/4801	2	NFYA/NFYB	2/10	0.2
R-HSA-9617629	Regulation of FOXO transcriptional activity by acetylation	2/19	10/10955	0.000127191301265623	0.00174676053738122	0.000852404861113473	2033/1387	2	EP300/CREBBP	2/10	0.2
R-HSA-9701898	STAT3 nuclear events downstream of ALK signaling	2/19	10/10955	0.000127191301265623	0.00174676053738122	0.000852404861113473	2033/3091	2	EP300/HIF1A	2/10	0.2
R-HSA-418555	G alpha (s) signalling events	4/19	158/10955	0.000136361402446213	0.00181228702605935	0.000884381251858291	5566/2782/2773/5567	4	PRKACA/GNB1/GNAI3/PRKACB	4/158	0.0253164556962025
R-HSA-381033	ATF6 (ATF6-alpha) activates chaperones	2/19	12/10955	0.00018616159250979	0.00225584047394216	0.00110083170803002	4800/4801	2	NFYA/NFYB	2/12	0.166666666666667
R-HSA-8866907	Activation of the TFAP2 (AP-2) family of transcription factors	2/19	12/10955	0.00018616159250979	0.00225584047394216	0.00110083170803002	2033/1387	2	EP300/CREBBP	2/12	0.166666666666667
R-HSA-9634600	Regulation of glycolysis by fructose 2,6-bisphosphate metabolism	2/19	12/10955	0.00018616159250979	0.00225584047394216	0.00110083170803002	5566/5567	2	PRKACA/PRKACB	2/12	0.166666666666667
R-HSA-400253	Circadian Clock	3/19	70/10955	0.000224989841543432	0.00264845184902555	0.00129242284916678	2033/1387/3091	3	EP300/CREBBP/HIF1A	3/70	0.0428571428571429
R-HSA-3371568	Attenuation phase	2/19	14/10955	0.000256146783182985	0.00270596088901	0.00132048679049798	2033/1387	2	EP300/CREBBP	2/14	0.142857142857143
R-HSA-442720	CREB1 phosphorylation through the activation of Adenylate Cyclase	2/19	14/10955	0.000256146783182985	0.00270596088901	0.00132048679049798	5566/5567	2	PRKACA/PRKACB	2/14	0.142857142857143
R-HSA-6804116	TP53 Regulates Transcription of Genes Involved in G1 Cell Cycle Arrest	2/19	14/10955	0.000256146783182985	0.00270596088901	0.00132048679049798	1869/7157	2	E2F1/TP53	2/14	0.142857142857143
R-HSA-8941856	RUNX3 regulates NOTCH signaling	2/19	14/10955	0.000256146783182985	0.00270596088901	0.00132048679049798	2033/1387	2	EP300/CREBBP	2/14	0.142857142857143
R-HSA-1980143	Signaling by NOTCH1	3/19	74/10955	0.00026527092533619	0.00273229053096276	0.00133333544050559	2033/1387/3091	3	EP300/CREBBP/HIF1A	3/74	0.0405405405405405
R-HSA-918233	TRAF3-dependent IRF activation pathway	2/19	15/10955	0.00029524838892674	0.00296688624970285	0.00144781623324794	2033/1387	2	EP300/CREBBP	2/15	0.133333333333333
R-HSA-3700989	Transcriptional Regulation by TP53	5/19	362/10955	0.000303861171221697	0.00296979167331379	0.00144923405621598	1869/2033/1387/7157/6872	5	E2F1/EP300/CREBBP/TP53/TAF1	5/362	0.0138121546961326
R-HSA-422356	Regulation of insulin secretion	3/19	78/10955	0.000309953985321585	0.00296979167331379	0.00144923405621598	5566/2782/5567	3	PRKACA/GNB1/PRKACB	3/78	0.0384615384615385
R-HSA-453274	Mitotic G2-G2/M phases	4/19	198/10955	0.000324308880186867	0.00301904522785708	0.00147326938814691	5566/1869/2033/7157	4	PRKACA/E2F1/EP300/TP53	4/198	0.0202020202020202
R-HSA-210744	Regulation of gene expression in late stage (branching morphogenesis) pancreatic bud precursor cells	2/19	16/10955	0.000337077865246178	0.00301904522785708	0.00147326938814691	2033/1387	2	EP300/CREBBP	2/16	0.125
R-HSA-392517	Rap1 signalling	2/19	16/10955	0.000337077865246178	0.00301904522785708	0.00147326938814691	5566/5567	2	PRKACA/PRKACB	2/16	0.125
R-HSA-112314	Neurotransmitter receptors and postsynaptic signal transmission	4/19	205/10955	0.000370182819163998	0.00320877904120797	0.00156585793784037	5566/2782/2773/5567	4	PRKACA/GNB1/GNAI3/PRKACB	4/205	0.0195121951219512
R-HSA-164378	PKA activation in glucagon signalling	2/19	17/10955	0.000381626633541724	0.00320877904120797	0.00156585793784037	5566/5567	2	PRKACA/PRKACB	2/17	0.117647058823529
R-HSA-9818027	NFE2L2 regulating anti-oxidant/detoxification enzymes	2/19	17/10955	0.000381626633541724	0.00320877904120797	0.00156585793784037	2033/1387	2	EP300/CREBBP	2/17	0.117647058823529
R-HSA-1368082	RORA activates gene expression	2/19	18/10955	0.000428886134109962	0.00346472720104518	0.00169075854726528	2033/1387	2	EP300/CREBBP	2/18	0.111111111111111
R-HSA-6804114	TP53 Regulates Transcription of Genes Involved in G2 Cell Cycle Arrest	2/19	18/10955	0.000428886134109962	0.00346472720104518	0.00169075854726528	2033/7157	2	EP300/TP53	2/18	0.111111111111111
R-HSA-1362277	Transcription of E2F targets under negative control by DREAM complex	2/19	19/10955	0.00047884782610902	0.00365343156216511	0.0017828447326866	1869/4149	2	E2F1/MAX	2/19	0.105263157894737
R-HSA-6804760	Regulation of TP53 Activity through Methylation	2/19	19/10955	0.00047884782610902	0.00365343156216511	0.0017828447326866	2033/7157	2	EP300/TP53	2/19	0.105263157894737
R-HSA-8963898	Plasma lipoprotein assembly	2/19	19/10955	0.00047884782610902	0.00365343156216511	0.0017828447326866	5566/5567	2	PRKACA/PRKACB	2/19	0.105263157894737
R-HSA-8939211	ESR-mediated signaling	4/19	222/10955	0.00050078798147727	0.0037513572430661	0.00183063166434753	2782/2033/1387/2773	4	GNB1/EP300/CREBBP/GNAI3	4/222	0.018018018018018
R-HSA-163615	PKA activation	2/19	20/10955	0.000531503187524002	0.00377550540103257	0.00184241576800516	5566/5567	2	PRKACA/PRKACB	2/20	0.1
R-HSA-6803204	TP53 Regulates Transcription of Genes Involved in Cytochrome C Release	2/19	20/10955	0.000531503187524002	0.00377550540103257	0.00184241576800516	1387/7157	2	CREBBP/TP53	2/20	0.1
R-HSA-9013695	NOTCH4 Intracellular Domain Regulates Transcription	2/19	20/10955	0.000531503187524002	0.00377550540103257	0.00184241576800516	2033/1387	2	EP300/CREBBP	2/20	0.1
R-HSA-8878159	Transcriptional regulation by RUNX3	3/19	96/10955	0.000570758040236303	0.00398563241656537	0.00194495603363308	2033/1387/7157	3	EP300/CREBBP/TP53	3/96	0.03125
R-HSA-4420097	VEGFA-VEGFR2 Pathway	3/19	99/10955	0.000624502580343587	0.00421718572828026	0.00205795215662118	5566/5567/71	3	PRKACA/PRKACB/ACTG1	3/99	0.0303030303030303
R-HSA-111931	PKA-mediated phosphorylation of CREB	2/19	22/10955	0.00064486092447004	0.00421718572828026	0.00205795215662118	5566/5567	2	PRKACA/PRKACB	2/22	0.0909090909090909
R-HSA-392170	ADP signalling through P2Y purinoceptor 12	2/19	22/10955	0.00064486092447004	0.00421718572828026	0.00205795215662118	2782/2773	2	GNB1/GNAI3	2/22	0.0909090909090909
R-HSA-9768919	NPAS4 regulates expression of target genes	2/19	22/10955	0.00064486092447004	0.00421718572828026	0.00205795215662118	405/1387	2	ARNT/CREBBP	2/22	0.0909090909090909
R-HSA-9793380	Formation of paraxial mesoderm	2/19	23/10955	0.000705546349795869	0.00454195462681091	0.00221643672386531	2033/1387	2	EP300/CREBBP	2/23	0.0869565217391304
R-HSA-163560	Triglyceride catabolism	2/19	24/10955	0.000768891544058429	0.00479974721442535	0.00234223739896587	5566/5567	2	PRKACA/PRKACB	2/24	0.0833333333333333
R-HSA-3371571	HSF1-dependent transactivation	2/19	24/10955	0.000768891544058429	0.00479974721442535	0.00234223739896587	2033/1387	2	EP300/CREBBP	2/24	0.0833333333333333
R-HSA-163685	Integration of energy metabolism	3/19	108/10955	0.000804878596181897	0.00487661737686678	0.00237974940976381	5566/2782/5567	3	PRKACA/GNB1/PRKACB	3/108	0.0277777777777778
R-HSA-194138	Signaling by VEGF	3/19	108/10955	0.000804878596181897	0.00487661737686678	0.00237974940976381	5566/5567/71	3	PRKACA/PRKACB/ACTG1	3/108	0.0277777777777778
R-HSA-9013508	NOTCH3 Intracellular Domain Regulates Transcription	2/19	25/10955	0.000834888078861157	0.0049851288187072	0.00243270210621634	2033/1387	2	EP300/CREBBP	2/25	0.08
R-HSA-180024	DARPP-32 events	2/19	26/10955	0.000903527544428227	0.00531790497577757	0.00259509415016228	5566/5567	2	PRKACA/PRKACB	2/26	0.0769230769230769
R-HSA-1538133	G0 and Early G1	2/19	27/10955	0.000974801549570382	0.00550161970442462	0.00268474543573097	1869/4149	2	E2F1/MAX	2/27	0.0740740740740741
R-HSA-201556	Signaling by ALK	2/19	27/10955	0.000974801549570382	0.00550161970442462	0.00268474543573097	2033/3091	2	EP300/HIF1A	2/27	0.0740740740740741
R-HSA-380994	ATF4 activates genes in response to endoplasmic reticulum stress	2/19	27/10955	0.000974801549570382	0.00550161970442462	0.00268474543573097	4800/4801	2	NFYA/NFYB	2/27	0.0740740740740741
R-HSA-112315	Transmission across Chemical Synapses	4/19	270/10955	0.00104422131007406	0.00581377269933127	0.00283707354515144	5566/2782/2773/5567	4	PRKACA/GNB1/GNAI3/PRKACB	4/270	0.0148148148148148
R-HSA-114452	Activation of BH3-only proteins	2/19	30/10955	0.0012043471686369	0.00644403939582342	0.00314463854011822	1869/7157	2	E2F1/TP53	2/30	0.0666666666666667
R-HSA-6804758	Regulation of TP53 Activity through Acetylation	2/19	30/10955	0.0012043471686369	0.00644403939582342	0.00314463854011822	2033/7157	2	EP300/TP53	2/30	0.0666666666666667
R-HSA-933541	TRAF6 mediated IRF7 activation	2/19	30/10955	0.0012043471686369	0.00644403939582342	0.00314463854011822	2033/1387	2	EP300/CREBBP	2/30	0.0666666666666667
R-HSA-381042	PERK regulates gene expression	2/19	32/10955	0.00137039727404738	0.00723850867830154	0.00353233305456207	4800/4801	2	NFYA/NFYB	2/32	0.0625
R-HSA-2559585	Oncogene Induced Senescence	2/19	33/10955	0.00145730333822012	0.0075051121918336	0.00366243338947424	1869/7157	2	E2F1/TP53	2/33	0.0606060606060606
R-HSA-392518	Signal amplification	2/19	33/10955	0.00145730333822012	0.0075051121918336	0.00366243338947424	2782/2773	2	GNB1/GNAI3	2/33	0.0606060606060606
R-HSA-9006931	Signaling by Nuclear Receptors	4/19	298/10955	0.00150549943878412	0.00765760208369208	0.00373684720997748	2782/2033/1387/2773	4	GNB1/EP300/CREBBP/GNAI3	4/298	0.0134228187919463
R-HSA-9634815	Transcriptional Regulation by NPAS4	2/19	34/10955	0.00154678572120721	0.00777165508704112	0.00379250414313964	405/1387	2	ARNT/CREBBP	2/34	0.0588235294117647
R-HSA-8953750	Transcriptional Regulation by E2F6	2/19	35/10955	0.00163883617928799	0.00813494585381508	0.00396978706714021	1869/4149	2	E2F1/MAX	2/35	0.0571428571428571
R-HSA-111933	Calmodulin induced events	2/19	37/10955	0.00183060843722121	0.00876989158296671	0.00427963539179009	5566/5567	2	PRKACA/PRKACB	2/37	0.0540540540540541
R-HSA-111997	CaM pathway	2/19	37/10955	0.00183060843722121	0.00876989158296671	0.00427963539179009	5566/5567	2	PRKACA/PRKACB	2/37	0.0540540540540541
R-HSA-8979227	Triglyceride metabolism	2/19	37/10955	0.00183060843722121	0.00876989158296671	0.00427963539179009	5566/5567	2	PRKACA/PRKACB	2/37	0.0540540540540541
R-HSA-8864260	Transcriptional regulation by the AP-2 (TFAP2) family of transcription factors	2/19	38/10955	0.0019303138409048	0.00905502211605694	0.00441877676077383	2033/1387	2	EP300/CREBBP	2/38	0.0526315789473684
R-HSA-418594	G alpha (i) signalling events	4/19	319/10955	0.0019340823937209	0.00905502211605694	0.00441877676077383	5566/2782/2773/5567	4	PRKACA/GNB1/GNAI3/PRKACB	4/319	0.0125391849529781
R-HSA-111996	Ca-dependent events	2/19	39/10955	0.00203255452727727	0.00940912882290154	0.00459157793861572	5566/5567	2	PRKACA/PRKACB	2/39	0.0512820512820513
R-HSA-8853659	RET signaling	2/19	40/10955	0.00213732234368913	0.00967666819340573	0.00472213496407893	5566/5567	2	PRKACA/PRKACB	2/40	0.05
R-HSA-9664323	FCGR3A-mediated IL10 synthesis	2/19	40/10955	0.00213732234368913	0.00967666819340573	0.00472213496407893	5566/5567	2	PRKACA/PRKACB	2/40	0.05
R-HSA-8957322	Metabolism of steroids	3/19	154/10955	0.002237576582245	0.00994385991515175	0.00485252233979046	4800/4801/1387	3	NFYA/NFYB/CREBBP	3/154	0.0194805194805195
R-HSA-186712	Regulation of beta-cell development	2/19	41/10955	0.00224460915560464	0.00994385991515175	0.00485252233979046	2033/1387	2	EP300/CREBBP	2/41	0.0487804878048781
R-HSA-1489509	DAG and IP3 signaling	2/19	43/10955	0.00246670731817244	0.0105862855738234	0.00516602080889184	5566/5567	2	PRKACA/PRKACB	2/43	0.0465116279069767
R-HSA-977444	GABA B receptor activation	2/19	43/10955	0.00246670731817244	0.0105862855738234	0.00516602080889184	2782/2773	2	GNB1/GNAI3	2/43	0.0465116279069767
R-HSA-991365	Activation of GABAB receptors	2/19	43/10955	0.00246670731817244	0.0105862855738234	0.00516602080889184	2782/2773	2	GNB1/GNAI3	2/43	0.0465116279069767
R-HSA-5633007	Regulation of TP53 Activity	3/19	160/10955	0.00249482953786423	0.0105965955628872	0.00517105199926281	2033/7157/6872	3	EP300/TP53/TAF1	3/160	0.01875
R-HSA-5633008	TP53 Regulates Transcription of Cell Death Genes	2/19	44/10955	0.00258150249002207	0.0108528472029499	0.00529610070455656	1387/7157	2	CREBBP/TP53	2/44	0.0454545454545455
R-HSA-3899300	SUMOylation of transcription cofactors	2/19	45/10955	0.00269878429970361	0.0112313043583625	0.00548078470221573	2033/1387	2	EP300/CREBBP	2/45	0.0444444444444444
R-HSA-983231	Factors involved in megakaryocyte development and platelet production	3/19	168/10955	0.00286545345911155	0.0118056682515396	0.00576106958621375	5566/5567/7157	3	PRKACA/PRKACB/TP53	3/168	0.0178571428571429
R-HSA-9707616	Heme signaling	2/19	47/10955	0.00294077567261153	0.0119960354169896	0.00585396720655344	2033/1387	2	EP300/CREBBP	2/47	0.0425531914893617
R-HSA-418597	G alpha (z) signalling events	2/19	48/10955	0.00306546920061537	0.012382091280917	0.00604235931184247	2782/2773	2	GNB1/GNAI3	2/48	0.0416666666666667
R-HSA-9012852	Signaling by NOTCH3	2/19	49/10955	0.00319261729593999	0.01277046918376	0.00623188455313785	2033/1387	2	EP300/CREBBP	2/49	0.0408163265306122
R-HSA-112043	PLC beta mediated events	2/19	51/10955	0.00345424531430665	0.0136841256682148	0.00667774144769807	5566/5567	2	PRKACA/PRKACB	2/51	0.0392156862745098
R-HSA-9758941	Gastrulation	2/19	52/10955	0.00358870934464966	0.0139640447072491	0.00681433965019056	2033/1387	2	EP300/CREBBP	2/52	0.0384615384615385
R-HSA-3108232	SUMO E3 ligases SUMOylate target proteins	3/19	182/10955	0.00359269111400099	0.0139640447072491	0.00681433965019056	2033/1387/7157	3	EP300/CREBBP/TP53	3/182	0.0164835164835165
R-HSA-2990846	SUMOylation	3/19	188/10955	0.00393599739141498	0.0151554292080652	0.0073957255460921	2033/1387/7157	3	EP300/CREBBP/TP53	3/188	0.0159574468085106
R-HSA-109606	Intrinsic Pathway for Apoptosis	2/19	55/10955	0.00400660653617868	0.0152844619713483	0.00745869247963088	1869/7157	2	E2F1/TP53	2/55	0.0363636363636364
R-HSA-69275	G2/M Transition	3/19	196/10955	0.00442413438455174	0.0160683469121316	0.0078412219218629	5566/2033/7157	3	PRKACA/EP300/TP53	3/196	0.0153061224489796
R-HSA-2644602	Signaling by NOTCH1 PEST Domain Mutants in Cancer	2/19	58/10955	0.00444609599025001	0.0160683469121316	0.0078412219218629	2033/1387	2	EP300/CREBBP	2/58	0.0344827586206897
R-HSA-2644603	Signaling by NOTCH1 in Cancer	2/19	58/10955	0.00444609599025001	0.0160683469121316	0.0078412219218629	2033/1387	2	EP300/CREBBP	2/58	0.0344827586206897
R-HSA-2644606	Constitutive Signaling by NOTCH1 PEST Domain Mutants	2/19	58/10955	0.00444609599025001	0.0160683469121316	0.0078412219218629	2033/1387	2	EP300/CREBBP	2/58	0.0344827586206897
R-HSA-2894858	Signaling by NOTCH1 HD+PEST Domain Mutants in Cancer	2/19	58/10955	0.00444609599025001	0.0160683469121316	0.0078412219218629	2033/1387	2	EP300/CREBBP	2/58	0.0344827586206897
R-HSA-2894862	Constitutive Signaling by NOTCH1 HD+PEST Domain Mutants	2/19	58/10955	0.00444609599025001	0.0160683469121316	0.0078412219218629	2033/1387	2	EP300/CREBBP	2/58	0.0344827586206897
R-HSA-5610780	Degradation of GLI1 by the proteasome	2/19	60/10955	0.00475098018005296	0.0165881680862866	0.00809489040490736	5566/5567	2	PRKACA/PRKACB	2/60	0.0333333333333333
R-HSA-5610783	Degradation of GLI2 by the proteasome	2/19	60/10955	0.00475098018005296	0.0165881680862866	0.00809489040490736	5566/5567	2	PRKACA/PRKACB	2/60	0.0333333333333333
R-HSA-5610785	GLI3 is processed to GLI3R by the proteasome	2/19	60/10955	0.00475098018005296	0.0165881680862866	0.00809489040490736	5566/5567	2	PRKACA/PRKACB	2/60	0.0333333333333333
R-HSA-977443	GABA receptor activation	2/19	60/10955	0.00475098018005296	0.0165881680862866	0.00809489040490736	2782/2773	2	GNB1/GNAI3	2/60	0.0333333333333333
R-HSA-112316	Neuronal System	4/19	410/10955	0.0047920348547685	0.0165909105896187	0.0080962287241113	5566/2782/2773/5567	4	PRKACA/GNB1/GNAI3/PRKACB	4/410	0.00975609756097561
R-HSA-1834949	Cytosolic sensors of pathogen-associated DNA	2/19	64/10955	0.00538900727950816	0.0185022583263113	0.00902895079286016	2033/1387	2	EP300/CREBBP	2/64	0.03125
R-HSA-70171	Glycolysis	2/19	73/10955	0.00696007566314045	0.0236987700265609	0.0115648060170494	5566/5567	2	PRKACA/PRKACB	2/73	0.0273972602739726
R-HSA-174824	Plasma lipoprotein assembly, remodeling, and clearance	2/19	75/10955	0.00733426222356685	0.0247681642304061	0.0120866616453949	5566/5567	2	PRKACA/PRKACB	2/75	0.0266666666666667
R-HSA-9009391	Extra-nuclear estrogen signaling	2/19	77/10955	0.00771743057168379	0.0258502552482417	0.0126147132151614	2782/2773	2	GNB1/GNAI3	2/77	0.025974025974026
R-HSA-449147	Signaling by Interleukins	4/19	473/10955	0.00793117420118916	0.0263519658942736	0.0128595439085495	5566/6773/3091/7157	4	PRKACA/STAT2/HIF1A/TP53	4/473	0.00845665961945032
R-HSA-9759194	Nuclear events mediated by NFE2L2	2/19	79/10955	0.00810952074108862	0.0267289803626281	0.0130435238867194	2033/1387	2	EP300/CREBBP	2/79	0.0253164556962025
R-HSA-416482	G alpha (12/13) signalling events	2/19	80/10955	0.00830889284316366	0.0269548334754601	0.0131537383592562	389/2782	2	RHOC/GNB1	2/80	0.025
R-HSA-438064	Post NMDA receptor activation events	2/19	80/10955	0.00830889284316366	0.0269548334754601	0.0131537383592562	5566/5567	2	PRKACA/PRKACB	2/80	0.025
R-HSA-168928	DDX58/IFIH1-mediated induction of interferon-alpha/beta	2/19	82/10955	0.00871425389812539	0.0278315705893617	0.0135815789028311	2033/1387	2	EP300/CREBBP	2/82	0.024390243902439
R-HSA-9013694	Signaling by NOTCH4	2/19	82/10955	0.00871425389812539	0.0278315705893617	0.0135815789028311	2033/1387	2	EP300/CREBBP	2/82	0.024390243902439
R-HSA-69202	Cyclin E associated events during G1/S transition	2/19	83/10955	0.00892022802778681	0.0282702611342167	0.0137956563020833	1869/4149	2	E2F1/MAX	2/83	0.0240963855421687
R-HSA-381340	Transcriptional regulation of white adipocyte differentiation	2/19	84/10955	0.00912838803798351	0.0287091287912153	0.0140098201306135	2033/1387	2	EP300/CREBBP	2/84	0.0238095238095238
R-HSA-69656	Cyclin A:Cdk2-associated events at S phase entry	2/19	85/10955	0.00933872655890377	0.029148146532336	0.0142240571989683	1869/4149	2	E2F1/MAX	2/85	0.0235294117647059
R-HSA-76002	Platelet activation, signaling and aggregation	3/19	263/10955	0.00997155883789802	0.0308893401595036	0.0150737454534113	135228/2782/2773	3	CD109/GNB1/GNAI3	3/263	0.0114068441064639
R-HSA-3371556	Cellular response to heat stress	2/19	89/10955	0.0102017189361876	0.0309052073655095	0.0150814885202154	2033/1387	2	EP300/CREBBP	2/89	0.0224719101123595
R-HSA-5687128	MAPK6/MAPK4 signaling	2/19	89/10955	0.0102017189361876	0.0309052073655095	0.0150814885202154	5566/5567	2	PRKACA/PRKACB	2/89	0.0224719101123595
R-HSA-9616222	Transcriptional regulation of granulopoiesis	2/19	89/10955	0.0102017189361876	0.0309052073655095	0.0150814885202154	1869/2033	2	E2F1/EP300	2/89	0.0224719101123595
R-HSA-201722	Formation of the beta-catenin:TCF transactivating complex	2/19	90/10955	0.0104228400457179	0.031344599261575	0.0152959081731242	2033/1387	2	EP300/CREBBP	2/90	0.0222222222222222
R-HSA-390466	Chaperonin-mediated protein folding	2/19	91/10955	0.010646095795969	0.0317839961444873	0.0155103302595735	2782/7157	2	GNB1/TP53	2/91	0.021978021978022
R-HSA-6804756	Regulation of TP53 Activity through Phosphorylation	2/19	92/10955	0.0108714789331301	0.0322233764061124	0.0157247442349705	7157/6872	2	TP53/TAF1	2/92	0.0217391304347826
R-HSA-442755	Activation of NMDA receptors and postsynaptic events	2/19	93/10955	0.0110989822198386	0.0324310686139964	0.0158260963343723	5566/5567	2	PRKACA/PRKACB	2/93	0.021505376344086
R-HSA-70326	Glucose metabolism	2/19	93/10955	0.0110989822198386	0.0324310686139964	0.0158260963343723	5566/5567	2	PRKACA/PRKACB	2/93	0.021505376344086
R-HSA-381119	Unfolded Protein Response (UPR)	2/19	94/10955	0.0113285984351493	0.0328688912343767	0.0160397501935768	4800/4801	2	NFYA/NFYB	2/94	0.0212765957446809
R-HSA-391251	Protein folding	2/19	97/10955	0.0120300526888649	0.0346600119427437	0.0169138024554523	2782/7157	2	GNB1/TP53	2/97	0.0206185567010309
R-HSA-5688426	Deubiquitination	3/19	298/10955	0.0139794103322528	0.03999664622839	0.0195180363557039	2033/3091/7157	3	EP300/HIF1A/TP53	3/298	0.0100671140939597
R-HSA-9755511	KEAP1-NFE2L2 pathway	2/19	107/10955	0.0145026298980799	0.0412074725379925	0.0201089096953412	2033/1387	2	EP300/CREBBP	2/107	0.0186915887850467
R-HSA-6785807	Interleukin-4 and Interleukin-13 signaling	2/19	108/10955	0.0147610780358515	0.0416545489778824	0.0203270793428092	3091/7157	2	HIF1A/TP53	2/108	0.0185185185185185
R-HSA-9006925	Intracellular signaling by second messengers	3/19	309/10955	0.0154043437333382	0.0431740790349342	0.0210685975873082	5566/5567/7157	3	PRKACA/PRKACB/TP53	3/309	0.00970873786407767
R-HSA-5610787	Hedgehog 'off' state	2/19	113/10955	0.0160832781726068	0.0447723689669865	0.021848550006884	5566/5567	2	PRKACA/PRKACB	2/113	0.0176991150442478
R-HSA-5683057	MAPK family signaling cascades	3/19	325/10955	0.0176206592089308	0.0487228966045604	0.0237763751953782	5566/5567/71	3	PRKACA/PRKACB/ACTG1	3/325	0.00923076923076923
R-HSA-5617472	Activation of anterior HOX genes in hindbrain development during early embryogenesis	2/19	121/10955	0.0183009826834906	0.0499338070569412	0.0243672895960035	2033/1387	2	EP300/CREBBP	2/121	0.0165289256198347
R-HSA-5619507	Activation of HOX genes during differentiation	2/19	121/10955	0.0183009826834906	0.0499338070569412	0.0243672895960035	2033/1387	2	EP300/CREBBP	2/121	0.0165289256198347
