## Supplemental Table S1 for "Deciphering BRCAness Phenotype in Cancer: A Graph Convolutional Neural Network Approach with Layer-wise Relevance Propagation Analysis"

Gene	MeanAbsLRPScore
STAT1	0.000647103627282051
STAT2	0.000611753414820513
GNB1	0.000510801754948718
EP300	0.000504790630128205
JUN	0.000472190553102564
SP1	0.000458278358153846
EGR1	0.000420683965692308
STAT3	0.00041705718674359
TCF12	0.00041404028048718
JUND	0.000412914130769231
CTBP2	0.000396924449076923
FOS	0.000391643286461538
MYC	0.000388494515
CTCF	0.000387575934076923
CEBPB	0.000386509513282051
NFKB1	0.000380462078974359
RAD21	0.000378927232282051
YY1	0.000378190672102564
GNAS	0.000374763026641026
PRKACA	0.00036562069874359
HDAC2	0.000365053114307692
LY6E	0.000364099608589744
ACTB	0.000356778969564103
RAC1	0.000355753356358974
MAX	0.000353406655076923
USF2	0.000351933263102564
CD109	0.000351696802328205
RHOA	0.000351530108589744
ST14	0.000350833091982051
ARRB2	0.000349846669487179
UBC	0.000336904946333333
MEF2A	0.000334173730205128
USF1	0.000331071887974359
LYPD3	0.000328011903166667
PRKACB	0.000327919173923077
ACTG1	0.000325428386179487
SUZ12	0.000324160161897436
CTNNB1	0.000322804393128205
HIF1A	0.000320996336769231
TP53	0.000319111405589744
ARRB1	0.00031597928348718
GNAI2	0.000315132990820513
RXRA	0.000314885589846154
CPM	0.000308472997602564
RELA	0.000306155498641026
RHOB	0.000305319181512821
CDC42	0.000302000217666667
IRF1	0.000300593777461538
UBB	0.000300477861307692
RHOC	0.000298346411717949
CREBBP	0.000298235786205128
RPS27A	0.000294627747487179
GNAL	0.000293430812641026
SP3	0.00029335441974359
TFAP2A	0.000293093828810256
ETS1	0.000292293313307692
BHLHE40	0.000291074175846154
CHD2	0.000291067625487179
MAPK1	0.000290286908589744
CREB1	0.00028472848174359
FOSL2	0.000284061349333333
FOXA1	0.000283479006925641
UBA52	0.000283261429358974
GNAI3	0.000281750176538462
SPI1	0.000280369494230769
ALPL	0.000276143388564103
SRF	0.00027555106125641
TCF7L2	0.000275429479333333
ITGB1	0.000274498181076923
NFIC	0.000274400912333333
RDH10	0.000273621489692308
JUNB	0.000273197957512821
GNAQ	0.000269376866487179
TAF1	0.00026775183025641
ARNT	0.000267082610641026
TRIM28	0.000266926284410256
JUP	0.000264190085358974
SIN3A	0.000261951701076923
APP	0.000261143161410256
GNA11	0.000260825267102564
MAFK	0.000260742609384615
BCL3	0.000259732939076923
SMARCA4	0.000259663372692308
PKM	0.000258592526974359
HSP90AB1	0.000257583918102564
SREBF1	0.000256479900692308
NFYB	0.000254812109692308
GABPA	0.000254740551076923
E2F1	0.000251166763948718
NFYA	0.000249588186717949
HEY1	0.000249194826282051
PALLD	0.000247918279025641
E2F6	0.000245315688564103
BCL11A	0.000242627876661538
ZNF263	0.00024134026125641
FAM20C	0.000239957783897436
RDH11	0.000238995988564103
IFITM3	0.000235210448271795
TTYH3	0.000230835590397436
PRSS8	0.000229055277992308
