## Supplementary Table S2 for "Deciphering BRCAness Phenotype in Cancer: A Graph Convolutional Neural Network Approach with Layer-wise Relevance Propagation Analysis"

ID	Description	Count	Cancer_type
R-HSA-9006931	Signaling by Nuclear Receptors	16	ALL, BLCA, BRCA, CESC, COAD, ESCA, HNSC, LIHC, LUAD, OV, PAAD, READ, SARC, SKCM, UCEC, UCS
R-HSA-2559583	Cellular Senescence	15	ALL, BLCA, BRCA, CESC, COAD, ESCA, HNSC, LUAD, LUSC, OV, PAAD, PRAD, READ, SARC, SKCM
R-HSA-2559585	Oncogene Induced Senescence	14	ALL, BLCA, CESC, ESCA, HNSC, LUAD, LUSC, OV, PAAD, READ, SARC, SKCM, STAD, UCS
R-HSA-8939211	ESR-mediated signaling	13	ALL, BLCA, CESC, COAD, ESCA, HNSC, LIHC, LUAD, PAAD, READ, SARC, SKCM, UCS
R-HSA-9658195	Leishmania infection	13	CESC, COAD, ESCA, HNSC, LIHC, LUSC, OV, PAAD, PRAD, READ, SARC, SKCM, UCS
R-HSA-9824443	Parasitic Infection Pathways	13	CESC, COAD, ESCA, HNSC, LIHC, LUSC, OV, PAAD, PRAD, READ, SARC, SKCM, UCS
R-HSA-9031628	NGF-stimulated transcription	12	ALL, BLCA, BRCA, CESC, COAD, HNSC, LIHC, LUAD, LUSC, OV, PAAD, UCEC
R-HSA-198725	Nuclear Events (kinase and transcription factor activation)	12	ALL, BLCA, BRCA, CESC, COAD, ESCA, HNSC, LUAD, LUSC, OV, PAAD, UCEC
R-HSA-157118	Signaling by NOTCH	12	ALL, BLCA, BRCA, CESC, ESCA, HNSC, OV, PAAD, SARC, SKCM, UCEC, UCS
R-HSA-3108232	SUMO E3 ligases SUMOylate target proteins	11	BLCA, CESC, ESCA, LUAD, OV, PAAD, PRAD, READ, SARC, SKCM, UCS
R-HSA-2990846	SUMOylation	11	BLCA, CESC, ESCA, LUAD, OV, PAAD, PRAD, READ, SARC, SKCM, UCS
R-HSA-9660821	ADORA2B mediated anti-inflammatory cytokines production	10	CESC, ESCA, HNSC, LUSC, OV, PRAD, READ, SARC, SKCM, UCS
R-HSA-9614085	FOXO-mediated transcription	10	BLCA, BRCA, CESC, COAD, ESCA, LUAD, PAAD, SKCM, UCEC, UCS
R-HSA-112040	G-protein mediated events	10	CESC, COAD, ESCA, HNSC, LUSC, OV, PRAD, SARC, SKCM, UCS
R-HSA-373755	Semaphorin interactions	10	ALL, BRCA, COAD, LIHC, LUSC, PAAD, PRAD, SARC, STAD, UCEC
R-HSA-400253	Circadian Clock	9	BLCA, CESC, COAD, HNSC, OV, SARC, SKCM, UCEC, UCS
R-HSA-9018519	Estrogen-dependent gene expression	9	ALL, BLCA, BRCA, COAD, ESCA, LIHC, LUAD, PAAD, SKCM
R-HSA-9634597	GPER1 signaling	9	ESCA, HNSC, LUSC, OV, PRAD, READ, SARC, STAD, UCS
R-HSA-76002	Platelet activation, signaling and aggregation	9	ALL, BLCA, ESCA, HNSC, LUSC, READ, SARC, UCEC, UCS
R-HSA-5663220	RHO GTPases Activate Formins	9	ALL, CESC, HNSC, LIHC, OV, PRAD, READ, SARC, UCEC
R-HSA-166520	Signaling by NTRKs	9	ALL, BLCA, CESC, COAD, HNSC, LIHC, PAAD, SARC, UCEC
R-HSA-8953750	Transcriptional Regulation by E2F6	9	ALL, BRCA, CESC, LIHC, LUAD, PAAD, READ, STAD, UCS
R-HSA-2426168	Activation of gene expression by SREBF (SREBP)	8	BLCA, CESC, COAD, ESCA, LUAD, SKCM, UCEC, UCS
R-HSA-9662851	Anti-inflammatory response favouring Leishmania parasite infection	8	CESC, ESCA, HNSC, LUSC, OV, SARC, SKCM, UCS
R-HSA-418555	G alpha (s) signalling events	8	BLCA, BRCA, ESCA, HNSC, LUSC, OV, PRAD, UCS
R-HSA-9664433	Leishmania parasite growth and survival	8	CESC, ESCA, HNSC, LUSC, OV, SARC, SKCM, UCS
R-HSA-111885	Opioid Signalling	8	ESCA, HNSC, LUSC, OV, PRAD, SARC, SKCM, UCS
R-HSA-2559580	Oxidative Stress Induced Senescence	8	CESC, COAD, ESCA, LIHC, LUAD, OV, PAAD, STAD
R-HSA-1655829	Regulation of cholesterol biosynthesis by SREBP (SREBF)	8	BLCA, CESC, COAD, ESCA, LUAD, SKCM, UCEC, UCS
R-HSA-8943724	Regulation of PTEN gene transcription	8	ALL, BRCA, CESC, COAD, ESCA, LUAD, OV, PAAD
R-HSA-449147	Signaling by Interleukins	8	CESC, ESCA, HNSC, LUSC, OV, SARC, UCEC, UCS
R-HSA-5663202	Diseases of signal transduction by growth factor receptors and second messengers	7	ALL, BLCA, BRCA, CESC, HNSC, SARC, UCEC
R-HSA-9009391	Extra-nuclear estrogen signaling	7	BLCA, CESC, ESCA, HNSC, READ, SARC, UCS
R-HSA-983231	Factors involved in megakaryocyte development and platelet production	7	CESC, ESCA, HNSC, OV, SARC, SKCM, UCS
R-HSA-448424	Interleukin-17 signaling	7	ALL, CESC, COAD, ESCA, HNSC, PAAD, SKCM
R-HSA-9006925	Intracellular signaling by second messengers	7	CESC, COAD, ESCA, HNSC, OV, PAAD, UCS
R-HSA-109606	Intrinsic Pathway for Apoptosis	7	ALL, ESCA, HNSC, OV, SARC, SKCM, UCS
R-HSA-450294	MAP kinase activation	7	ALL, CESC, COAD, ESCA, HNSC, PAAD, SKCM
R-HSA-392518	Signal amplification	7	ESCA, HNSC, LUSC, PAAD, READ, SARC, UCS
R-HSA-1980143	Signaling by NOTCH1	7	ALL, BLCA, BRCA, CESC, SARC, UCEC, UCS
R-HSA-187037	Signaling by NTRK1 (TRKA)	7	ALL, BLCA, CESC, COAD, HNSC, PAAD, UCEC
R-HSA-445989	TAK1-dependent IKK and NF-kappa-B activation	7	COAD, HNSC, LUSC, OV, PRAD, SARC, SKCM
R-HSA-991365	Activation of GABAB receptors	6	HNSC, LUSC, PRAD, READ, SARC, UCS
R-HSA-5621575	CD209 (DC-SIGN) signaling	6	BLCA, LUSC, OV, PRAD, SKCM, UCS
R-HSA-2894862	Constitutive Signaling by NOTCH1 HD+PEST Domain Mutants	6	BLCA, CESC, PAAD, SARC, UCEC, UCS
R-HSA-2644606	Constitutive Signaling by NOTCH1 PEST Domain Mutants	6	BLCA, CESC, PAAD, SARC, UCEC, UCS
R-HSA-418594	G alpha (i) signalling events	6	ESCA, HNSC, LUSC, OV, PRAD, UCS
R-HSA-977444	GABA B receptor activation	6	HNSC, LUSC, PRAD, READ, SARC, UCS
R-HSA-977443	GABA receptor activation	6	HNSC, LUSC, PRAD, READ, SARC, UCS
R-HSA-114604	GPVI-mediated activation cascade	6	ALL, HNSC, LIHC, READ, SARC, UCEC
R-HSA-6785807	Interleukin-4 and Interleukin-13 signaling	6	ALL, BLCA, HNSC, SARC, UCEC, UCS
R-HSA-5687128	MAPK6/MAPK4 signaling	6	COAD, ESCA, HNSC, OV, SARC, UCS
R-HSA-975871	MyD88 cascade initiated on plasma membrane	6	COAD, ESCA, HNSC, OV, PAAD, SKCM
R-HSA-975155	MyD88 dependent cascade initiated on endosome	6	COAD, ESCA, HNSC, OV, PAAD, SKCM
R-HSA-166166	MyD88-independent TLR4 cascade	6	COAD, ESCA, HNSC, OV, PAAD, SKCM
R-HSA-166058	MyD88:MAL(TIRAP) cascade initiated on plasma membrane	6	COAD, ESCA, HNSC, OV, PAAD, SKCM
R-HSA-112314	Neurotransmitter receptors and postsynaptic signal transmission	6	ESCA, HNSC, LUSC, PRAD, SARC, UCS
R-HSA-2122947	NOTCH1 Intracellular Domain Regulates Transcription	6	BLCA, CESC, PAAD, SARC, UCEC, UCS
R-HSA-1257604	PIP3 activates AKT signaling	6	CESC, ESCA, HNSC, OV, PAAD, SARC
R-HSA-112043	PLC beta mediated events	6	ESCA, HNSC, LUSC, OV, SKCM, UCS
R-HSA-6807070	PTEN Regulation	6	CESC, COAD, ESCA, LUAD, OV, PAAD
R-HSA-400206	Regulation of lipid metabolism by PPARalpha	6	BLCA, CESC, ESCA, PAAD, SKCM, UCS
R-HSA-5625900	RHO GTPases activate CIT	6	ALL, BRCA, COAD, LIHC, SARC, UCEC
R-HSA-400685	Sema4D in semaphorin signaling	6	ALL, BRCA, COAD, LIHC, SARC, UCEC
R-HSA-2894858	Signaling by NOTCH1 HD+PEST Domain Mutants in Cancer	6	BLCA, CESC, PAAD, SARC, UCEC, UCS
R-HSA-2644603	Signaling by NOTCH1 in Cancer	6	BLCA, CESC, PAAD, SARC, UCEC, UCS
R-HSA-2644602	Signaling by NOTCH1 PEST Domain Mutants in Cancer	6	BLCA, CESC, PAAD, SARC, UCEC, UCS
R-HSA-168142	Toll Like Receptor 10 (TLR10) Cascade	6	COAD, ESCA, HNSC, OV, PAAD, SKCM
R-HSA-181438	Toll Like Receptor 2 (TLR2) Cascade	6	COAD, ESCA, HNSC, OV, PAAD, SKCM
R-HSA-168164	Toll Like Receptor 3 (TLR3) Cascade	6	COAD, ESCA, HNSC, OV, PAAD, SKCM
R-HSA-166016	Toll Like Receptor 4 (TLR4) Cascade	6	COAD, ESCA, HNSC, OV, PAAD, SKCM
R-HSA-168176	Toll Like Receptor 5 (TLR5) Cascade	6	COAD, ESCA, HNSC, OV, PAAD, SKCM
R-HSA-168181	Toll Like Receptor 7/8 (TLR7/8) Cascade	6	COAD, ESCA, HNSC, OV, PAAD, SKCM
R-HSA-168138	Toll Like Receptor 9 (TLR9) Cascade	6	COAD, ESCA, HNSC, OV, PAAD, SKCM
R-HSA-168179	Toll Like Receptor TLR1:TLR2 Cascade	6	COAD, ESCA, HNSC, OV, PAAD, SKCM
R-HSA-168188	Toll Like Receptor TLR6:TLR2 Cascade	6	COAD, ESCA, HNSC, OV, PAAD, SKCM
R-HSA-168898	Toll-like Receptor Cascades	6	COAD, ESCA, HNSC, OV, PAAD, SKCM
R-HSA-975138	TRAF6 mediated induction of NFkB and MAP kinases upon TLR7/8 or 9 activation	6	COAD, ESCA, HNSC, OV, PAAD, SKCM
R-HSA-8878159	Transcriptional regulation by RUNX3	6	BLCA, ESCA, HNSC, OV, SARC, UCS
R-HSA-9616222	Transcriptional regulation of granulopoiesis	6	BLCA, HNSC, OV, SARC, SKCM, UCS
R-HSA-937061	TRIF(TICAM1)-mediated TLR4 signaling	6	COAD, ESCA, HNSC, OV, PAAD, SKCM
R-HSA-442755	Activation of NMDA receptors and postsynaptic events	5	ESCA, HNSC, OV, SKCM, UCS
R-HSA-392170	ADP signalling through P2Y purinoceptor 12	5	HNSC, LUSC, READ, SARC, UCS
R-HSA-111996	Ca-dependent events	5	ESCA, HNSC, OV, SKCM, UCS
R-HSA-390466	Chaperonin-mediated protein folding	5	ESCA, HNSC, OV, SARC, UCS
R-HSA-3928662	EPHB-mediated forward signaling	5	HNSC, LIHC, OV, SARC, UCEC
R-HSA-418597	G alpha (z) signalling events	5	HNSC, LUSC, READ, SARC, UCS
R-HSA-5683057	MAPK family signaling cascades	5	ESCA, HNSC, OV, SARC, UCS
R-HSA-168643	Nucleotide-binding domain, leucine rich repeat containing receptor (NLR) signaling pathways	5	COAD, LUSC, OV, PAAD, PRAD
R-HSA-438064	Post NMDA receptor activation events	5	ESCA, HNSC, OV, SKCM, UCS
R-HSA-1912408	Pre-NOTCH Transcription and Translation	5	BLCA, ESCA, OV, SKCM, UCS
R-HSA-422356	Regulation of insulin secretion	5	ESCA, HNSC, LUSC, OV, UCS
R-HSA-201556	Signaling by ALK	5	ALL, CESC, SARC, UCEC, UCS
R-HSA-9006927	Signaling by Non-Receptor Tyrosine Kinases	5	ALL, COAD, HNSC, SARC, UCEC
R-HSA-8848021	Signaling by PTK6	5	ALL, COAD, HNSC, SARC, UCEC
R-HSA-170834	Signaling by TGF-beta Receptor Complex	5	ALL, BLCA, HNSC, SARC, STAD
R-HSA-194138	Signaling by VEGF	5	COAD, HNSC, LIHC, OV, UCS
R-HSA-9701898	STAT3 nuclear events downstream of ALK signaling	5	ALL, BLCA, CESC, UCEC, UCS
R-HSA-456926	Thrombin signalling through proteinase activated receptors (PARs)	5	BLCA, BRCA, ESCA, LUSC, PAAD
R-HSA-2173793	Transcriptional activity of SMAD2/SMAD3:SMAD4 heterotrimer	5	ALL, BLCA, CESC, HNSC, SARC
R-HSA-4420097	VEGFA-VEGFR2 Pathway	5	COAD, HNSC, LIHC, OV, UCS
R-HSA-5617472	Activation of anterior HOX genes in hindbrain development during early embryogenesis	4	BLCA, ESCA, PAAD, UCS
R-HSA-5619507	Activation of HOX genes during differentiation	4	BLCA, ESCA, PAAD, UCS
R-HSA-450341	Activation of the AP-1 family of transcription factors	4	BLCA, COAD, ESCA, PAAD
R-HSA-170670	Adenylate cyclase inhibitory pathway	4	HNSC, LUSC, PRAD, SARC
R-HSA-111933	Calmodulin induced events	4	HNSC, OV, SKCM, UCS
R-HSA-111997	CaM pathway	4	HNSC, OV, SKCM, UCS
R-HSA-1234174	Cellular response to hypoxia	4	BLCA, OV, SKCM, UCS
R-HSA-442720	CREB1 phosphorylation through the activation of Adenylate Cyclase	4	HNSC, OV, SKCM, UCS
R-HSA-69656	Cyclin A:Cdk2-associated events at S phase entry	4	OV, SARC, STAD, UCS
R-HSA-69202	Cyclin E associated events during G1/S transition	4	OV, SARC, STAD, UCS
R-HSA-9707564	Cytoprotection by HMOX1	4	BLCA, ESCA, SARC, SKCM
R-HSA-1834949	Cytosolic sensors of pathogen-associated DNA	4	BLCA, COAD, SKCM, UCS
R-HSA-1489509	DAG and IP3 signaling	4	HNSC, OV, SKCM, UCS
R-HSA-168928	DDX58/IFIH1-mediated induction of interferon-alpha/beta	4	BLCA, OV, SKCM, UCS
R-HSA-5610780	Degradation of GLI1 by the proteasome	4	COAD, HNSC, OV, UCS
R-HSA-5610783	Degradation of GLI2 by the proteasome	4	COAD, HNSC, OV, UCS
R-HSA-5688426	Deubiquitination	4	BLCA, HNSC, OV, UCS
R-HSA-2871796	FCERI mediated MAPK activation	4	COAD, ESCA, LIHC, PAAD
R-HSA-2029480	Fcgamma receptor (FCGR) dependent phagocytosis	4	HNSC, LIHC, OV, SARC
R-HSA-9664323	FCGR3A-mediated IL10 synthesis	4	HNSC, OV, SKCM, UCS
R-HSA-9614657	FOXO-mediated transcription of cell death genes	4	BLCA, LUAD, SKCM, UCS
R-HSA-416482	G alpha (12/13) signalling events	4	ALL, HNSC, SARC, UCS
R-HSA-397795	G-protein beta:gamma signalling	4	HNSC, READ, SARC, UCEC
R-HSA-5610785	GLI3 is processed to GLI3R by the proteasome	4	COAD, HNSC, OV, UCS
R-HSA-163359	Glucagon signaling in metabolic regulation	4	HNSC, OV, STAD, UCS
R-HSA-163685	Integration of energy metabolism	4	HNSC, LUSC, OV, UCS
R-HSA-5674135	MAP2K and MAPK activation	4	BLCA, BRCA, ESCA, OV
R-HSA-450282	MAPK targets/ Nuclear events mediated by MAP kinases	4	CESC, COAD, ESCA, PAAD
R-HSA-453274	Mitotic G2-G2/M phases	4	OV, PAAD, STAD, UCS
R-HSA-9768919	NPAS4 regulates expression of target genes	4	BLCA, PAAD, SKCM, UCS
R-HSA-5689896	Ovarian tumor domain proteases	4	COAD, HNSC, OV, SARC
R-HSA-6802955	Paradoxical activation of RAF signaling by kinase inactive BRAF	4	BLCA, BRCA, ESCA, OV
R-HSA-111931	PKA-mediated phosphorylation of CREB	4	HNSC, OV, SKCM, UCS
R-HSA-391251	Protein folding	4	HNSC, OV, SARC, UCS
R-HSA-2029482	Regulation of actin dynamics for phagocytic cup formation	4	HNSC, LIHC, OV, SARC
R-HSA-6804760	Regulation of TP53 Activity through Methylation	4	HNSC, OV, SARC, UCS
R-HSA-6804756	Regulation of TP53 Activity through Phosphorylation	4	HNSC, OV, SARC, UCS
R-HSA-5626467	RHO GTPases activate IQGAPs	4	HNSC, LIHC, OV, SARC
R-HSA-5627117	RHO GTPases Activate ROCKs	4	ALL, BRCA, COAD, UCEC
R-HSA-5663213	RHO GTPases Activate WASPs and WAVEs	4	HNSC, LIHC, OV, SARC
R-HSA-416572	Sema4D induced cell migration and growth-cone collapse	4	ALL, BRCA, COAD, UCEC
R-HSA-2559582	Senescence-Associated Secretory Phenotype (SASP)	4	ALL, COAD, PAAD, SARC
R-HSA-9725370	Signaling by ALK fusions and activated point mutants	4	ALL, BRCA, PRAD, SARC
R-HSA-9700206	Signaling by ALK in cancer	4	ALL, BRCA, PRAD, SARC
R-HSA-6802952	Signaling by BRAF and RAF1 fusions	4	BLCA, BRCA, ESCA, OV
R-HSA-6802948	Signaling by high-kinase activity BRAF mutants	4	BLCA, BRCA, ESCA, OV
R-HSA-6802946	Signaling by moderate kinase activity BRAF mutants	4	BLCA, BRCA, ESCA, OV
R-HSA-9012852	Signaling by NOTCH3	4	BLCA, HNSC, PAAD, UCS
R-HSA-9656223	Signaling by RAF1 mutants	4	BLCA, BRCA, ESCA, OV
R-HSA-6802949	Signaling by RAS mutants	4	BLCA, BRCA, ESCA, OV
R-HSA-376176	Signaling by ROBO receptors	4	COAD, HNSC, OV, SARC
R-HSA-9006936	Signaling by TGFB family members	4	ALL, BLCA, HNSC, STAD
R-HSA-9649948	Signaling downstream of RAS mutants	4	BLCA, BRCA, ESCA, OV
R-HSA-2173796	SMAD2/SMAD3:SMAD4 heterotrimer regulates transcription	4	ALL, BLCA, CESC, SARC
R-HSA-3899300	SUMOylation of transcription cofactors	4	BLCA, CESC, SKCM, UCS
R-HSA-6791312	TP53 Regulates Transcription of Cell Cycle Genes	4	BLCA, OV, SKCM, UCS
R-HSA-9634815	Transcriptional Regulation by NPAS4	4	BLCA, PAAD, SKCM, UCS
R-HSA-3700989	Transcriptional Regulation by TP53	4	BLCA, OV, PAAD, UCS
R-HSA-8853884	Transcriptional Regulation by VENTX	4	ESCA, PRAD, SARC, SKCM
R-HSA-381340	Transcriptional regulation of white adipocyte differentiation	4	BLCA, SARC, SKCM, UCS
R-HSA-112315	Transmission across Chemical Synapses	4	ESCA, HNSC, SARC, UCS
R-HSA-114452	Activation of BH3-only proteins	3	OV, SKCM, UCS
R-HSA-109581	Apoptosis	3	HNSC, OV, SARC
R-HSA-445717	Aquaporin-mediated transport	3	HNSC, OV, UCS
R-HSA-349425	Autodegradation of the E3 ubiquitin ligase COP1	3	HNSC, OV, SARC
R-HSA-3858494	Beta-catenin independent WNT signaling	3	COAD, HNSC, SARC
R-HSA-5621481	C-type lectin receptors (CLRs)	3	OV, SKCM, UCS
R-HSA-9613829	Chaperone Mediated Autophagy	3	LIHC, PAAD, STAD
R-HSA-9734009	Defective Intrinsic Pathway for Apoptosis	3	COAD, ESCA, OV
R-HSA-5693606	DNA Double Strand Break Response	3	HNSC, OV, SARC
R-HSA-182971	EGFR downregulation	3	HNSC, OV, SARC
R-HSA-2682334	EPH-Ephrin signaling	3	HNSC, OV, SARC
R-HSA-2454202	Fc epsilon receptor (FCERI) signaling	3	COAD, LIHC, PAAD
R-HSA-9664422	FCGR3A-mediated phagocytosis	3	HNSC, OV, SARC
R-HSA-9615017	FOXO-mediated transcription of oxidative stress, metabolic and neuronal genes	3	BRCA, CESC, SKCM
R-HSA-8964616	G beta:gamma signalling through CDC42	3	HNSC, READ, SARC
R-HSA-1538133	G0 and Early G1	3	BRCA, STAD, UCS
R-HSA-69615	G1/S DNA Damage Checkpoints	3	HNSC, OV, SARC
R-HSA-69205	G1/S-Specific Transcription	3	ALL, LUAD, STAD
R-HSA-9758941	Gastrulation	3	BLCA, SKCM, UCS
R-HSA-381676	Glucagon-like Peptide-1 (GLP1) regulates insulin secretion	3	HNSC, OV, UCS
R-HSA-70326	Glucose metabolism	3	HNSC, OV, UCS
R-HSA-70171	Glycolysis	3	HNSC, OV, UCS
R-HSA-5610787	Hedgehog 'off' state	3	OV, STAD, UCS
R-HSA-9707616	Heme signaling	3	BLCA, SKCM, UCS
R-HSA-446652	Interleukin-1 family signaling	3	HNSC, OV, SARC
R-HSA-447115	Interleukin-12 family signaling	3	HNSC, SARC, UCEC
R-HSA-9664417	Leishmania phagocytosis	3	HNSC, OV, SARC
R-HSA-8957322	Metabolism of steroids	3	BLCA, SKCM, UCS
R-HSA-112316	Neuronal System	3	HNSC, SARC, UCS
R-HSA-9759194	Nuclear events mediated by NFE2L2	3	BLCA, SARC, UCS
R-HSA-6802957	Oncogenic MAPK signaling	3	BLCA, ESCA, OV
R-HSA-69563	p53-Dependent G1 DNA Damage Response	3	HNSC, OV, SARC
R-HSA-69580	p53-Dependent G1/S DNA damage checkpoint	3	HNSC, OV, SARC
R-HSA-9664407	Parasite infection	3	HNSC, OV, SARC
R-HSA-164378	PKA activation in glucagon signalling	3	OV, STAD, UCS
R-HSA-174824	Plasma lipoprotein assembly, remodeling, and clearance	3	HNSC, OV, UCS
R-HSA-1989781	PPARA activates gene expression	3	BLCA, SKCM, UCS
R-HSA-1912422	Pre-NOTCH Expression and Processing	3	BLCA, SKCM, UCS
R-HSA-5357801	Programmed Cell Death	3	HNSC, OV, SARC
R-HSA-5693565	Recruitment and ATM-mediated phosphorylation of repair and signaling proteins at DNA double strand breaks	3	HNSC, OV, SARC
R-HSA-5218859	Regulated Necrosis	3	HNSC, OV, SARC
R-HSA-1234158	Regulation of gene expression by Hypoxia-inducible Factor	3	BLCA, SKCM, UCS
R-HSA-9022692	Regulation of MECP2 expression and activity	3	CESC, ESCA, SKCM
R-HSA-9758274	Regulation of NF-kappa B signaling	3	HNSC, OV, SARC
R-HSA-6804757	Regulation of TP53 Degradation	3	HNSC, OV, SARC
R-HSA-6806003	Regulation of TP53 Expression and Degradation	3	HNSC, OV, SARC
R-HSA-5625970	RHO GTPases activate KTN1	3	HNSC, SARC, UCEC
R-HSA-1368082	RORA activates gene expression	3	BLCA, SKCM, UCS
R-HSA-69242	S Phase	3	BRCA, PAAD, STAD
R-HSA-177929	Signaling by EGFR	3	HNSC, OV, SARC
R-HSA-195721	Signaling by WNT	3	BLCA, COAD, SARC
R-HSA-69541	Stabilization of p53	3	HNSC, OV, SARC
R-HSA-8852276	The role of GTSE1 in G2/M progression after G2 checkpoint	3	HNSC, OV, SARC
R-HSA-6796648	TP53 Regulates Transcription of DNA Repair Genes	3	COAD, ESCA, PAAD
R-HSA-6804116	TP53 Regulates Transcription of Genes Involved in G1 Cell Cycle Arrest	3	OV, SKCM, UCS
R-HSA-1362277	Transcription of E2F targets under negative control by DREAM complex	3	BRCA, STAD, UCS
R-HSA-8986944	Transcriptional Regulation by MECP2	3	CESC, ESCA, SKCM
R-HSA-432040	Vasopressin regulates renal water homeostasis via Aquaporins	3	HNSC, OV, UCS
R-HSA-2122948	Activated NOTCH1 Transmits Signal to the Nucleus	2	BLCA, BRCA
R-HSA-5635838	Activation of SMO	2	BLCA, BRCA
R-HSA-8866907	Activation of the TFAP2 (AP-2) family of transcription factors	2	BLCA, UCS
R-HSA-418990	Adherens junctions interactions	2	LIHC, OV
R-HSA-390471	Association of TriC/CCT with target proteins during biosynthesis	2	HNSC, SARC
R-HSA-380994	ATF4 activates genes in response to endoplasmic reticulum stress	2	LUAD, UCS
R-HSA-381183	ATF6 (ATF6-alpha) activates chaperone genes	2	LUAD, UCS
R-HSA-381033	ATF6 (ATF6-alpha) activates chaperones	2	LUAD, UCS
R-HSA-3371568	Attenuation phase	2	BLCA, UCS
R-HSA-9664424	Cell recruitment (pro-inflammatory response)	2	LUSC, PRAD
R-HSA-446353	Cell-extracellular matrix interactions	2	OV, PRAD
R-HSA-9711123	Cellular response to chemical stress	2	BLCA, SARC
R-HSA-3371556	Cellular response to heat stress	2	BLCA, UCS
R-HSA-8856828	Clathrin-mediated endocytosis	2	BLCA, OV
R-HSA-69231	Cyclin D associated events in G1	2	OV, PAAD
R-HSA-180024	DARPP-32 events	2	OV, UCS
R-HSA-5696394	DNA Damage Recognition in GG-NER	2	HNSC, OV
R-HSA-9793380	Formation of paraxial mesoderm	2	BLCA, UCS
R-HSA-201722	Formation of the beta-catenin:TCF transactivating complex	2	BLCA, UCS
R-HSA-69236	G1 Phase	2	OV, PAAD
R-HSA-69275	G2/M Transition	2	OV, UCS
R-HSA-5696399	Global Genome Nucleotide Excision Repair (GG-NER)	2	HNSC, OV
R-HSA-9609690	HCMV Early Events	2	CESC, SKCM
R-HSA-9609646	HCMV Infection	2	CESC, SKCM
R-HSA-3371571	HSF1-dependent transactivation	2	BLCA, UCS
R-HSA-9705462	Inactivation of CSF3 (G-CSF) signaling	2	HNSC, SARC
R-HSA-622312	Inflammasomes	2	LUSC, PRAD
R-HSA-909733	Interferon alpha/beta signaling	2	ALL, HNSC
R-HSA-913531	Interferon Signaling	2	HNSC, PAAD
R-HSA-9755511	KEAP1-NFE2L2 pathway	2	BLCA, UCS
R-HSA-5684996	MAPK1/MAPK3 signaling	2	BLCA, OV
R-HSA-9022699	MECP2 regulates neuronal receptors and channels	2	CESC, SKCM
R-HSA-525793	Myogenesis	2	CESC, UCEC
R-HSA-9818027	NFE2L2 regulating anti-oxidant/detoxification enzymes	2	BLCA, UCS
R-HSA-9013508	NOTCH3 Intracellular Domain Regulates Transcription	2	BLCA, UCS
R-HSA-9013695	NOTCH4 Intracellular Domain Regulates Transcription	2	BLCA, UCS
R-HSA-9725371	Nuclear events stimulated by ALK signaling in cancer	2	ALL, SARC
R-HSA-193704	p75 NTR receptor-mediated signalling	2	ALL, HNSC
R-HSA-4086400	PCP/CE pathway	2	HNSC, SARC
R-HSA-381042	PERK regulates gene expression	2	LUAD, UCS
R-HSA-163615	PKA activation	2	OV, UCS
R-HSA-8963898	Plasma lipoprotein assembly	2	OV, UCS
R-HSA-9660826	Purinergic signaling in leishmaniasis infection	2	LUSC, PRAD
R-HSA-5673001	RAF/MAP kinase cascade	2	BLCA, OV
R-HSA-392517	Rap1 signalling	2	OV, UCS
R-HSA-186712	Regulation of beta-cell development	2	BLCA, UCS
R-HSA-9617629	Regulation of FOXO transcriptional activity by acetylation	2	BLCA, UCS
R-HSA-210744	Regulation of gene expression in late stage (branching morphogenesis) pancreatic bud precursor cells	2	BLCA, UCS
R-HSA-9634600	Regulation of glycolysis by fructose 2,6-bisphosphate metabolism	2	OV, UCS
R-HSA-5633007	Regulation of TP53 Activity	2	OV, UCS
R-HSA-8853659	RET signaling	2	OV, UCS
R-HSA-9012999	RHO GTPase cycle	2	LIHC, OV
R-HSA-195258	RHO GTPase Effectors	2	PRAD, SARC
R-HSA-5625740	RHO GTPases activate PKNs	2	ALL, SARC
R-HSA-8941856	RUNX3 regulates NOTCH signaling	2	BLCA, UCS
R-HSA-9680350	Signaling by CSF1 (M-CSF) in myeloid cells	2	HNSC, SARC
R-HSA-9674555	Signaling by CSF3 (G-CSF)	2	HNSC, SARC
R-HSA-1227986	Signaling by ERBB2	2	COAD, HNSC
R-HSA-5358351	Signaling by Hedgehog	2	BRCA, OV
R-HSA-6806834	Signaling by MET	2	HNSC, SARC
R-HSA-9013694	Signaling by NOTCH4	2	BLCA, UCS
R-HSA-5362517	Signaling by Retinoic Acid	2	ESCA, UCEC
R-HSA-1433557	Signaling by SCF-KIT	2	HNSC, SARC
R-HSA-2173791	TGF-beta receptor signaling in EMT (epithelial to mesenchymal transition)	2	COAD, HNSC
R-HSA-844456	The NLRP3 inflammasome	2	LUSC, PRAD
R-HSA-5633008	TP53 Regulates Transcription of Cell Death Genes	2	SKCM, UCS
R-HSA-6803204	TP53 Regulates Transcription of Genes Involved in Cytochrome C Release	2	SKCM, UCS
R-HSA-918233	TRAF3-dependent IRF activation pathway	2	BLCA, UCS
R-HSA-933541	TRAF6 mediated IRF7 activation	2	BLCA, UCS
R-HSA-933542	TRAF6 mediated NF-kB activation	2	LUSC, PRAD
R-HSA-2151201	Transcriptional activation of mitochondrial biogenesis	2	BLCA, SKCM
R-HSA-8878171	Transcriptional regulation by RUNX1	2	BLCA, CESC
R-HSA-8864260	Transcriptional regulation by the AP-2 (TFAP2) family of transcription factors	2	BLCA, UCS
R-HSA-163560	Triglyceride catabolism	2	OV, UCS
R-HSA-8979227	Triglyceride metabolism	2	OV, UCS
R-HSA-381119	Unfolded Protein Response (UPR)	2	LUAD, UCS
R-HSA-418592	ADP signalling through P2Y purinoceptor 1	1	PAAD
R-HSA-400042	Adrenaline,noradrenaline inhibits insulin secretion	1	HNSC
R-HSA-1169410	Antiviral mechanism by IFN-stimulated genes	1	HNSC
R-HSA-5250924	B-WICH complex positively regulates rRNA expression	1	BLCA
R-HSA-1368108	BMAL1:CLOCK,NPAS2 activates circadian gene expression	1	BLCA
R-HSA-8856825	Cargo recognition for clathrin-mediated endocytosis	1	BLCA
R-HSA-389356	CD28 co-stimulation	1	SARC
R-HSA-389359	CD28 dependent Vav1 pathway	1	SARC
R-HSA-204998	Cell death signalling via NRAGE, NRIF and NADE	1	SARC
R-HSA-446728	Cell junction organization	1	OV
R-HSA-1500931	Cell-Cell communication	1	OV
R-HSA-421270	Cell-cell junction organization	1	OV
R-HSA-3247509	Chromatin modifying enzymes	1	BLCA
R-HSA-4839726	Chromatin organization	1	BLCA
R-HSA-6814122	Cooperation of PDCL (PhLP1) and TRiC/CCT in G-protein beta folding	1	PAAD
R-HSA-388841	Costimulation by the CD28 family	1	SARC
R-HSA-211897	Cytochrome P450 - arranged by substrate type	1	OV
R-HSA-418885	DCC mediated attractive signaling	1	SARC
R-HSA-3769402	Deactivation of the beta-catenin transactivating complex	1	COAD
R-HSA-73887	Death Receptor Signaling	1	ALL
R-HSA-195253	Degradation of beta-catenin by the destruction complex	1	COAD
R-HSA-8862803	Deregulated CDK5 triggers multiple neurodegenerative pathways in Alzheimer's disease models	1	COAD
R-HSA-9645723	Diseases of programmed cell death	1	OV
R-HSA-9675151	Disorders of Developmental Biology	1	ESCA
R-HSA-9697154	Disorders of Nervous System Development	1	ESCA
R-HSA-2173795	Downregulation of SMAD2/3:SMAD4 transcriptional activity	1	HNSC
R-HSA-186763	Downstream signal transduction	1	HNSC
R-HSA-9619665	EGR2 and SOX10-mediated initiation of Schwann cell myelination	1	CESC
R-HSA-211976	Endogenous sterols	1	OV
R-HSA-3928665	EPH-ephrin mediated repulsion of cells	1	OV
R-HSA-212165	Epigenetic regulation of gene expression	1	CESC
R-HSA-198753	ERK/MAPK targets	1	ESCA
R-HSA-9634638	Estrogen-dependent nuclear events downstream of ESR-membrane signaling	1	CESC
R-HSA-1839124	FGFR1 mutant receptor activation	1	HNSC
R-HSA-390450	Folding of actin by CCT/TriC	1	BLCA
R-HSA-196025	Formation of annular gap junctions	1	OV
R-HSA-392451	G beta:gamma signalling through PI3Kgamma	1	HNSC
R-HSA-202040	G-protein activation	1	PAAD
R-HSA-69206	G1/S Transition	1	STAD
R-HSA-190873	Gap junction degradation	1	OV
R-HSA-190828	Gap junction trafficking	1	OV
R-HSA-157858	Gap junction trafficking and regulation	1	OV
R-HSA-982772	Growth hormone receptor signaling	1	HNSC
R-HSA-3214847	HATs acetylate histones	1	BLCA
R-HSA-5632684	Hedgehog 'on' state	1	BLCA
R-HSA-445095	Interaction between L1 and Ankyrins	1	OV
R-HSA-877300	Interferon gamma signaling	1	HNSC
R-HSA-9020702	Interleukin-1 signaling	1	OV
R-HSA-451927	Interleukin-2 family signaling	1	HNSC
R-HSA-8854691	Interleukin-20 family signaling	1	HNSC
R-HSA-9020958	Interleukin-21 signaling	1	HNSC
R-HSA-9020956	Interleukin-27 signaling	1	HNSC
R-HSA-512988	Interleukin-3, Interleukin-5 and GM-CSF signaling	1	OV
R-HSA-8984722	Interleukin-35 Signalling	1	HNSC
R-HSA-6783589	Interleukin-6 family signaling	1	HNSC
R-HSA-1059683	Interleukin-6 signaling	1	HNSC
R-HSA-1169408	ISG15 antiviral mechanism	1	HNSC
R-HSA-8876384	Listeria monocytogenes entry into host cells	1	COAD
R-HSA-9005891	Loss of function of MECP2 in Rett syndrome	1	ESCA
R-HSA-432720	Lysosome Vesicle Biogenesis	1	LUSC
R-HSA-71387	Metabolism of carbohydrates	1	OV
R-HSA-1592230	Mitochondrial biogenesis	1	BLCA
R-HSA-453279	Mitotic G1 phase and G1/S transition	1	STAD
R-HSA-373752	Netrin-1 signaling	1	SARC
R-HSA-8863678	Neurodegenerative Diseases	1	COAD
R-HSA-9024446	NR1H2 and NR1H3-mediated signaling	1	BLCA
R-HSA-9029569	NR1H3 & NR1H2 regulate gene expression linked to cholesterol transport and efflux	1	BLCA
R-HSA-5696398	Nucleotide Excision Repair	1	BLCA
R-HSA-9005895	Pervasive developmental disorders	1	ESCA
R-HSA-211945	Phase I - Functionalization of compounds	1	OV
R-HSA-5250913	Positive epigenetic regulation of rRNA expression	1	BLCA
R-HSA-5620971	Pyroptosis	1	HNSC
R-HSA-5365859	RA biosynthesis pathway	1	UCEC
R-HSA-437239	Recycling pathway of L1	1	OV
R-HSA-9708530	Regulation of BACH1 activity	1	LIHC
R-HSA-912694	Regulation of IFNA/IFNB signaling	1	HNSC
R-HSA-2565942	Regulation of PLK1 Activity at G2/M Transition	1	OV
R-HSA-8939902	Regulation of RUNX2 expression and activity	1	HNSC
R-HSA-6804758	Regulation of TP53 Activity through Acetylation	1	UCS
R-HSA-5627123	RHO GTPases activate PAKs	1	SARC
R-HSA-9706574	RHOBTB GTPase Cycle	1	LIHC
R-HSA-9013418	RHOBTB2 GTPase cycle	1	LIHC
R-HSA-9013106	RHOC GTPase cycle	1	ALL
R-HSA-9013409	RHOJ GTPase cycle	1	OV
R-HSA-9013406	RHOQ GTPase cycle	1	OV
R-HSA-8939243	RUNX1 interacts with co-factors whose precise effect on RUNX1 targets is not known	1	BLCA
R-HSA-9735871	SARS-CoV-1 targets host intracellular signalling and regulatory pathways	1	BLCA
R-HSA-9692914	SARS-CoV-1-host interactions	1	BLCA
R-HSA-9705671	SARS-CoV-2 activates/modulates innate and adaptive immune responses	1	HNSC
R-HSA-9705683	SARS-CoV-2-host interactions	1	HNSC
R-HSA-399954	Sema3A PAK dependent Axon repulsion	1	LIHC
R-HSA-9659379	Sensory processing of sound	1	OV
R-HSA-9662360	Sensory processing of sound by inner hair cells of the cochlea	1	OV
R-HSA-9662361	Sensory processing of sound by outer hair cells of the cochlea	1	OV
R-HSA-1839117	Signaling by cytosolic FGFR1 fusion mutants	1	HNSC
R-HSA-1226099	Signaling by FGFR in disease	1	HNSC
R-HSA-5655302	Signaling by FGFR1 in disease	1	HNSC
R-HSA-9669938	Signaling by KIT in disease	1	HNSC
R-HSA-1980145	Signaling by NOTCH2	1	HNSC
R-HSA-186797	Signaling by PDGF	1	HNSC
R-HSA-9671555	Signaling by PDGFR in disease	1	HNSC
R-HSA-9673770	Signaling by PDGFRA extracellular domain mutants	1	HNSC
R-HSA-9673767	Signaling by PDGFRA transmembrane, juxtamembrane and kinase domain mutants	1	HNSC
R-HSA-9670439	Signaling by phosphorylated juxtamembrane, extracellular and kinase domain KIT mutants	1	HNSC
R-HSA-4791275	Signaling by WNT in cancer	1	COAD
R-HSA-4551638	SUMOylation of chromatin organization proteins	1	CESC
R-HSA-3232118	SUMOylation of transcription factors	1	OV
R-HSA-201681	TCF dependent signaling in response to WNT	1	BLCA
R-HSA-2453902	The canonical retinoid cycle in rods (twilight vision)	1	UCEC
R-HSA-428930	Thromboxane signalling through TP receptor	1	PAAD
R-HSA-6804114	TP53 Regulates Transcription of Genes Involved in G2 Cell Cycle Arrest	1	UCS
R-HSA-1445148	Translocation of SLC2A4 (GLUT4) to the plasma membrane	1	OV
R-HSA-5689880	Ub-specific processing proteases	1	SARC
R-HSA-5689603	UCH proteinases	1	OV
R-HSA-5218920	VEGFR2 mediated vascular permeability	1	LIHC
